# The hidden pangenome: comparative genomics reveals pervasive diversity in symbiotic and free-living sulfur-oxidizing bacteria

**DOI:** 10.1101/2020.12.11.421487

**Authors:** Rebecca Ansorge, Stefano Romano, Lizbeth Sayavedra, Maxim Rubin-Blum, Harald Gruber-Vodicka, Stefano Scilipoti, Massimiliano Molari, Nicole Dubilier, Jillian Petersen

**Affiliations:** Max Planck Institute for Marine Microbiology, Bremen, Germany; Division for Microbiology and Ecosystem Science, University of Vienna, Austria; Quadram Institute Bioscience, Norwich Research Park, Norwich, United Kingdom; Israel Limnology and Oceanography Research, Tel Shikmona, Haifa, Israel; Department of Bioscience, Aarhus University, Aarhus, Denmark; MARUM, University of Bremen, Bremen, Germany

## Abstract

Sulfur-oxidizing *Thioglobaceae*, often referred to as SUP05 and Arctic96BD clades, are widespread and common to hydrothermal vents and oxygen minimum zones. They impact global biogeochemical cycles and exhibit a variety of host-associated and free-living lifestyles. The evolutionary driving forces that led to the versatility, adoption of multiple lifestyles and global success of this family are largely unknown. Here, we perform an in-depth comparative genomic analysis using all available and newly generated *Thioglobaceae* genomes. Gene content variation was common, throughout taxonomic ranks and lifestyles. We uncovered a pool of variable genes within most *Thioglobaceae* populations in single environmental samples and we referred to this as the ‘hidden pangenome’. The ‘hidden pangenome’ is often overlooked in comparative genomic studies and our results indicate a much higher intra-specific diversity within environmental bacterial populations than previously thought. Our results show that core-community functions are different from species core genomes suggesting that core functions across populations are divided among the intra-specific members within a population. Defense mechanisms against foreign DNA and phages were enriched in symbiotic lineages, indicating an increased exchange of genetic material in symbioses. Our study suggests that genomic plasticity and frequent exchange of genetic material drives the global success of this family by increasing its evolvability in a heterogeneous environment.
