## SupplementaryMaterial for "The hidden pangenome: comparative genomics reveals pervasive diversity in symbiotic and free-living sulfur-oxidizing bacteria": Tab_S1.xlsx

### Sheet: Sheet1
Table S1 | Details about the metagenomes that were either obtained sequenced this study or assembled and binned in this study. Completeness, contamination and strain heterogeneity were determined with gammaproteobacterial markers using CheckM (*contamination was corrected for the degree of strain heterogeneity)
Host animal	Host species	Site	Site name in Fig. 1	Cruise	Latitude	Longitude	Depth	Year	DNA library	MAG ID	DNA extraction	Seq	Metagenome source	MAG origin	Proposed species	Completeness	Contamination	Strain heterogeneity	Corrected contamination*	BioProject	Accession	Locus Tag
mussel	B. heckerae	GOM-CH	CH	M114-2	21.9001	-93.4354	2925	2015	1600O	1600O.bhec_GOM-CH_sox	DNeasy blood & tissue	2x100 bp	Rubin-Blum et al., 2017	this study	Thiomultimodus endoheckerae	91.82	1.69	0	1.69	PRJEB36091	GCA_903819295	BHECSOX1600O
mussel	B. heckerae	GOM-CH	CH	M114-2	21.9001	-93.4354	2925	2015	1600P	1600P.bhec_GOM-CH_sox	DNeasy blood & tissue	2x100 bp	Rubin-Blum et al., 2017	this study	Thiomultimodus endoheckerae	90.41	1.12	50	0.56	PRJEB36091	GCA_903813735	BHECSOX1600P
mussel	B. heckerae	GOM-CH	CH	M114-2	21.9001	-93.4354	2925	2015	2769A	2769A.bhec_GOM-CH_sox	DNeasy blood & tissue or Zhou et al., 1996	2x100 bp	Rubin-Blum et al., 2017	this study	Thiomultimodus endoheckerae	93.5	0.84	50	0.42	PRJEB36091	GCA_903813945	BHECSOX2769A
mussel	B. heckerae	GOM-CH	CH	M114-2	21.9001	-93.4354	2925	2015	2769A	2769A.sox2.bhec_GOM-CH_sox2	DNeasy blood & tissue or Zhou et al., 1996	2x100 bp	Rubin-Blum et al., 2017	this study	Thiomultimodus endomultiplex	93.13	0.41	100	0	PRJEB36091	GCA_903813585	SOX22769A
mussel	B. heckerae	GOM-CH	CH	M114-2	21.9001	-93.4354	2925	2015	2769B	2769B.bhec_GOM-CH_sox	DNeasy blood & tissue or Zhou et al., 1996	2x100 bp	Rubin-Blum et al., 2017	this study	Thiomultimodus endoheckerae	92.47	2.53	40	1.518	PRJEB36091	GCA_903813965	BHECSOX2769B
mussel	B. heckerae	GOM-CH	CH	M114-2	21.9001	-93.4354	2925	2015	2769C	2769C.bhec_GOM-CH_sox	DNeasy blood & tissue or Zhou et al., 1996	2x100 bp	Rubin-Blum et al., 2017	this study	Thiomultimodus endoheckerae	93.22	3.65	80	0.73	PRJEB36091	GCA_903813955	BHECSOX2769C
mussel	B. heckerae	GOM-CH	CH	M114-2	21.9001	-93.4354	2925	2015	2769D	2769D.bhec_GOM-CH_sox	DNeasy blood & tissue or Zhou et al., 1996	2x100 bp	Rubin-Blum et al., 2017	this study	Thiomultimodus endoheckerae	91.96	4.12	91.67	0.343196	PRJEB36091	GCA_903813975	BHECSOX2769D
mussel	B. heckerae	GOM-CH	CH	M114-2	21.9001	-93.4354	2925	2015	2769E	2769E.bhec_GOM-CH_sox	DNeasy blood & tissue or Zhou et al., 1996	2x100 bp	Rubin-Blum et al., 2017	this study	Thiomultimodus endoheckerae	90.13	1.69	33.33	1.12672	PRJEB36091	GCA_903819315	BHECSOX2769E
mussel	B. heckerae	GOM-CH	CH	M114-2	21.9001	-93.4354	2925	2015	2769E	2769E.sox2.bhec_GOM-CH_sox2	DNeasy blood & tissue or Zhou et al., 1996	2x100 bp	Rubin-Blum et al., 2017	this study	Thiomultimodus endomultiplex	91.91	0.98	100	0	PRJEB36091	GCA_903813465	SOX2769E
mussel	B. brooksi	GOM-CH	CH	M114-2	21.9	-93.4352	2925	2015	3411K	3411K.bbro_GOM-CH_sox	AllPrep DNA/RNA Mini Kit	2x150bp	this study	this study	Thiomultimodus endobrooksi	94.53	1.9	40	1.14	PRJEB36091	GCA_903814055	BBROSOX3411K
mussel	B. brooksi	GOM-CH	CH	M114-2	21.9	-93.4352	2925	2015	3411L	3411L.bbro_GOM-CH_sox	AllPrep DNA/RNA Mini Kit	2x150bp	this study	this study	Thiomultimodus endobrooksi	94.25	0.56	100	0	PRJEB36091	GCA_903814085	BBROSOX3411L
mussel	B. brooksi	GOM-CH	CH	M114-2	21.9	-93.4352	2925	2015	3411M	3411M.bbro_GOM-CH_sox	AllPrep DNA/RNA Mini Kit	2x150bp	this study	this study	Thiomultimodus endobrooksi	94.53	0.84	50	0.42	PRJEB36091	GCA_903814095	BBROSOX3411M
mussel	B. brooksi	GOM-CH	CH	M114-2	21.9	-93.4352	2925	2015	3411N	3411N.bbro_GOM-CH_sox	AllPrep DNA/RNA Mini Kit	2x150bp	this study	this study	Thiomultimodus endobrooksi	89.61	0.56	0	0.56	PRJEB36091	GCA_903814165	BBROSOX3411N
mussel	B. brooksi	GOM-MC853	MC863	NA58	28.1237	-89.1404	1073	2015	1712B	1712B.bbro_GOM-MC853_sox	Zhou et al., 1996	2x250bp	Picazo et al., 2019	this study	Thiomultimodus endobrooksi	94.25	0.56	0	0.56	PRJEB36091	GCA_903813745	BBROSOX1712B
mussel	B. brooksi	GOM-MC853	MC863	NA58	28.1237	-89.1404	1073	2015	1712C	1712C.bbro_GOM-MC853_sox	Zhou et al., 1996	2x250bp	Picazo et al., 2019	this study	Thiomultimodus endobrooksi	93.55	7.07	80	1.414	PRJEB36091	GCA_903819265	BBROSOX1712C
mussel	B. brooksi	GOM-MC853	MC863	NA58	28.1237	-89.1404	1073	2015	1712D	1712D.bbro_GOM-MC853_sox	Zhou et al., 1996	2x250bp	Picazo et al., 2019	this study	Thiomultimodus endobrooksi	93.97	6.41	82.35	1.13136	PRJEB36091	GCA_903819275	BBROSOX1712D
mussel	B. brooksi	GOM-MC853	MC863	NA58	28.1237	-89.1404	1073	2015	1712E	1712E.bbro_GOM-MC853_sox	Zhou et al., 1996	2x250bp	Picazo et al., 2019	this study	Thiomultimodus endobrooksi	94.25	1.69	75	0.4225	PRJEB36091	GCA_903819355	BBROSOX1712E
mussel	B. brooksi	GOM-MC853	MC863	NA58	28.1237	-89.1404	1073	2015	1712F	1712F.bbro_GOM-MC853_sox	Zhou et al., 1996	2x250bp	Picazo et al., 2019	this study	Thiomultimodus endobrooksi	94.81	0	0	0	PRJEB36091	GCA_903819255	BBROSOX1712F
mussel	B. brooksi	GOM-MC853	MC863	NA58	28.1241	-89.1401	1073	2015	1712G	1712G.bbro_GOM-MC853_sox	Zhou et al., 1996	2x250bp	Picazo et al., 2019	this study	Thiomultimodus endobrooksi	94.25	0.56	0	0.56	PRJEB36091	GCA_903813755	BBROSOX1712G
mussel	B. brooksi	GOM-MC853	MC863	NA58	28.1241	-89.1401	1073	2015	1712H	1712H.bbro_GOM-MC853_sox	Zhou et al., 1996	2x250bp	Picazo et al., 2019	this study	Thiomultimodus endobrooksi	94.81	0.56	0	0.56	PRJEB36091	GCA_903813765	BBROSOX1712H
mussel	B. brooksi	GOM-MC853	MC863	NA58	28.1241	-89.1401	1073	2015	1712J	1712J.bbro_GOM-MC853_sox	Zhou et al., 1996	2x250bp	Picazo et al., 2019	this study	Thiomultimodus endobrooksi	93.69	0	0	0	PRJEB36091	GCA_903813785	BBROSOX1712J
mussel	B. brooksi	GOM-MC853	MC863	NA58	28.1241	-89.1401	1073	2015	1712K	1712K.bbro_GOM-MC853_sox	Zhou et al., 1996	2x250bp	Picazo et al., 2019	this study	Thiomultimodus endobrooksi	94.25	0.56	0	0.56	PRJEB36091	GCA_903813775	BBROSOX1712K
mussel	B. brooksi	GOM-MC853	MC863	NA58	28.1247	-89.1411	1078	2015	1712L	1712L.bbro_GOM-MC853_sox	Zhou et al., 1996	2x250bp	Picazo et al., 2019	this study	Thiomultimodus endobrooksi	94.25	0.56	0	0.56	PRJEB36091	GCA_903813795	BBROSOX1712L
mussel	B. brooksi	GOM-MC853	MC863	NA58	28.1247	-89.1411	1078	2015	1712M	1712M.bbro_GOM-MC853_sox	Zhou et al., 1996	2x250bp	Picazo et al., 2019	this study	Thiomultimodus endobrooksi	94.25	0.56	0	0.56	PRJEB36091	GCA_903813815	BBROSOX1712M
mussel	B. brooksi	GOM-MC853	MC863	NA58	28.1237	-89.1404	1073	2015	1712N	1712N.bbro_GOM-MC853_sox	Zhou et al., 1996	2x250bp	Picazo et al., 2019	this study	Thiomultimodus endobrooksi	94.81	1.12	75	0.28	PRJEB36091	GCA_903813825	BBROSOX1712N
mussel	B. brooksi	GOM-MC853	MC863	NA58	28.1237	-89.1404	1073	2015	1712O	1712O.bbro_GOM-MC853_sox	Zhou et al., 1996	2x250bp	Picazo et al., 2019	this study	Thiomultimodus endobrooksi	93.69	0.56	0	0.56	PRJEB36091	GCA_903813805	BBROSOX1712O
mussel	B. brooksi	GOM-MC853	MC863	NA58	28.1237	-89.1404	1073	2015	1712P	1712P.bbro_GOM-MC853_sox	Zhou et al., 1996	2x250bp	Picazo et al., 2019	this study	Thiomultimodus endobrooksi	93.41	3.09	87.5	0.38625	PRJEB36091	GCA_903819225	BBROSOX1712P
mussel	B. brooksi	GOM-MC853	MC863	NA58	28.1237	-89.1404	1073	2015	1712Q	1712Q.bbro_GOM-MC853_sox	Zhou et al., 1996	2x250bp	Picazo et al., 2019	this study	Thiomultimodus endobrooksi	94.25	0.56	0	0.56	PRJEB36091	GCA_903813835	BBROSOX1712Q
mussel	B. brooksi	GOM-MC853	MC863	NA58	28.1237	-89.1404	1073	2015	1712R	1712R.bbro_GOM-MC853_sox	Zhou et al., 1996	2x250bp	Picazo et al., 2019	this study	Thiomultimodus endobrooksi	94.25	1.52	100	0	PRJEB36091	GCA_903819305	BBROSOX1712R
mussel	B. brooksi	GOM-MC853	MC863	NA58	28.1247	-89.1411	1073	2015	1712S	1712S.bbro_GOM-MC853_sox	Zhou et al., 1996	2x250bp	Picazo et al., 2019	this study	Thiomultimodus endobrooksi	93.27	7.4	95.65	0.3219	PRJEB36091	GCA_903819285	BBROSOX1712S
mussel	B. brooksi	GOM-MC853	MC863	NA58	28.1247	-89.1411	1078	2015	1712T	1712T.bbro_GOM-MC853_sox	Zhou et al., 1996	2x250bp	Picazo et al., 2019	this study	Thiomultimodus endobrooksi	94.25	0.56	0	0.56	PRJEB36091	GCA_903813845	BBROSOX1712T
mussel	B. brooksi	GOM-MC853	MC863	NA58	28.1247	-89.1411	1078	2015	1712U	1712U.bbro_GOM-MC853_sox	Zhou et al., 1996	2x250bp	Picazo et al., 2019	this study	Thiomultimodus endobrooksi	93.69	0.56	0	0.56	PRJEB36091	GCA_903813915	BBROSOX1712U
mussel	B. brooksi	GOM-MC853	MC863	NA58	28.1237	-89.1404	1073	2015	1712V	1712V.bbro_GOM-MC853_sox	Zhou et al., 1996	2x250bp	Picazo et al., 2019	this study	Thiomultimodus endobrooksi	94.25	0.56	0	0.56	PRJEB36091	GCA_903813895	BBROSOX1712V
mussel	B. brooksi	GOM-MC853	MC863	NA58	28.1247	-89.1411	1078	2015	1712W	1712W.bbro_GOM-MC853_sox	Zhou et al., 1996	2x250bp	Picazo et al., 2019	this study	Thiomultimodus endobrooksi	93.97	5.99	95.24	0.285124	PRJEB36091	GCA_903813885	BBROSOX1712W
mussel	B. brooksi	GOM-MC853	MC863	NA58	28.1241	-89.1401	1073	2015	1712X	1712X.bbro_GOM-MC853_sox	Zhou et al., 1996	2x250bp	Picazo et al., 2019	this study	Thiomultimodus endobrooksi	94.25	0.56	0	0.56	PRJEB36091	GCA_903813865	BBROSOX1712X
mussel	B. brooksi	GOM-MK	MK	M114-2	22.0224	-93.2465	3106	2015	3411A	3411A.bbro_GOM-MK_sox	AllPrep DNA/RNA Mini Kit	2x150bp	this study	this study	Thiomultimodus endobrooksi	94.25	1.12	0	1.12	PRJEB36091	GCA_903814005	BBROSOX3411A
mussel	B. brooksi	GOM-MK	MK	M114-2	22.0224	-93.2465	3106	2015	3411B	3411B.bbro_GOM-MK_sox	AllPrep DNA/RNA Mini Kit	2x150bp	this study	this study	Thiomultimodus endobrooksi	93.69	1.12	0	1.12	PRJEB36091	GCA_903813985	BBROSOX3411B
mussel	B. brooksi	GOM-MK	MK	M114-2	22.0224	-93.2465	3106	2015	3411C	3411C.bbro_GOM-MK_sox	AllPrep DNA/RNA Mini Kit	2x150bp	this study	this study	Thiomultimodus endobrooksi	94.25	0.56	100	0	PRJEB36091	GCA_903813995	BBROSOX3411C
mussel	B. brooksi	GOM-MK	MK	M114-2	22.0224	-93.2465	3106	2015	3411D	3411D.bbro_GOM-MK_sox	AllPrep DNA/RNA Mini Kit	2x150bp	this study	this study	Thiomultimodus endobrooksi	93.13	2.53	55.56	1.12433	PRJEB36091	GCA_903819235	BBROSOX3411D
mussel	B. brooksi	GOM-MK	MK	M114-2	22.0224	-93.2465	3106	2015	3411E	3411E.bbro_GOM-MK_sox	AllPrep DNA/RNA Mini Kit	2x150bp	this study	this study	Thiomultimodus endobrooksi	94.25	2.25	40	1.35	PRJEB36091	GCA_903814015	BBROSOX3411E
mussel	B. brooksi	GOM-TY	TY	M114-2	22.393	-93.4051	3365	2015	3411F	3411F.bbro_GOM-TY_sox	AllPrep DNA/RNA Mini Kit	2x150bp	this study	this study	Thiomultimodus endobrooksi	94.81	0.56	0	0.56	PRJEB36091	GCA_903814025	BBROSOX3411F
mussel	B. brooksi	GOM-TY	TY	M114-2	22.393	-93.4051	3365	2015	3411G	3411G.bbro_GOM-TY_sox	AllPrep DNA/RNA Mini Kit	2x150bp	this study	this study	Thiomultimodus endobrooksi	94.81	0	0	0	PRJEB36091	GCA_903814075	BBROSOX3411G
mussel	B. brooksi	GOM-TY	TY	M114-2	22.393	-93.4051	3365	2015	3411H	3411H.bbro_GOM-TY_sox	AllPrep DNA/RNA Mini Kit	2x150bp	this study	this study	Thiomultimodus endobrooksi	94.81	0.56	0	0.56	PRJEB36091	GCA_903814035	BBROSOX3411H
mussel	B. brooksi	GOM-TY	TY	M114-2	22.393	-93.4051	3365	2015	3411I	3411I.bbro_GOM-TY_sox	AllPrep DNA/RNA Mini Kit	2x150bp	this study	this study	Thiomultimodus endobrooksi	94.25	0	0	0	PRJEB36091	GCA_903814065	BBROSOX3411I
mussel	B. brooksi	GOM-TY	TY	M114-2	22.393	-93.4051	3365	2015	3411J	3411J.bbro_GOM-TY_sox	AllPrep DNA/RNA Mini Kit	2x150bp	this study	this study	Thiomultimodus endobrooksi	94.81	0.56	0	0.56	PRJEB36091	GCA_903814045	BBROSOX3411J
mussel	B. sp.	MAR-CL	CL	M78-2	-4.80327	-12.3718	2971	2009	C112	C112.bsp_MAR-CL_sox	DNeasy blood & tissue	2x150bp	Ansorge et al., 2019	this study	Thiomultimodus australis	94.53	1.31	75	0.3275	PRJEB36091	GCA_903814195	SMARSOXC112
mussel	B. sp.	MAR-CL	CL	M78-2	-4.80327	-12.3718	2971	2009	C113	C113.bsp_MAR-CL_sox	DNeasy blood & tissue	2x150bp	Ansorge et al., 2019	this study	Thiomultimodus australis	94.53	1.4	66.67	0.46662	PRJEB36091	GCA_903814185	SMARSOXC113
mussel	B. sp.	MAR-CL	CL	M78-2	-4.80327	-12.3718	2971	2009	C114	C114.bsp_MAR-CL_sox	DNeasy blood & tissue	2x150bp	Ansorge et al., 2019	this study	Thiomultimodus australis	94.53	1.4	66.67	0.46662	PRJEB36091	GCA_903814175	SMARSOXC114
mussel	B. sp.	MAR-CL	CL	M78-2	-4.80327	-12.3718	2971	2009	C115	C115.bsp_MAR-CL_sox	DNeasy blood & tissue	2x150bp	Ansorge et al., 2019	this study	Thiomultimodus australis	94.25	1.4	100	0	PRJEB36091	GCA_903814225	SMARSOXC115
mussel	B. sp.	MAR-CL	CL	M78-2	-4.80327	-12.3718	2971	2009	C116	C116.bsp_MAR-CL_sox	DNeasy blood & tissue	2x150bp	Ansorge et al., 2019	this study	Thiomultimodus australis	93.69	1.03	100	0	PRJEB36091	GCA_903813515	SMARSOXC116
mussel	B. sp.	MAR-LI	LI	M78-2	-9.54657	-13.2097	1490	2009	L102	L102.bsp_MAR-LI_sox	DNeasy blood & tissue	2x150bp	Ansorge et al., 2019	this study	Thiomultimodus australis	93.33	1.12	100	0	PRJEB36091	GCA_903813445	SMARSOXL102
mussel	B. sp.	MAR-LI	LI	M78-2	-9.54657	-13.2097	1490	2009	L104	L104.bsp_MAR-LI_sox	DNeasy blood & tissue	2x150bp	Ansorge et al., 2019	this study	Thiomultimodus australis	94.64	0.56	100	0	PRJEB36091	GCA_903813475	SMARSOXL104
mussel	B. sp.	MAR-LI	LI	M78-2	-9.54657	-13.2097	1490	2009	L105	L105.bsp_MAR-LI_sox	DNeasy blood & tissue	2x150bp	Ansorge et al., 2019	this study	Thiomultimodus australis	92.96	0.56	100	0	PRJEB36091	GCA_903813575	SMARSOXL105
mussel	B. sp.	MAR-LI	LI	M78-2	-9.54657	-13.2097	1490	2009	L51	L51.bsp_MAR-LI_sox	DNeasy blood & tissue	2x150bp	Ansorge et al., 2019	this study	Thiomultimodus australis	94.08	1.69	100	0	PRJEB36091	GCA_903813485	SMARSOXL51
mussel	B. sp.	MAR-LI	LI	M78-2	-9.54657	-13.2097	1490	2009	L54	L54.bsp_MAR-LI_sox	DNeasy blood & tissue	2x150bp	Ansorge et al., 2019	this study	Thiomultimodus australis	94.36	0.84	100	0	PRJEB36091	GCA_903813455	SMARSOXL54
mussel	B. puteoserpentis	MAR-LOG-Q	LOG	BioBaz 2013	14.7532	-44.9788	3045	2013	2065A	2065A.bput_MAR-LOG-Q_sox	DNeasy blood & tissue or Zhou et al., 1996	2x150bp	this study	this study	Thiomultimodus septentrionalia	94.72	7.3	100	0	PRJEB36091	GCA_903813905	NMARSOX2065A
mussel	B. puteoserpentis	MAR-LOG-Q	LOG	BioBaz 2013	14.7532	-44.9788	3045	2013	2065B	2065B.bput_MAR-LOG-Q_sox	DNeasy blood & tissue or Zhou et al., 1996	2x150bp	this study	this study	Thiomultimodus septentrionalia	94.72	1.15	100	0	PRJEB36091	GCA_903813925	NMARSOX2065B
mussel	B. puteoserpentis	MAR-LOG-Q	LOG	M126	14.7532	-44.9801	3047.3	2016	2487A	2487A.bput_MAR-LOG-Q_sox	DNeasy blood & tissue or Zhou et al., 1996	2x150bp	this study	this study	Thiomultimodus septentrionalia	94.16	1.4	57.14	0.60004	PRJEB36091	GCA_903819405	NMARSOX2487A
mussel	B. puteoserpentis	MAR-LOG-Q	LOG	M126	14.7532	-44.9801	3047.3	2016	2487B	2487B.bput_MAR-LOG-Q_sox	DNeasy blood & tissue or Zhou et al., 1996	2x150bp	this study	this study	Thiomultimodus septentrionalia	94.72	1.4	57.14	0.60004	PRJEB36091	GCA_903819245	NMARSOX2487B
mussel	B. puteoserpentis	MAR-LOG-Q	LOG	M126	14.7532	-44.9801	3047.3	2016	2487C	2487C.bput_MAR-LOG-Q_sox	DNeasy blood & tissue or Zhou et al., 1996	2x150bp	this study	this study	Thiomultimodus septentrionalia	94.72	1.4	83.33	0.23338	PRJEB36091	GCA_903813875	NMARSOX2487C
mussel	B. puteoserpentis	MAR-LOG-Q	LOG	MSM10-03 Hydromar VII	14.753	-44.9805	3048.3	2009	3722CJ	3722CJ.bput_MAR-LOG-Q_sox	DNeasy blood & tissue or Zhou et al., 1996	2x150bp	this study	this study	Thiomultimodus septentrionalia	94.72	5.15	50	2.575	PRJEB36091	GCA_903814125	NMARSX3722CJ
mussel	B. puteoserpentis	MAR-LOG-Q	LOG	MSM10-03 Hydromar VII	14.753	-44.9805	3048.3	2009	3722CK	3722CK.bput_MAR-LOG-Q_sox	DNeasy blood & tissue or Zhou et al., 1996	2x150bp	this study	this study	Thiomultimodus septentrionalia	94.72	3.65	78.57	0.782195	PRJEB36091	GCA_903819395	NMARSX3722CK
mussel	B. puteoserpentis	MAR-LOG-Q	LOG	MSM10-03 Hydromar VII	14.753	-44.9805	3048.3	2009	3722CL	3722CL.bput_MAR-LOG-Q_sox	DNeasy blood & tissue or Zhou et al., 1996	2x150bp	this study	this study	Thiomultimodus septentrionalia	94.72	3.93	92.86	0.280602	PRJEB36091	GCA_903814105	NMARSX3722CL
mussel	B. puteoserpentis	MAR-LOG-Q	LOG	MSM10-03 Hydromar VII	14.753	-44.9805	3048.3	2009	3722CM	3722CM.bput_MAR-LOG-Q_sox	DNeasy blood & tissue or Zhou et al., 1996	2x150bp	this study	this study	Thiomultimodus septentrionalia	94.72	3.23	100	0	PRJEB36091	GCA_903814155	NMARSX3722CM
mussel	B. puteoserpentis	MAR-LOG-Q	LOG	MSM10-03 Hydromar VII	14.753	-44.9805	3048.3	2009	3722CN	3722CN.bput_MAR-LOG-Q_sox	DNeasy blood & tissue or Zhou et al., 1996	2x150bp	this study	this study	Thiomultimodus septentrionalia	93.6	2.39	76.92	0.551612	PRJEB36091	GCA_903814145	NMARSX3722CN
mussel	B. puteoserpentis	MAR-LOG-Q	LOG	MSM10-03 Hydromar VII	14.753	-44.9805	3048.3	2009	3722CO	3722CO.bput_MAR-LOG-Q_sox	DNeasy blood & tissue or Zhou et al., 1996	2x150bp	this study	this study	Thiomultimodus septentrionalia	93.03	2.81	92.31	0.216089	PRJEB36091	GCA_903814115	NMARSX3722CO
mussel	B. puteoserpentis	MAR-LOG-Q	LOG	M126	14.7532	-44.9801	3047.3	2016	3722CP	3722CP.bput_MAR-LOG-Q_sox	DNeasy blood & tissue or Zhou et al., 1996	2x150bp	this study	this study	Thiomultimodus septentrionalia	94.72	8.8	90.91	0.79992	PRJEB36091	GCA_903814135	NMARSX3722CP
mussel	B. azoricus	MAR-LS-ET	LS	BioBaz 2013	37.2891	-32.2755	1690	2013	1048I	1048I.bazo_MAR-LS-ET_sox	AllPrep DNA/RNA Mini Kit	2x150bp	Sayavedra, 2016	this study	Thiomultimodus septentrionalia	93.97	0.03	0	0.03	PRJEB36091	GCA_903819345	NMARSOX1048I
mussel	B. azoricus	MAR-LS-ET	LS	BioBaz 2013	37.2891	-32.2755	1690	2013	1048J	1048J.bazo_MAR-LS-ET_sox	AllPrep DNA/RNA Mini Kit	2x150bp	Sayavedra, 2016	this study	Thiomultimodus septentrionalia	94.53	0.56	100	0	PRJEB36091	GCA_903819365	NMARSOX1048J
mussel	B. azoricus	MAR-LS-ET	LS	BioBaz 2013	37.2891	-32.2755	1690	2013	1586B	1586B.bazo_MAR-LS-ET_sox	DNeasy blood & tissue or Zhou et al., 1996	2x100 bp	this study	this study	Thiomultimodus septentrionalia	93.41	0.84	100	0	PRJEB36091	GCA_903813405	NMARSOX1586B
mussel	B. azoricus	MAR-LS-ET	LS	BioBaz 2013	37.2891	-32.2755	1690	2013	1586C	1586C.bazo_MAR-LS-ET_sox	DNeasy blood & tissue or Zhou et al., 1996	2x100 bp	this study	this study	Thiomultimodus septentrionalia	92.85	0.84	50	0.42	PRJEB36091	GCA_903819425	NMARSOX1586C
mussel	B. azoricus	MAR-LS-ET	LS	BioBaz 2013	37.2891	-32.2755	1690	2013	1586D	1586D.bazo_MAR-LS-ET_sox	DNeasy blood & tissue or Zhou et al., 1996	2x100 bp	this study	this study	Thiomultimodus septentrionalia	93.97	0	0	0	PRJEB36091	GCA_903813415	NMARSOX1586D
mussel	B. azoricus	MAR-LS-ET	LS	BioBaz 2013	37.2891	-32.2755	1690	2013	1586E	1586E.bazo_MAR-LS-ET_sox	DNeasy blood & tissue or Zhou et al., 1996	2x100 bp	this study	this study	Thiomultimodus septentrionalia	92.85	0	0	0	PRJEB36091	GCA_903813425	NMARSOX1586E
mussel	B. azoricus	MAR-LS-ET	LS	BioBaz 2013	37.2829	-32.2756	1689	2013	1586F	1586F.bazo_MAR-LS-ET_sox	DNeasy blood & tissue or Zhou et al., 1996	2x100 bp	this study	this study	Thiomultimodus septentrionalia	92.85	1.4	33.33	0.93338	PRJEB36091	GCA_903813665	NMARSOX1586F
mussel	B. azoricus	MAR-LS-ET	LS	BioBaz 2013	37.2829	-32.2756	1689	2013	1586G	1586G.bazo_MAR-LS-ET_sox	DNeasy blood & tissue or Zhou et al., 1996	2x100 bp	this study	this study	Thiomultimodus septentrionalia	93.97	0	0	0	PRJEB36091	GCA_903813675	NMARSOX1586G
mussel	B. azoricus	MAR-LS-ET	LS	BioBaz 2013	37.2829	-32.2756	1689	2013	1586J	1586J.bazo_MAR-LS-ET_sox	DNeasy blood & tissue or Zhou et al., 1996	2x100 bp	this study	this study	Thiomultimodus septentrionalia	93.97	0.56	0	0.56	PRJEB36091	GCA_903799955	NMARSOX1586J
mussel	B. azoricus	MAR-LS-M	LS	BioBaz 2013	37.2829	-32.2756	1700	2013	1586K	1586K.bazo_MAR-LS-M_sox	DNeasy blood & tissue or Zhou et al., 1996	2x100 bp	this study	this study	Thiomultimodus septentrionalia	92.28	0.56	0	0.56	PRJEB36091	GCA_903813645	NMARSOX1586K
mussel	B. azoricus	MAR-LS-M	LS	BioBaz 2013	37.2881	-32.2756	1700	2013	1048F	1048F.bazo_MAR-LS-M_sox	AllPrep DNA/RNA Mini Kit	2x150bp	Sayavedra, 2016	this study	Thiomultimodus septentrionalia	94.53	0	0	0	PRJEB36091	GCA_903813355	NMARSOX1048F
mussel	B. azoricus	MAR-LS-M	LS	BioBaz 2013	37.2881	-32.2756	1700	2013	1048G	1048G.bazo_MAR-LS-M_sox	AllPrep DNA/RNA Mini Kit	2x150bp	Sayavedra, 2016	this study	Thiomultimodus septentrionalia	94.53	0	0	0	PRJEB36091	GCA_903813365	NMARSOX1048G
mussel	B. azoricus	MAR-LS-M	LS	BioBaz 2013	37.2881	-32.2756	1700	2013	1048H	1048H.bazo_MAR-LS-M_sox	AllPrep DNA/RNA Mini Kit	2x150bp	Sayavedra, 2016	this study	Thiomultimodus septentrionalia	95.09	0	0	0	PRJEB36091	GCA_903819415	NMARSOX1048H
mussel	B. azoricus	MAR-LS-M	LS	BioBaz 2013	37.2881	-32.2756	1700	2013	1586N	1586N.bazo_MAR-LS-M_sox	DNeasy blood & tissue or Zhou et al., 1996	2x100 bp	this study	this study	Thiomultimodus septentrionalia	94.53	0	0	0	PRJEB36091	GCA_903813615	NMARSOX1586N
mussel	B. azoricus	MAR-LS-M	LS	BioBaz 2013	37.2881	-32.2756	1700	2013	1586O	1586O.bazo_MAR-LS-M_sox	DNeasy blood & tissue or Zhou et al., 1996	2x100 bp	this study	this study	Thiomultimodus septentrionalia	93.6	1.12	50	0.56	PRJEB36091	GCA_903813655	NMARSOX1586O
mussel	B. azoricus	MAR-MG-WF	MG	BioBaz 2013	37.8445	-31.5189	836	2013	1586P	1586P.bazo_MAR-MG-WF_sox	DNeasy blood & tissue or Zhou et al., 1996	2x100 bp	this study	this study	Thiomultimodus septentrionalia	91.72	0	0	0	PRJEB36091	GCA_903813625	NMARSOX1586P
mussel	B. azoricus	MAR-MG-WF	MG	BioBaz 2013	37.8445	-31.5189	836	2013	1586Q	1586Q.bazo_MAR-MG-WF_sox	DNeasy blood & tissue or Zhou et al., 1996	2x100 bp	this study	this study	Thiomultimodus septentrionalia	92.28	0	0	0	PRJEB36091	GCA_903813695	NMARSOX1586Q
mussel	B. azoricus	MAR-MG-WF	MG	BioBaz 2013	37.8445	-31.5189	836	2013	1586S	1586S.bazo_MAR-MG-WF_sox	DNeasy blood & tissue or Zhou et al., 1996	2x100 bp	this study	this study	Thiomultimodus septentrionalia	93.97	0	0	0	PRJEB36091	GCA_903813685	NMARSOX1586S
mussel	B. azoricus	MAR-R	R	BioBaz 2013	36.2294	-33.902	2273	2013	1600F	1600F.bazo_MAR-R_sox	DNeasy blood & tissue or Zhou et al., 1996	2x100 bp	this study	this study	Thiomultimodus septentrionalia	93.97	0	0	0	PRJEB36091	GCA_903813635	NMARSOX1600F
mussel	B. azoricus	MAR-R	R	BioBaz 2013	36.2294	-33.902	2273	2013	1600G	1600G.bazo_MAR-R_sox	DNeasy blood & tissue or Zhou et al., 1996	2x100 bp	this study	this study	Thiomultimodus septentrionalia	93.97	0	0	0	PRJEB36091	GCA_903813705	NMARSOX1600G
mussel	B. azoricus	MAR-R	R	BioBaz 2013	36.2294	-33.902	2273	2013	1600H	1600H.bazo_MAR-R_sox	DNeasy blood & tissue or Zhou et al., 1996	2x100 bp	this study	this study	Thiomultimodus septentrionalia	93.93	0	0	0	PRJEB36091	GCA_903819385	NMARSOX1600H
mussel	B. azoricus	MAR-R	R	BioBaz 2013	36.2294	-33.902	2273	2013	1600I	1600I.bazo_MAR-R_sox	DNeasy blood & tissue or Zhou et al., 1996	2x100 bp	this study	this study	Thiomultimodus septentrionalia	91.72	0	0	0	PRJEB36091	GCA_903813715	NMARSOX1600I
mussel	B. azoricus	MAR-R	R	BioBaz 2013	36.2294	-33.902	2273	2013	1600J	1600J.bazo_MAR-R_sox	DNeasy blood & tissue or Zhou et al., 1996	2x100 bp	this study	this study	Thiomultimodus septentrionalia	93.97	0.14	100	0	PRJEB36091	GCA_903813725	NMARSOX1600J
mussel	B. puteoserpentis	MAR-SEM	SEM	ODEMAR	13.5135	-44.9631	2432	2014	1115A	1115A.bput_MAR-SEM_sox	DNeasy blood & tissue	2x250bp	Ansorge et al., 2019	this study	Thiomultimodus septentrionalia	94.53	3.09	75	0.7725	PRJEB36091	GCA_903813375	NMARSOX1115A
mussel	B. puteoserpentis	MAR-SEM	SEM	ODEMAR	13.5135	-44.9631	2432	2014	1115B	1115B.bput_MAR-SEM_sox	DNeasy blood & tissue	2x250bp	Ansorge et al., 2019	this study	Thiomultimodus septentrionalia	93.41	3.09	85.71	0.441561	PRJEB36091	GCA_903813385	NMARSOX1115B
mussel	B. puteoserpentis	MAR-SEM	SEM	ODEMAR	13.5135	-44.9631	2432	2014	1115C	1115C.bput_MAR-SEM_sox	DNeasy blood & tissue	2x250bp	Ansorge et al., 2019	this study	Thiomultimodus septentrionalia	94.53	0.56	100	0	PRJEB36091	GCA_903813395	NMARSOX1115C
mussel	B. puteoserpentis	MAR-SEM	SEM	M126	13.5135	-44.963	2446.6	2016	2487D	2487D.bput_MAR-SEM_sox	DNeasy blood & tissue or Zhou et al., 1996	2x150bp	this study	this study	Thiomultimodus septentrionalia	94.53	1.12	66.67	0.373296	PRJEB36091	GCA_903813855	NMARSOX2487D
mussel	B. puteoserpentis	MAR-SEM	SEM	M126	13.5135	-44.963	2446.6	2016	2487E	2487E.bput_MAR-SEM_sox	DNeasy blood & tissue or Zhou et al., 1996	2x150bp	this study	this study	Thiomultimodus septentrionalia	94.72	1.12	66.67	0.373296	PRJEB36091	GCA_903819375	NMARSOX2487E
mussel	B. puteoserpentis	MAR-SEM	SEM	M126	13.5135	-44.963	2446.6	2016	2487F	2487F.bput_MAR-SEM_sox	DNeasy blood & tissue or Zhou et al., 1996	2x150bp	this study	this study	Thiomultimodus septentrionalia	94.53	1.97	83.33	0.328399	PRJEB36091	GCA_903813935	NMARSOX2487F
sponge	Iophon methanophila (branching sponge)	GOM-CH	CH	M114-2	21.9	-93.4352	2925	2015	1600M	1600M.Pbra_GOM-CH_sox	AllPrep DNA/RNA Mini Kit	2x250bp	Rubin-Blum et al., 2017	this study	Thiomultimodus iophonia	87.26	0	0	0	TBD	TBD	TBD
