## SupplementaryMaterial for "The hidden pangenome: comparative genomics reveals pervasive diversity in symbiotic and free-living sulfur-oxidizing bacteria": Tab_S2.xlsx

### Sheet: Sheet1
Table S2 | Details about publicly available genomes or MAGs included in this study. Completeness, contamination and strain heterogeneity were determined with gammaproteobacterial markers using CheckM (*contamination was corrected for the degree of strain heterogeneity)
Host species	Site	Site name in Fig. 1	Latitude	Longitude	Depth	Year	MAG ID	Proposed species	Completeness	Contamination	Strain heterogeneity	Corrected contamination*	Reference	Project accession	Assembly accession	comment	Sequencing technology
Hymedesmia methanophila (encrusting sponge)	GOM-MK	MK	22.0224	-93.2465	3106	2015	1600L.Penc_GOM-MK_sox	Thiomultimodus hymedesmia	91.5	12.02	81.82	2.18524	Rubin-Blum et al., 2017	PRJEB20503	GCA_900180405.1		Illumina
Hymedesmia methanophila (encrusting sponge)	GOM-CH	CH	21.9	-93.4352	2925	2015	1600N.Penc_GOM-CH_sox	Thiomultimodus hymedesmia	91.46	15.16	73.68	3.99011	Rubin-Blum et al., 2017	PRJEB20503	GCA_900180365.1		Illumina
Haplosclerida sp.	JAP-OT	OT	25.0756	124.517	1973	2015	spongeKZ2_GCA_008364125	Thiomultimodus haplosclerida	91.55	0.56	0	0.56	Zhou et al., 2019	PRJNA552185	GCA_008364125.1		Illumina HiSeq
Haplosclerida sp.	JAP-OT	OT	25.0914	124.547	1736	2015	spongeKZ1_GCA_008364135	Thiomultimodus haplosclerida	87.2	1.3	20	1.04	Zhou et al., 2019	PRJNA552185	GCA_008364135.1		Illumina HiSeq
Paramuricea sp. type B3	AT357	AT357	27.587	-89.705	1045 – 1064	2015, 2016, 2017	coralM13_PB3_sox	Thiomultimodus paramuricea	92.94	13.86	66.67	4.61954	Vohsen et al. 2020	TBD	TBD		Illumina HiSeq
NA	AUR	AUR	82.918	-6.377	TBD	TBD	Plume_18AURORA40	Thiomultimodus polarinubes	95.09	0.28	100	0	TBD	TBD	TBD		Illumina
NA	EI	EI	49.0289	-125.154	60m		CandidatusThioglobusAutotrophicusEF1	Thiomultimodus autotrophica	94.64	0	0	0	Shah and Morris, 2015	PRJNA224116	GCF_001293165.1		PacBio
NA	GB	GB	27.0309	-113.411	1996	2004	SUP05GB-1	Thiomultimodus urealabrum	89.71	5.5	61.11	2.13895	Anantharaman et al., 2013	PRJNA77837	AJXC00000000.1	Contig collection as in Ikuta et al 2016	454
NA	GB	GB	27.1804	-113.078	1775	2004	SUP05GB-2	Thiomultimodus gualabrum	89.89	5.93	52.94	2.79066	Anantharaman et al., 2013	PRJNA77837	AJXC00000000.1	Contig collection as in Ikuta et al 2016	454
NA	PERU	PERU	-12.23	-77.18	NA	2013	C2488_GCA_002909145.1	Thiomultimodus perditus	95.09	3.37	66.67	1.12322	Callbeck et al., 2018	PRJNA421259	GCA_002909145.1		Illumina MiSeq
NA	PERU	PERU	-12.23	-77.18	NA	2013	C2484	Thiomultimodus perditus	92.28	3.14	63.64	1.1417	Callbeck et al., 2018	TBD	TBD		Illumina MiSeq
NA	PS	PS101-181	86.951	55.74	TBD	TBD	Plume_20KARASIK1	Thiomultimodus polarinubes	94.53	0	0	0	TBD	TBD	TBD		Illumina
NA	PS	PS101-188	86.949	55.678	TBD	TBD	Plume_18KARASIK1	Thiomultimodus mariana	91	0.94	83.33	0.156698	TBD	TBD	TBD		Illumina
NA	Manus basin	MB	-3.79926	152.101	1199	2011	SUP05-5_GCA_900118405.1	'divSUP05-5’	89.33	0	0	0	Meier et al 2017	PRJEB15554	GCA_900118405.1		Illumina
NA	Puget Sound	PS-1	47.6873	-122.402	5		CandidatusThioglobusSingularisPS1	Thioglobus singularis	94.36	0	0	0	Marshall and Morris, 2015	PRJNA229178	GCF_001281385.1		Sanger dideoxy sequencing; SOLiD
NA	Puget Sound	PS-1	47.6873	-122.402	0	2008	CandidatusThioglobusSingularisGG2	Thioglobus singularis	91.86	0	0	0	NA	PRJNA252014	GCF_001682155.1		Solid
NA	Puget Sound	PS-2	46.2739	-129.795	45	2009	CandidatusThioglobusSingularisNP1	Thioglobus singularis 2	93.88	0	0	0	Spietz et al., 2019 (genome announce)	PRJNA414010	GCF_003326015.1		PacBio
NA	MAINE1	MAINE1	43.84	-69.64	NA	2009	sup05_aaa076-f14_GCA_000384915.1_ARQZ01.1	Thioglobus singularis	90.54	0	0	0	NA	PRJNA195662	GCA_000384915.1		Illumina HiSeq
NA	MBA	MBA	16.9613	144.868	3277	2016	TSP_MAG68	Thiomultimodus mariana	86.97	8.33	83.33	0	NA	PRJNA454888	GCA_003978155.1		Illumina MiSq
Calyptogena magnifica	GR-86degW	GR	0.8058	-86.2267	Approx 2470	2002	CandidatusRuthiaMagnificaUCDCM	Thiomultimodus magnifica	87.23	0	0	0	Lee et al., 2014	PRJNA236124	GCF_000523495.1	Approx coordinates from interridge database
Calyptogena magnifica	EPR-9deg	9EPR	9.83	-104.29	NA	2004	CandidatusRuthiaMagnificaCM	Thiomultimodus magnifica	86.67	0	0	0	Newton et al., 2007	PRJNA16841	GCF_000015105.1	Approx coordinates from interridge database
Calyptogena okutanii	JAP-SB	SB	35.0033	139.224	1157	2004	CandidatusVesicomyosociousOkutanii	Thiomultimodus okutanii	85.69	0	0	0	Kuwahara et al., 2007	PRJDA18267	GCF_000010405.1	Coord from public dive data
B. thermophilus	EPR-C	CS	9.93917	-105.656	2512	2014	1600R.bthe_EPR-C_sox	Thiomultimodus endothermophilus	94.25	0.56	100	0	Sayavedra et al., 2019	PRJEB17996	GCA_900127575.1		Illumina HiSeq
B. thermophilus	EPR-C	CS	9.93917	-105.656	2512	2014	1600S.bthe_EPR-C_sox	Thiomultimodus endothermophilus	93.97	0.56	100	0	Sayavedra et al., 2019	TBD	SAMEA6822957		Illumina
B. thermophilus	EPR-C	CS	9.93917	-105.656	2512	2014	1600T.bthe_EPR-C_sox	Thiomultimodus endothermophilus	94.25	0.84	100	0	Sayavedra et al., 2019	TBD	SAMEA6822958		Illumina
B. heckerae	GOM-CH	CH	21.9001	-93.4354	2925	2015	1600D.bhec_GOM-CH_sox	Thiomultimodus endoheckerae	92.66	4.31	63.64	1.56712	Sayavedra et al., 2019	PRJEB17996	GCF_900128515.1		Illumina
B. heckerae	GOM-CH	CH	21.9001	-93.4354	2925	2015	1600D.bhec_GOM-CH_sox2	Thiomultimodus endomultiplex	93.97	0	0	0	Sayavedra et al., 2019	PRJEB17996	GCF_900180345.1		Illumina
B. brooksi	GOM-CH	CH	21.9	-93.4352	2925	2015	1789A.bbro_GOM-CH_sox	Thiomultimodus endobrooksi	93.27	0.56	0	0.56	Sayavedra et al., 2019	PRJEB17996	GCF_900128405.1		Illumina
B. brooksi	GOM-CH	CH	21.9	-93.4352	2925	2015	1789B.bbro_GOM-CH_sox	Thiomultimodus endobrooksi	93.83	0.6	0	0.6	Sayavedra et al., 2019	TBD	SAMEA6822955		Illumina
B. brooksi	GOM-CH	CH	21.9	-93.4352	2925	2015	1789C.bbro_GOM-CH_sox	Thiomultimodus endobrooksi	93.83	0.56	0	0.56	Sayavedra et al., 2019	TBD	SAMEA6822956		Illumina
B. sp.	GOM-DC673	DC673	28.3093	-87.3109	2604	2014	1875A.bcry_GOM-DC673_sox	Thiomultimodus endoperplexus	93.97	1.69	66.67	0.563277	Sayavedra et al., 2019	PRJEB17996	GCA_900180385.1		Illumina
B. sp.	GOM-DC673	DC673	28.3093	-87.3109	2604	2014	1875D.bcry_GOM-DC673_sox2	Thiomultimodus endomultiplex	87.13	1.12	0	1.12	Sayavedra et al., 2019	PRJEB17996	GCA_900180335.1		Illumina
B. septemdierum	JAP-MyK	MyK	32.1041	139.219	1228	2010	ikuta.bsep_JAP_sox	Thiomultimodus endoseptemdierum	94.83	0.56	100	0	Ikuta et al., 2016	PRJDB949	GCF_001547755.1		Illumina
B. azoricus	MAR-LS-ET	LS	37.2829	-32.2756	1689	2013	1586I.bazo_MAR-LS-ET_sox	Thiomultimodus septentrionalis	94.53	0	0	0	Sayavedra, 2016	TBD	SAMEA6822959		Illumina
B. azoricus	MAR-MG-WF	MG	37.8445	-31.5189	836	2013	1586R.bazo_MAR-MG-WF_sox	Thiomultimodus septentrionalis	93.97	0	0	0	Sayavedra, 2016	TBD	SAMEA6822960		Illumina
B. sp.	MAR-WA	WA	-4.81043	-12.3724	2989	2008	1501A_1593A.bsp_MAR-WA_sox	Thiomultimodus australis	94.53	2.81	87.5	0.35125	Ansorge et al., 2019	PRJEB32787	GCA_902497525.1		Illumina
NA	MAINE2	MAINE2	44.4	-70.0667	NA	2009	sup05_SCGC-AAA076-D02_GCA_000384895-1	Thioglobus singularis	88.18	0.56	0	0.56	NA	PRJNA195659	GCA_000384895.1	Free-living; open ocean	Illumina HiSeq 2000
Suberites sp.	Thuwal Seep II	TSII	22.4667	38.1333	Approx 850	2013	spongeGsub_GCA_002007405-1	Thiomultimodus haliclona	92.87	0.56	0	0.56	Tian et al., 2017	PRJNA275177	GCA_002007405.1	Sponge, Cold seep	Illumina
NA	GB2	GB2	27.85	-118.083	NA	2004	UWMA-0322_GCA_012959965-1	Thioglobus sp. UWMA0322	94.81	2.53	60	1.012		PRJNA522654	GCA_012959965.1	Guaymas Basin Hydrothermal plume	Illumina HiSeq 2000
NA	Tui malila	TM	-21.99	-176.569	NA	2009	UWMA-0125_GCA_012963715-1	Thiomultimodus malila	88.93	2.25	66.67	0.749925		PRJNA522654	GCA_012963715.1	Tui Malila hydrothermal plume 10m	Illumina HiSeq 2000
B. thermophilus	EPR-C	CS	9.5	104.17	2500	2014	BATSymA_GCA_001875585-1	Thiomultimodus endothermophilus	93.5	5.15	93.33	0.343505	Ponnudurai et al., 2017	PRJNA339702	GCF_001875585.1		Illumina
B. thermophilus	EPR-9deg	9EPR	9.82	104.3	2518	2000	bthe_GCA_003711265-1	Thiomultimodus endothermophilus	93.97	2.25	100	0		PRJNA416436	GCF_003711265.1		PacBio RS II
B. azoricus	MAR-MG-WF	MG	37.7596	31.6377	840	2006	BazSymAV2_GCA_001298715-2	Thiomultimodus septentrionalis	93.97	0	0	0	Sayavedra et al., 2015	PRJEB8263	GCF_001298715.1		454
B. puteoserpentis	MAR-LOG-Q	LOG	14.755	-44.9878	3009	2005	BPUTEOSOX_GCA_900127505-1	Thiomultimodus septentrionalis	94.44	1.69	80	0.338		PRJEB17996	GCF_900127505.1		Illumina HiSeq
