## SupplementaryMaterial for "The hidden pangenome: comparative genomics reveals pervasive diversity in symbiotic and free-living sulfur-oxidizing bacteria": Tab_S3.xlsx

### Sheet: GTDB - Search results_thioglobaceae
Tab S3 | Screening results of public databases by using search terms ‘Thioglobus’ and ‘SUP05’ in PATRIC, GTDB, NCBI: assembly or genome. Databases were last screened on 18 November 2020. When hits were excluded the reason is indicated. The criteria for exclusion because of low quality were checkM gammaproteobacterial markers; > 87% completeness; <5% contamination. For GTDB hits, when completeness…
		GTDB checkM assessment			CheckM Gammaproteobacterial markers
ID	NCBI Organism Name	Completeness	Contamination	Strain het.	Completeness	Contamination	Strain het.	Excluded because
GCA_000205985.2	uncultured SUP05 cluster bacterium	85.53	3.74	70	- not determined -			low quality
GCA_000213395.2	gamma proteobacterium SCGC AAA007-O20	62.17	1.55	33.33	- not determined -			low quality
GCA_000372785.1	gamma proteobacterium SCGC AB-629-P17	75.73	3.25	12.5	- not determined -			low quality
GCA_000384855.1	gamma proteobacterium SCGC AAA076-D13	89.71	0.83	0	85.56	0.7	0	low quality
GCA_000384895.1	gamma proteobacterium SCGC AAA076-D02	94.04	0.66	0	88.18	0.56	0	included
GCA_000384915.1	gamma proteobacterium SCGC AAA076-F14	95.49	0	0	90.54	0	0	included
GCA_001628345.1	Candidatus Thioglobus sp. REDSEA-S03_B1	86.6	3.53	0	85.8	1.12	0	low quality
GCA_001628405.1	Candidatus Thioglobus sp. REDSEA-S12_B1	87.58	1.32	0	85.8	1.12	0	low quality
GCA_002007405.1	Gammaproteobacteria bacterium Gsub	98.01	0	0	92.87	0.56	0	included
GCA_002169705.1	Candidatus Thioglobus sp. TMED218	56.43	0.66	0	- not determined -			low quality
GCA_002335045.1	Candidatus Ruthia sp. UBA2013	91.24	0.66	100	87.07	0.56	100	not enough metadata
GCA_002340545.1	Candidatus Ruthia sp. UBA2552	76.74	1.32	100	- not determined -			low quality
GCA_002340565.1	Candidatus Ruthia sp. UBA2551	77.88	1.55	33.33	- not determined -			low quality
GCA_002365295.1	Candidatus Ruthia sp. UBA3126	77.81	0.66	0	- not determined -			low quality
GCA_002367725.1	Candidatus Ruthia sp. UBA3026	79.23	1.99	66.67	- not determined -			low quality
GCA_002430045.1	Candidatus Ruthia sp. UBA5978	81.53	0	0	- not determined -			low quality
GCA_002689885.1	Candidatus Thioglobus sp.	58.09	1.32	100	- not determined -			low quality
GCA_002698045.1	Thiotrichales bacterium	53.82	0.66	100	- not determined -			low quality
GCA_002711905.1	Thiotrichales bacterium	61.08	1.99	100	- not determined -			low quality
GCA_002729805.1	Thiotrichales bacterium	50.29	0	0	- not determined -			low quality
GCA_002909145.1	Candidatus Thioglobus perditus	100	2.65	50	95.09	3.37	66.67	included
GCA_003446195.1	Gammaproteobacteria bacterium	73.41	1.66	33.33	- not determined -			low quality
GCA_003446215.1	Gammaproteobacteria bacterium	79.96	1.32	100	- not determined -			low quality
GCA_003446895.1	Gammaproteobacteria bacterium	83.33	0.5	100	- not determined -			low quality
GCA_003451175.1	Gammaproteobacteria bacterium	73.17	0.66	0	- not determined -			low quality
GCA_003455415.1	Gammaproteobacteria bacterium	74.55	1.32	50	- not determined -			low quality
GCA_003455435.1	Gammaproteobacteria bacterium	67.26	1.05	66.67	- not determined -			low quality
GCA_003455445.1	Gammaproteobacteria bacterium	72.96	0.83	50	- not determined -			low quality
GCA_003455475.1	Gammaproteobacteria bacterium	70.98	1.16	33.33	- not determined -			low quality
GCA_003455495.1	Gammaproteobacteria bacterium	71.19	2.32	100	- not determined -			low quality
GCA_003455515.1	Gammaproteobacteria bacterium	71.21	1.37	50	- not determined -			low quality
GCA_003455535.1	Gammaproteobacteria bacterium	70.25	1.49	80	- not determined -			low quality
GCA_003456515.1	Gammaproteobacteria bacterium	74.87	0.66	100	- not determined -			low quality
GCA_003456535.1	Gammaproteobacteria bacterium	72.56	1.32	50	- not determined -			low quality
GCA_003457055.1	Gammaproteobacteria bacterium	76.21	0.66	100	- not determined -			low quality
GCA_003483385.1	Gammaproteobacteria bacterium	76.88	0.66	100	- not determined -			low quality
GCA_003489125.1	Gammaproteobacteria bacterium	68.48	1.16	33.33	- not determined -			low quality
GCA_003489145.1	Gammaproteobacteria bacterium	79.34	0.66	100	- not determined -			low quality
GCA_003489945.1	Gammaproteobacteria bacterium	84.77	0.33	100	- not determined -			low quality
GCA_003500005.1	Gammaproteobacteria bacterium	77.58	1.53	50	- not determined -			low quality
GCA_003503695.1	Gammaproteobacteria bacterium	72.87	1.37	100	- not determined -			low quality
GCA_003513485.1	Gammaproteobacteria bacterium	78.15	0	0	- not determined -			low quality
GCA_003516745.1	Gammaproteobacteria bacterium	80.5	0.83	50	- not determined -			low quality
GCA_003519345.1	Gammaproteobacteria bacterium	75.2	0.66	0	- not determined -			low quality
GCA_003519365.1	Gammaproteobacteria bacterium	81.43	0.66	100	- not determined -			low quality
GCA_003523305.1	Gammaproteobacteria bacterium	74.78	0	0	- not determined -			low quality
GCA_003525805.1	Gammaproteobacteria bacterium	82.3	0.66	100	- not determined -			low quality
GCA_003526925.1	Gammaproteobacteria bacterium	83.58	0	0	- not determined -			low quality
GCA_003529645.1	Gammaproteobacteria bacterium	81.32	0	0	- not determined -			low quality
GCA_003529745.1	Gammaproteobacteria bacterium	81.87	0	0	- not determined -			low quality
GCA_003530285.1	Gammaproteobacteria bacterium	82.63	0.66	100	- not determined -			low quality
GCA_003530605.1	Gammaproteobacteria bacterium	80.13	0.04	0	- not determined -			low quality
GCA_003535415.1	Gammaproteobacteria bacterium	82.79	0	0	- not determined -			low quality
GCA_003539255.1	Gammaproteobacteria bacterium	78	1.32	100	- not determined -			low quality
GCA_003539325.1	Gammaproteobacteria bacterium	70.3	1.36	25	- not determined -			low quality
GCA_003539465.1	Gammaproteobacteria bacterium	65	1.41	50	- not determined -			low quality
GCA_003541595.1	Gammaproteobacteria bacterium	79.64	0.66	100	- not determined -			low quality
GCA_003541635.1	Gammaproteobacteria bacterium	76.49	0	0	- not determined -			low quality
GCA_003973615.1	Gammaproteobacteria bacterium	79.09	1.99	75	- not determined -			low quality
GCA_003978185.1	Candidatus Thioglobus sp.	60.21	0.7	50	- not determined -			low quality
GCA_003978285.1	Candidatus Thioglobus sp.	68.91	3.19	62.5	- not determined -			low quality
GCA_900180335.1	uncultured SUP05 cluster bacterium	90.83	0.83	0	87.13	1.12	0	included
GCA_900180385.1	uncultured SUP05 cluster bacterium	98.01	1.99	66.67	93.97	1.69	66.67	included
GCF_000010405.1	Candidatus Vesicomyosocius okutanii HA	93.54	0	0	85.69	0	0	included
GCF_000015105.1	Candidatus Ruthia magnifica str. Cm	94.16	0	0	86.67	0	0	included
GCF_000523495.1	Candidatus Ruthia magnifica UCD-CM	94.16	0	0	87.23	0	0	included
GCF_001281385.1	Candidatus Thioglobus singularis PS1	98.68	0	0	94.36	0	0	included
GCF_001293165.1	Candidatus Thioglobus autotrophicus	99.17	0	0	94.64	0	0	included
GCA_001298715.2	Bathymodiolus azoricus thioautotrophic gill symbiont	97.68	0	0	93.97	0	0	included
GCF_001547755.1	endosymbiont of Bathymodiolus septemdierum str. Myojin knoll	98.68	0	0	94.83	0.56	100	included
GCF_001682155.1	Candidatus Thioglobus singularis GG2	96.36	0	0	91.86	0	0	included
GCF_001875585.1	Bathymodiolus thermophilus thioautotrophic gill symbiont	96.96	6.75	93.33	93.5	5.15	93.33	included
GCF_003326015.1	Candidatus Thioglobus singularis NP1	98.01	0	0	93.88	0	0	included
GCF_003711265.1	Bathymodiolus thermophilus thioautotrophic gill symbiont	97.19	1.99	100	93.97	2.25	100	included
GCF_900127295.1	bacterium endosymbiont of Bathymodiolus sp. 5 South	96.19	6.95	100	92.57	4.68	100	better MAG available: GCA_902497525.1
GCF_900127505.1	thiotrophic endosymbiont of Bathymodiolus puteoserpentis	97.68	1.99	80	94.44	1.69	80	included
GCF_900127575.1	Bathymodiolus thermophilus thioautotrophic gill symbiont	97.85	0.66	100	94.25	0.56	100	included
GCF_900128405.1	Bathymodiolus brooksi thiotrophic gill symbiont	97.19	0.66	0	93.27	0.56	0	included
GCF_900128515.1	Bathymodiolus heckerae thiotrophic gill symbiont	96.56	5.08	63.64	92.66	4.31	63.64	included
GCF_900128535.1	bacterium endosymbiont of Bathymodiolus sp. 5 South	98.51	4.64	88.89	94.53	2.72	87.5	better MAG created: GCA_903814195
GCF_900180345.1	Bathymodiolus heckerae thiotrophic gill symbiont	97.19	0	0	93.97	0	0	included
GCA_001628365.1	Candidatus Thioglobus sp. REDSEA-S14_B12	- not found in GTDB -			62.21	6.38	0	low quality
GCA_002456995.1	Candidatus Thioglobus sp. MED-G25	- not found in GTDB -			85.39	1.12	0	low quality
GCA_002456985.1	Candidatus Thioglobus sp. MED-G23	- not found in GTDB -			60.96	0	0	low quality
GCA_002169705.1	Candidatus Thioglobus sp. TMED218 strain TMED218	- not found in GTDB -			53.97	0.56	0	low quality
GCA_003978255.1	Candidatus Thioglobus sp. strain MAG 19	- not found in GTDB -			58.68	6.62	66.67	low quality
GCA_003978285.1	Candidatus Thioglobus sp. strain MAG 10	- not found in GTDB -			66.33	4.46	72.73	low quality
GCA_003978295.1	Candidatus Thioglobus sp. strain MAG 143	- not found in GTDB -			79	33.39	81.18	low quality
GCA_004212795.1	Candidatus Thioglobus sp. strain MED-G172	- not found in GTDB -			79.46	0	0	low quality
GCA_004212825.1	Candidatus Thioglobus sp. strain MED-G171	- not found in GTDB -			64.25	1.12	0	low quality
GCA_008364125.1	Candidatus Thioglobus sp. strain KZ2-2019	- not found in GTDB -			91.55	0.56	0	included
GCA_008364135.1	Candidatus Thioglobus sp. strain KZ1-2019	- not found in GTDB -			87.2	1.3	20	included
GCA_012959215.1	Candidatus Thioglobus sp. strain UWMA-0360	- not found in GTDB -			91.64	7.21	18.75	low quality
GCA_012959565.1	Candidatus Thioglobus sp. strain UWMA-0342	- not found in GTDB -			74.5	7.58	40	low quality
GCA_012959965.1	Candidatus Thioglobus sp. strain UWMA-0322	- not found in GTDB -			94.81	2.53	60	included
GCA_012960895.1	Candidatus Thioglobus sp. strain UWMA-0272	- not found in GTDB -			63.82	4.7	58.33	low quality
GCA_012961125.1	Candidatus Thioglobus sp. strain UWMA-0259	- not found in GTDB -			74.41	6.43	5.56	low quality
GCA_012963715.1	Candidatus Thioglobus sp. strain UWMA-0125	- not found in GTDB -			88.93	2.25	66.67	included
GCA_012964205.1	Candidatus Thioglobus sp. strain UWMA-0101	- not found in GTDB -			85.92	2.74	52.63	low quality
GCA_012964705.1	Candidatus Thioglobus sp. strain UWMA-0078	- not found in GTDB -			74.53	7.84	23.53	low quality
GCA_013911295.1	Candidatus Thioglobus sp. strain MCMED-G43	- not found in GTDB -			40.41	0	0	low quality
GCA_014239465.1	Candidatus Thioglobus sp. strain bin69o	- not found in GTDB -			55.56	7.03	56	low quality
GCA_002689885.1	Candidatus Thioglobus sp. strain MED612	- not found in GTDB -			55.94	1.12	100	low quality
GCA_003332345.1	Candidatus Thioglobus sp. strain MED-G77	- not found in GTDB -			80.83	0.28	100	low quality
GCA_003978155.1	Candidatus Thioglobus sp. strain MAG 68	- not found in GTDB -			86.97	8.33	83.33	included
GCA_003978165.1	Candidatus Thioglobus sp. strain MAG 65	- not found in GTDB -			68.67	9.59	71.43	low quality
GCA_003978175.1	Candidatus Thioglobus sp. strain MAG 58	- not found in GTDB -			70.87	8.83	82.76	low quality
GCA_003978185.1	Candidatus Thioglobus sp. strain MAG 67	- not found in GTDB -			61.63	0.97	75	low quality
GCA_003978205.1	Candidatus Thioglobus sp. strain MAG 28	- not found in GTDB -			88.01	50.43	82.73	low quality
GCA_000205985.2	uncultured SUP05 cluster bacterium	- not found in GTDB -			78.19	4.3	75	low quality
GCA_900180375.1	uncultured SUP05 cluster bacterium strain SPBRAN	- not found in GTDB -			91.27	16.57	0	low quality; better MAG created
GCA_900180365.1	uncultured SUP05 cluster bacterium strain SPONN	- not found in GTDB -			91.46	15.16	73.68	included
GCA_900180405.1	uncultured SUP05 cluster bacterium strain SPONL	- not found in GTDB -			91.5	12.02	81.82	included
ACSG00000000.1	Marine metagenome	- not found in GTDB -			78.19*	4.3	75	low quality
GCA_014384565.1	Candidatus Thioglobus sp. (SUP05 cluster bacterium)	- not found in GTDB -			83.48	0.28	0	low quality
GCA_015163925.1	Candidatus Thioglobus sp. (SUP05 cluster bacterium)	- not found in GTDB -			85.88*	2.12*	66.67	low quality
	Axial_SUP05_bin1; Fortunato et al., 2017	- not found in GTDB -			84*	6.7*	NA	low quality
	Axial_SUP05_bin2; Fortunato et al., 2017	- not found in GTDB -			82.7*	5.5*	NA	low quality
	Axial_SUP05_bin3; Fortunato et al., 2017	- not found in GTDB -			38.6*	2.8*	NA	low quality
	Axial_SUP05_bin4; Fortunato et al., 2017	- not found in GTDB -			82.6*	2.2*	NA	low quality
	Axial_SUP05_bin5; Fortunato et al., 2017	- not found in GTDB -			80.1*	2.2*	NA	low quality
	Axial_SUP05_bin6; Fortunato et al., 2017	- not found in GTDB -			67*	3.4*	NA	low quality
	Axial_SUP05_bin7; Fortunato et al., 2017	- not found in GTDB -			38.4*	2.8*	NA	low quality
	Axial_SUP05_bin8; Fortunato et al., 2017	- not found in GTDB -			34.5*	1.4*	NA	low quality
	Axial_SUP05_bin9; Fortunato et al., 2017	- not found in GTDB -			26.1*	0.3*	NA	low quality
	Axial_SUP05_bin10; Fortunato et al., 2017	- not found in GTDB -			56.3*	2.2*	NA	low quality
	Axial_SUP05_bin11; Fortunato et al., 2017	- not found in GTDB -			73.5*	2.5*	NA	low quality
	Axial_SUP05_bin12; Fortunato et al., 2017	- not found in GTDB -			60*	3.3*	NA	low quality
	Axial_SUP05_bin13; Fortunato et al., 2017	- not found in GTDB -			54.2*	1.5*	NA	low quality
	Axial_SUP05_bin14; Fortunato et al., 2017	- not found in GTDB -			54.5*	3.1*	NA	low quality
	Axial_SUP05_bin15; Fortunato et al., 2017	- not found in GTDB -			79.6*	1.5*	NA	low quality
	Axial_SUP05_bin16; Fortunato et al., 2017	- not found in GTDB -			65.8*	4.8*	NA	low quality
	Axial_SUP05_bin17; Fortunato et al., 2017	- not found in GTDB -			53.5*	7.6*	NA	low quality
