## SupplementaryMaterial for "The hidden pangenome: comparative genomics reveals pervasive diversity in symbiotic and free-living sulfur-oxidizing bacteria": Tab_S5.xlsx

### Sheet: Sheet1
Table S5 | Metadata for all genomes, SAGs and MAGs.
sample	species	clade	subclade	lifestyle	lifestyle2	environment	site
1048F.bazo_MAR-LS-M_sox	Ca.ThiomultimodusSeptentrionalia	SUP05	B	mussel	symbiont	vent	LS
1048G.bazo_MAR-LS-M_sox	Ca.ThiomultimodusSeptentrionalia	SUP05	B	mussel	symbiont	vent	LS
1048H.bazo_MAR-LS-M_sox	Ca.ThiomultimodusSeptentrionalia	SUP05	B	mussel	symbiont	vent	LS
1048I.bazo_MAR-LS-ET_sox	Ca.ThiomultimodusSeptentrionalia	SUP05	B	mussel	symbiont	vent	LS
1048J.bazo_MAR-LS-ET_sox	Ca.ThiomultimodusSeptentrionalia	SUP05	B	mussel	symbiont	vent	LS
1115A.bput_MAR-SEM_sox	Ca.ThiomultimodusSeptentrionalia	SUP05	B	mussel	symbiont	vent	SEM
1115B.bput_MAR-SEM_sox	Ca.ThiomultimodusSeptentrionalia	SUP05	B	mussel	symbiont	vent	SEM
1115C.bput_MAR-SEM_sox	Ca.ThiomultimodusSeptentrionalia	SUP05	B	mussel	symbiont	vent	SEM
1501A_1593A.bsp_MAR-WA_sox	Ca.ThiomultimodusAustralis	SUP05	B	mussel	symbiont	vent	WA
1586B.bazo_MAR-LS-ET_sox	Ca.ThiomultimodusSeptentrionalia	SUP05	B	mussel	symbiont	vent	LS
1586C.bazo_MAR-LS-ET_sox	Ca.ThiomultimodusSeptentrionalia	SUP05	B	mussel	symbiont	vent	LS
1586D.bazo_MAR-LS-ET_sox	Ca.ThiomultimodusSeptentrionalia	SUP05	B	mussel	symbiont	vent	LS
1586E.bazo_MAR-LS-ET_sox	Ca.ThiomultimodusSeptentrionalia	SUP05	B	mussel	symbiont	vent	LS
1586F.bazo_MAR-LS-ET_sox	Ca.ThiomultimodusSeptentrionalia	SUP05	B	mussel	symbiont	vent	LS
1586G.bazo_MAR-LS-ET_sox	Ca.ThiomultimodusSeptentrionalia	SUP05	B	mussel	symbiont	vent	LS
1586I.bazo_MAR-LS-ET_sox	Ca.ThiomultimodusSeptentrionalia	SUP05	B	mussel	symbiont	vent	LS
1586J.bazo_MAR-LS-ET_sox	Ca.ThiomultimodusSeptentrionalia	SUP05	B	mussel	symbiont	vent	LS
1586K.bazo_MAR-LS-ET_sox	Ca.ThiomultimodusSeptentrionalia	SUP05	B	mussel	symbiont	vent	LS
1586N.bazo_MAR-LS-M_sox	Ca.ThiomultimodusSeptentrionalia	SUP05	B	mussel	symbiont	vent	LS
1586O.bazo_MAR-LS-M_sox	Ca.ThiomultimodusSeptentrionalia	SUP05	B	mussel	symbiont	vent	LS
1586P.bazo_MAR-MG-WF_sox	Ca.ThiomultimodusSeptentrionalia	SUP05	B	mussel	symbiont	vent	MG
1586Q.bazo_MAR-MG-WF_sox	Ca.ThiomultimodusSeptentrionalia	SUP05	B	mussel	symbiont	vent	MG
1586R.bazo_MAR-MG-WF_sox	Ca.ThiomultimodusSeptentrionalia	SUP05	B	mussel	symbiont	vent	MG
1586S.bazo_MAR-MG-WF_sox	Ca.ThiomultimodusSeptentrionalia	SUP05	B	mussel	symbiont	vent	MG
1600D.bhec_GOM-CH_sox2	Ca.ThiomultimodusEndomultiplex	SUP05	B	mussel	symbiont	seep	CH
1600D.bhec_GOM-CH_sox	Ca.ThiomultimodusEndoheckerae	SUP05	A	mussel	symbiont	seep	CH
1600F.bazo_MAR-R_sox	Ca.ThiomultimodusSeptentrionalia	SUP05	B	mussel	symbiont	vent	R
1600G.bazo_MAR-R_sox	Ca.ThiomultimodusSeptentrionalia	SUP05	B	mussel	symbiont	vent	R
1600H.bazo_MAR-R_sox	Ca.ThiomultimodusSeptentrionalia	SUP05	B	mussel	symbiont	vent	R
1600I.bazo_MAR-R_sox	Ca.ThiomultimodusSeptentrionalia	SUP05	B	mussel	symbiont	vent	R
1600J.bazo_MAR-R_sox	Ca.ThiomultimodusSeptentrionalia	SUP05	B	mussel	symbiont	vent	R
1600L.Penc_GOM-MK_sox	Ca.ThiomultimodusHymedesmia	SUP05	B	sponge	symbiont	seep	MK
1600M.Pbra_GOM-CH_sox	Ca.ThiomultimodusIophonia	SUP05	B	sponge	symbiont	seep	CH
1600N.Penc_GOM-CH_sox	Ca.ThiomultimodusHymedesmia	SUP05	B	sponge	symbiont	seep	CH
1600O.bhec_GOM-CH_sox	Ca.ThiomultimodusEndoheckerae	SUP05	A	mussel	symbiont	seep	CH
1600P.bhec_GOM-CH_sox	Ca.ThiomultimodusEndoheckerae	SUP05	A	mussel	symbiont	seep	CH
1600R.bthe_EPR-C_sox	Ca.ThiomultimodusEndothermophilus	SUP05	B	mussel	symbiont	vent	CS
1600S.bthe_EPR-C_sox	Ca.ThiomultimodusEndothermophilus	SUP05	B	mussel	symbiont	vent	CS
1600T.bthe_EPR-C_sox	Ca.ThiomultimodusEndothermophilus	SUP05	B	mussel	symbiont	vent	CS
1712B.bbro_GOM-MC853_sox	Ca.ThiomultimodusEndobrooksi	SUP05	B	mussel	symbiont	seep	MC863
1712C.bbro_GOM-MC853_sox	Ca.ThiomultimodusEndobrooksi	SUP05	B	mussel	symbiont	seep	MC863
1712D.bbro_GOM-MC853_sox	Ca.ThiomultimodusEndobrooksi	SUP05	B	mussel	symbiont	seep	MC863
1712E.bbro_GOM-MC853_sox	Ca.ThiomultimodusEndobrooksi	SUP05	B	mussel	symbiont	seep	MC863
1712F.bbro_GOM-MC853_sox	Ca.ThiomultimodusEndobrooksi	SUP05	B	mussel	symbiont	seep	MC863
1712G.bbro_GOM-MC853_sox	Ca.ThiomultimodusEndobrooksi	SUP05	B	mussel	symbiont	seep	MC863
1712H.bbro_GOM-MC853_sox	Ca.ThiomultimodusEndobrooksi	SUP05	B	mussel	symbiont	seep	MC863
1712J.bbro_GOM-MC853_sox	Ca.ThiomultimodusEndobrooksi	SUP05	B	mussel	symbiont	seep	MC863
1712K.bbro_GOM-MC853_sox	Ca.ThiomultimodusEndobrooksi	SUP05	B	mussel	symbiont	seep	MC863
1712L.bbro_GOM-MC853_sox	Ca.ThiomultimodusEndobrooksi	SUP05	B	mussel	symbiont	seep	MC863
1712M.bbro_GOM-MC853_sox	Ca.ThiomultimodusEndobrooksi	SUP05	B	mussel	symbiont	seep	MC863
1712N.bbro_GOM-MC853_sox	Ca.ThiomultimodusEndobrooksi	SUP05	B	mussel	symbiont	seep	MC863
1712O.bbro_GOM-MC853_sox	Ca.ThiomultimodusEndobrooksi	SUP05	B	mussel	symbiont	seep	MC863
1712P.bbro_GOM-MC853_sox	Ca.ThiomultimodusEndobrooksi	SUP05	B	mussel	symbiont	seep	MC863
1712Q.bbro_GOM-MC853_sox	Ca.ThiomultimodusEndobrooksi	SUP05	B	mussel	symbiont	seep	MC863
1712R.bbro_GOM-MC853_sox	Ca.ThiomultimodusEndobrooksi	SUP05	B	mussel	symbiont	seep	MC863
1712S.bbro_GOM-MC853_sox	Ca.ThiomultimodusEndobrooksi	SUP05	B	mussel	symbiont	seep	MC863
1712T.bbro_GOM-MC853_sox	Ca.ThiomultimodusEndobrooksi	SUP05	B	mussel	symbiont	seep	MC863
1712U.bbro_GOM-MC853_sox	Ca.ThiomultimodusEndobrooksi	SUP05	B	mussel	symbiont	seep	MC863
1712V.bbro_GOM-MC853_sox	Ca.ThiomultimodusEndobrooksi	SUP05	B	mussel	symbiont	seep	MC863
1712W.bbro_GOM-MC853_sox	Ca.ThiomultimodusEndobrooksi	SUP05	B	mussel	symbiont	seep	MC863
1712X.bbro_GOM-MC853_sox	Ca.ThiomultimodusEndobrooksi	SUP05	B	mussel	symbiont	seep	MC863
1789A.bbro_GOM-CH_sox	Ca.ThiomultimodusEndobrooksi	SUP05	B	mussel	symbiont	seep	CH
1789B.bbro_GOM-CH_sox	Ca.ThiomultimodusEndobrooksi	SUP05	B	mussel	symbiont	seep	CH
1789C.bbro_GOM-CH_sox	Ca.ThiomultimodusEndobrooksi	SUP05	B	mussel	symbiont	seep	CH
1875A.bcry_GOM-DC673_sox	Ca.ThiomultimodusEndoperplexus	SUP05	A	mussel	symbiont	seep	DC673
1875D.bcry_GOM-DC673_sox2	Ca.ThiomultimodusEndomultiplex	SUP05	B	mussel	symbiont	seep	DC673
2065A.bput_MAR-LOG-Q_sox	Ca.ThiomultimodusSeptentrionalia	SUP05	B	mussel	symbiont	vent	LOG
2065B.bput_MAR-LOG-Q_sox	Ca.ThiomultimodusSeptentrionalia	SUP05	B	mussel	symbiont	vent	LOG
2487A.bput_MAR-LOG-Q_sox	Ca.ThiomultimodusSeptentrionalia	SUP05	B	mussel	symbiont	vent	LOG
2487B.bput_MAR-LOG-Q_sox	Ca.ThiomultimodusSeptentrionalia	SUP05	B	mussel	symbiont	vent	LOG
2487C.bput_MAR-LOG-Q_sox	Ca.ThiomultimodusSeptentrionalia	SUP05	B	mussel	symbiont	vent	LOG
2487D.bput_MAR-SEM_sox	Ca.ThiomultimodusSeptentrionalia	SUP05	B	mussel	symbiont	vent	SEM
2487E.bput_MAR-SEM_sox	Ca.ThiomultimodusSeptentrionalia	SUP05	B	mussel	symbiont	vent	SEM
2487F.bput_MAR-SEM_sox	Ca.ThiomultimodusSeptentrionalia	SUP05	B	mussel	symbiont	vent	SEM
2769A.bhec_GOM-CH_sox	Ca.ThiomultimodusEndoheckerae	SUP05	A	mussel	symbiont	seep	CH
2769A.sox2.bhec_GOM-CH_sox2	Ca.ThiomultimodusEndomultiplex	SUP05	B	mussel	symbiont	seep	CH
2769B.bhec_GOM-CH_sox	Ca.ThiomultimodusEndoheckerae	SUP05	A	mussel	symbiont	seep	CH
2769C.bhec_GOM-CH_sox	Ca.ThiomultimodusEndoheckerae	SUP05	A	mussel	symbiont	seep	CH
2769D.bhec_GOM-CH_sox	Ca.ThiomultimodusEndoheckerae	SUP05	A	mussel	symbiont	seep	CH
2769E.bhec_GOM-CH_sox	Ca.ThiomultimodusEndoheckerae	SUP05	A	mussel	symbiont	seep	CH
2769E.sox2.bhec_GOM-CH_sox2	Ca.ThiomultimodusEndomultiplex	SUP05	B	mussel	symbiont	seep	CH
3411A.bbro_GOM-MK_sox	Ca.ThiomultimodusEndobrooksi	SUP05	B	mussel	symbiont	seep	MK
3411B.bbro_GOM-MK_sox	Ca.ThiomultimodusEndobrooksi	SUP05	B	mussel	symbiont	seep	MK
3411C.bbro_GOM-MK_sox	Ca.ThiomultimodusEndobrooksi	SUP05	B	mussel	symbiont	seep	MK
3411D.bbro_GOM-MK_sox	Ca.ThiomultimodusEndobrooksi	SUP05	B	mussel	symbiont	seep	MK
3411E.bbro_GOM-MK_sox	Ca.ThiomultimodusEndobrooksi	SUP05	B	mussel	symbiont	seep	MK
3411F.bbro_GOM-TY_sox	Ca.ThiomultimodusEndobrooksi	SUP05	B	mussel	symbiont	seep	TY
3411G.bbro_GOM-TY_sox	Ca.ThiomultimodusEndobrooksi	SUP05	B	mussel	symbiont	seep	TY
3411H.bbro_GOM-TY_sox	Ca.ThiomultimodusEndobrooksi	SUP05	B	mussel	symbiont	seep	TY
3411I.bbro_GOM-TY_sox	Ca.ThiomultimodusEndobrooksi	SUP05	B	mussel	symbiont	seep	TY
3411J.bbro_GOM-TY_sox	Ca.ThiomultimodusEndobrooksi	SUP05	B	mussel	symbiont	seep	TY
3411K.bbro_GOM-CH_sox	Ca.ThiomultimodusEndobrooksi	SUP05	B	mussel	symbiont	seep	CH
3411L.bbro_GOM-CH_sox	Ca.ThiomultimodusEndobrooksi	SUP05	B	mussel	symbiont	seep	CH
3411M.bbro_GOM-CH_sox	Ca.ThiomultimodusEndobrooksi	SUP05	B	mussel	symbiont	seep	CH
3411N.bbro_GOM-CH_sox	Ca.ThiomultimodusEndobrooksi	SUP05	B	mussel	symbiont	seep	CH
3722CJ.bput_MAR-LOG-Q_sox	Ca.ThiomultimodusSeptentrionalia	SUP05	B	mussel	symbiont	vent	LOG
3722CK.bput_MAR-LOG-Q_sox	Ca.ThiomultimodusSeptentrionalia	SUP05	B	mussel	symbiont	vent	LOG
3722CL.bput_MAR-LOG-Q_sox	Ca.ThiomultimodusSeptentrionalia	SUP05	B	mussel	symbiont	vent	LOG
3722CM.bput_MAR-LOG-Q_sox	Ca.ThiomultimodusSeptentrionalia	SUP05	B	mussel	symbiont	vent	LOG
3722CN.bput_MAR-LOG-Q_sox	Ca.ThiomultimodusSeptentrionalia	SUP05	B	mussel	symbiont	vent	LOG
3722CO.bput_MAR-LOG-Q_sox	Ca.ThiomultimodusSeptentrionalia	SUP05	B	mussel	symbiont	vent	LOG
3722CP.bput_MAR-LOG-Q_sox	Ca.ThiomultimodusSeptentrionalia	SUP05	B	mussel	symbiont	vent	LOG
BATSymA_GCA_001875585-1	Ca.ThiomultimodusEndothermophilus	SUP05	B	mussel	symbiont	vent	CS
BazSymAV2_GCA_001298715-2	Ca.ThiomultimodusSeptentrionalia	SUP05	B	mussel	symbiont	vent	MG
BPUTEOSOX_GCA_900127505-1	Ca.ThiomultimodusSeptentrionalia	SUP05	B	mussel	symbiont	vent	LOG
bthe_GCA_003711265-1	Ca.ThiomultimodusEndothermophilus	SUP05	B	mussel	symbiont	vent	9EPR
C112.bsp_MAR-CL_sox	Ca.ThiomultimodusAustralis	SUP05	B	mussel	symbiont	vent	CL
C113.bsp_MAR-CL_sox	Ca.ThiomultimodusAustralis	SUP05	B	mussel	symbiont	vent	CL
C114.bsp_MAR-CL_sox	Ca.ThiomultimodusAustralis	SUP05	B	mussel	symbiont	vent	CL
C115.bsp_MAR-CL_sox	Ca.ThiomultimodusAustralis	SUP05	B	mussel	symbiont	vent	CL
C116.bsp_MAR-CL_sox	Ca.ThiomultimodusAustralis	SUP05	B	mussel	symbiont	vent	CL
C2484	Ca.ThiomultimodusPerditus	SUP05	A	free-living	free-living	open-water	PERU
C2488_GCA_002909145	Ca.ThiomultimodusPerditus	SUP05	A	free-living	free-living	open-water	PERU
CaRuthiaMagnificaCM	Ca.ThiomultimodusMagnifica	SUP05	A	clam	symbiont	vent	9EPR
CaRuthiaMagnificaUCDCM	Ca.ThiomultimodusMagnifica	SUP05	A	clam	symbiont	vent	GR
CaThioglobusAutotrophicusEF1	Ca.ThiomultimodusAutotrohpica	SUP05	A	free-living	free-living	open-water	EI
CaThioglobusSingularisGG2	ThioglobusSingularis	Arctic96BD	Arctic	free-living	free-living	open-water	PS-1
CaThioglobusSingularisNP1	ThioglobusSingularis2	Arctic96BD	Arctic	free-living	free-living	open-water	PS-2
CaThioglobusSingularisPS1	ThioglobusSingularis	Arctic96BD	Arctic	free-living	free-living	open-water	PS-1
CaVesicomyosociousOkutanii	Ca.ThiomultimodusOkutanii	SUP05	A	clam	symbiont	seep	SB
coralM13_PB3_sox	Ca.ThiomultimodusParamuricea	SUP05	B	coral	symbiont	seep	AT357
GCA_000384915	ThioglobusSingularis	Arctic96BD	Arctic	free-living	free-living	open-water	MAINE1
ikuta.bsep_JAP_sox	Ca.ThiomultimodusEndoseptemdiera	SUP05	B	mussel	symbiont	vent	MyK
L102.bsp_MAR-LI_sox	Ca.ThiomultimodusAustralis	SUP05	B	mussel	symbiont	vent	LI
L104.bsp_MAR-LI_sox	Ca.ThiomultimodusAustralis	SUP05	B	mussel	symbiont	vent	LI
L105.bsp_MAR-LI_sox	Ca.ThiomultimodusAustralis	SUP05	B	mussel	symbiont	vent	LI
L51.bsp_MAR-LI_sox	Ca.ThiomultimodusAustralis	SUP05	B	mussel	symbiont	vent	LI
L54.bsp_MAR-LI_sox	Ca.ThiomultimodusAustralis	SUP05	B	mussel	symbiont	vent	LI
SUP05-5_GCA_900118405	divSUP05-5	divSUP05-5	NA	free-living	free-living	vent	MB
Plume_18KARASIK1	Ca.ThiomultimodusMariana	SUP05	A	free-living	free-living	plume	PS101-188
Plume_20KARASIK1	Ca.ThiomultimodusPolarinubes	SUP05	A	free-living	free-living	plume	PS101-181
Plume_18AURORA40	Ca.ThiomultimodusPolarinubes	SUP05	A	free-living	free-living	plume	AUR
spongeGsub_GCA_002007405-1	Ca.ThiomultimodusHaliclona	SUP05	C	sponge	symbiont	seep	TSII
spongeKZ1_GCA_008364135	Ca.ThiomultimodusHaplosclerida	SUP05	B	sponge	symbiont	vent	OT
spongeKZ2_GCA_008364125	Ca.ThiomultimodusHaplosclerida	SUP05	B	sponge	symbiont	vent	OT
SUP05GB-1	Ca.ThiomultimodusUrealabrum	SUP05	A	free-living	free-living	plume	GB
SUP05GB-2	Ca.ThiomultimodusGualabrum	SUP05	A	free-living	free-living	plume	GB
sup05_SCGC-AAA076-D02_GCA_000384895-1	ThioglobusSingularis	Arctic96BD	Arctic	free-living	free-living	open-water	MAINE2
Tsp_MAG68	Ca.ThiomultimodusMariana	SUP05	A	free-living	free-living	vent	MBA
UWMA-0125_GCA_012963715-1	Ca.ThiomultimodusMalila	SUP05	A	free-living	free-living	plume	TM
UWMA-0322_GCA_012959965-1	ThioglobusSp.UWMA0322	Arctic96BD	Arctic	free-living	free-living	plume	GB2
