## SupplementaryMaterial for "The hidden pangenome: comparative genomics reveals pervasive diversity in symbiotic and free-living sulfur-oxidizing bacteria": Tab_S6.xlsx

### Sheet: A_PERMANOVA1_lifestyle-species-environment
Table S6 | A) PERMANOVA testing the effects of lifestyle, species, environment, and all possible interactions.
Permutation test for adonis under reduced model
Terms added sequentially (first to last)
Permutation: free
Number of permutations: 999
adonis2(formula = rel_kegg2 ~ lifestyle * species * environment, data = variablesSUP05, dist = "bray")
	Df	SumOfSqs	R2	F	Pr(>F)
lifestyle	4	0.30029	0.1743	8.6529	0.001	***
species	17	0.42574	0.24711	2.8865	0.001	***
environment	1	0.03377	0.0196	3.8923	0.002	**
Residual	111	0.96304	0.55898
Total	133	1.72285	1
Signif. codes: 0 ‘***’ 0.001 ‘**’ 0.01 ‘*’ 0.05 ‘.’ 0.1 ‘ ’ 1

### Sheet: B_PERMANOVA2_species-lifestyle-environment
Table S6 | B) PERMANOVA testing the effects of species, lifestyle, environment, and all possible interactions.
Permutation test for adonis under reduced model
Terms added sequentially (first to last)
Permutation: free
Number of permutations: 999
adonis2(formula = rel_kegg2 ~ species * lifestyle * environment, data = variablesSUP05, dist = "bray"
	Df	SumOfSqs	R2	F	Pr(>F)
species	21	0.72603	0.42141	3.9849	0.001	***
environment	1	0.03377	0.0196	3.8923	0.002	**
Residual	111	0.96304	0.55898
Total	133	1.72285	1
Signif. codes: 0 ‘***’ 0.001 ‘**’ 0.01 ‘*’ 0.05 ‘.’ 0.1 ‘ ’ 1

### Sheet: C_PERMANOVA3_environment-species
Table S6 | C) PERMANOVA testing the effects of environment, species, and possible interactions.
Permutation test for adonis under reduced model
Marginal effects of terms
Permutation: free
Number of permutations: 999
adonis2(formula = rel_kegg2 ~ species + environment, data = variablesSUP05, by = "margin", dist = "bray")
	Df	SumOfSqs	R2	F	Pr(>F)
species	19	0.54269	0.315	3.2921	0.001	***
environment	1	0.03377	0.0196	3.8923	0.001	***
Residual	111	0.96304	0.55898
Total	133	1.72285	1
Signif. codes: 0 ‘***’ 0.001 ‘**’ 0.01 ‘*’ 0.05 ‘.’ 0.1 ‘ ’ 1
