## SupplementaryMaterial for "The hidden pangenome: comparative genomics reveals pervasive diversity in symbiotic and free-living sulfur-oxidizing bacteria": Tab_S7.xlsx

### Sheet: shiftabun_KO_adjp005_annot_Dec20
Table S7 | Significant results (Benjamini-Hochberg adjusted p-value < 0.05) of generalized odds ratio for two-group ordinal data on the functional KEGG KO frequencies between symbiotic and free-living lifestyles. Positive log odds ratios (log_odds) indicates enrichment in symbiotic lifestyle and negative log_odds indicates enrichment in free-living lifestyle (black row added for visual separation…
KO	annotation	log_odds	serror	pval	lower	upper	adjpval
K03427	type I restriction enzyme M protein [EC:2.1.1.72]	4.77912	0.707082	1.39005e-11	3.39327	6.16498	3.65533e-10
K01153	type I restriction enzyme, R subunit [EC:3.1.21.3]	4.07754	0.499928	3.45597e-16	3.0977	5.05738	1.79267e-14
K00558	DNA (cytosine-5)-methyltransferase 1 [EC:2.1.1.37]	3.95763	0.506557	5.59283e-15	2.9648	4.95047	2.30904e-13
K07481	transposase, IS5 family	3.13549	0.315929	3.25117e-23	2.51629	3.7547	3.28856e-21
K07497	putative transposase	3.00067	0.320713	8.26214e-21	2.37208	3.62925	6.96429e-19
K02453	general secretion pathway protein D	2.94444	0.288275	1.71653e-24	2.37943	3.50945	1.92919e-22
K02454	general secretion pathway protein E [EC:7.4.2.8]	2.86	0.276895	5.21929e-25	2.3173	3.4027	6.59914e-23
K07482	transposase, IS30 family	2.86	0.276895	5.21929e-25	2.3173	3.4027	6.59914e-23
K01154	type I restriction enzyme, S subunit [EC:3.1.21.3]	2.78148	0.266748	1.85978e-25	2.25866	3.30429	2.68739e-23
K02455	general secretion pathway protein F	2.78148	0.266748	1.85978e-25	2.25866	3.30429	2.68739e-23
K02459	general secretion pathway protein J	2.78148	0.266748	1.85978e-25	2.25866	3.30429	2.68739e-23
K02456	general secretion pathway protein G	2.57396	0.24183	1.8662e-26	2.09998	3.04794	3.4321e-24
K11003	hemolysin D	2.57396	0.24183	1.8662e-26	2.09998	3.04794	3.4321e-24
K03630	DNA repair protein RadC	2.51231	0.263427	1.47005e-21	1.996	3.02861	1.35178e-19
K04763	integrase/recombinase XerD	2.47172	0.411063	1.82124e-09	1.66605	3.27739	4.04876e-08
K02036	phosphate transport system ATP-binding protein [EC:7.3.2.1]	2.45372	0.228566	6.95069e-27	2.00574	2.90171	2.00875e-24
K02037	phosphate transport system permease protein	2.45372	0.228566	6.95069e-27	2.00574	2.90171	2.00875e-24
K02038	phosphate transport system permease protein	2.45372	0.228566	6.95069e-27	2.00574	2.90171	2.00875e-24
K02039	phosphate transport system protein	2.45372	0.228566	6.95069e-27	2.00574	2.90171	2.00875e-24
K02575	MFS transporter, NNP family, nitrate/nitrite transporter	2.4466	0.352482	3.89175e-12	1.75575	3.13745	1.07547e-10
K11004	ATP-binding cassette, subfamily B, bacterial HlyB/CyaB	2.43248	0.256786	2.72448e-21	1.92919	2.93577	2.39636e-19
K07636	two-component system, OmpR family, phosphate regulon sensor histidine kinase PhoR [EC:2.7.13.3]	2.3979	0.222681	4.85873e-27	1.96145	2.83434	2.00875e-24
K07657	two-component system, OmpR family, phosphate regulon response regulator PhoB	2.3979	0.222681	4.85873e-27	1.96145	2.83434	2.00875e-24
K00571	site-specific DNA-methyltransferase (adenine-specific) [EC:2.1.1.72]	2.29345	0.212112	3.00548e-27	1.87772	2.70919	2.00875e-24
K02022	HlyD family secretion protein	2.29033	0.364952	3.48054e-10	1.57504	3.00562	7.91139e-09
K03750	molybdopterin molybdotransferase [EC:2.10.1.1]	2.1025	0.33459	3.3037e-10	1.44672	2.75828	7.59477e-09
K00963	UTP--glucose-1-phosphate uridylyltransferase [EC:2.7.7.9]	2.07856	0.6321	0.00100779	0.839669	3.31746	0.00929227
K14588	blue copper oxidase	1.9944	0.438213	5.33361e-06	1.13552	2.85329	8.56341e-05
K17686	P-type Cu+ transporter [EC:7.2.2.8]	1.95068	0.226305	6.71411e-18	1.50713	2.39423	3.99489e-16
K02276	cytochrome c oxidase subunit III [EC:7.1.1.9]	1.93879	0.305878	2.32124e-10	1.33928	2.5383	5.52455e-09
K03744	LemA protein	1.927	0.706602	0.00638876	0.542082	3.31191	0.0355671
K06910	phosphatidylethanolamine-binding protein	1.91066	0.518081	0.000226057	0.895244	2.92608	0.00270599
K07234	uncharacterized protein involved in response to NO	1.90372	0.562256	0.000709533	0.801723	3.00573	0.00700188
K00567	methylated-DNA-[protein]-cysteine S-methyltransferase [EC:2.1.1.63]	1.87632	0.262054	8.0658e-13	1.3627	2.38993	2.4575e-11
K00127	formate dehydrogenase subunit gamma	1.80152	0.169147	1.73208e-26	1.46999	2.13304	3.4321e-24
K15125	filamentous hemagglutinin	1.80152	0.169147	1.73208e-26	1.46999	2.13304	3.4321e-24
K00615	transketolase [EC:2.2.1.1]	1.76349	0.350305	4.79997e-07	1.0769	2.45007	8.44377e-06
K03496	chromosome partitioning protein	1.71231	0.358672	1.80587e-06	1.00932	2.41529	3.04439e-05
K03742	nicotinamide-nucleotide amidase [EC:3.5.1.42]	1.659	0.409904	5.1812e-05	0.855607	2.4624	0.000717916
K00370	nitrate reductase / nitrite oxidoreductase, alpha subunit [EC:1.7.5.1 1.7.99.-]	1.64549	0.299669	3.9955e-08	1.05816	2.23283	8.16455e-07
K01810	glucose-6-phosphate isomerase [EC:5.3.1.9]	1.63021	0.601937	0.00676353	0.450432	2.80998	0.0365845
K00371	nitrate reductase / nitrite oxidoreductase, beta subunit [EC:1.7.5.1 1.7.99.-]	1.62641	0.30452	9.24854e-08	1.02956	2.22326	1.76076e-06
K00373	nitrate reductase molybdenum cofactor assembly chaperone NarJ/NarW	1.62641	0.30452	9.24854e-08	1.02956	2.22326	1.76076e-06
K07003	uncharacterized protein	1.61696	0.27102	2.4285e-09	1.08577	2.14815	5.34006e-08
K03313	Na+:H+ antiporter, NhaA family	1.60944	0.589713	0.006349	0.453622	2.76525	0.0355671
K07316	adenine-specific DNA-methyltransferase [EC:2.1.1.72]	1.57057	0.232373	1.3913e-11	1.11512	2.02601	3.65533e-10
K06980	tRNA-modifying protein YgfZ	1.5651	0.442366	0.000403154	0.698074	2.43212	0.00448121
K04773	protease IV [EC:3.4.21.-]	1.5524	0.423598	0.000247535	0.722164	2.38264	0.00289054
K06926	uncharacterized protein	1.5506	0.150792	8.40458e-25	1.25505	1.84614	1.00015e-22
K00374	nitrate reductase gamma subunit [EC:1.7.5.1 1.7.99.-]	1.54879	0.290056	9.31299e-08	0.980296	2.11729	1.76076e-06
K09796	periplasmic copper chaperone A	1.5009	0.286225	1.57337e-07	0.939906	2.06189	2.89356e-06
K02654	leader peptidase (prepilin peptidase) / N-methyltransferase [EC:3.4.23.43 2.1.1.-]	1.49393	0.431424	0.000534632	0.648349	2.3395	0.00543921
K03760	lipid A ethanolaminephosphotransferase [EC:2.7.8.43]	1.4818	0.416114	0.000369397	0.666228	2.29736	0.00412868
K03923	NADPH dehydrogenase (quinone) [EC:1.6.5.10]	1.46634	0.365988	6.16198e-05	0.749014	2.18366	0.000842276
K03654	ATP-dependent DNA helicase RecQ [EC:3.6.4.12]	1.43922	0.421282	0.000634839	0.613518	2.26492	0.0063265
K15342	CRISP-associated protein Cas1	1.43922	0.143237	9.39545e-24	1.15848	1.71996	1.00037e-21
K02379	FdhD protein	1.41917	0.210856	1.69071e-11	1.0059	1.83244	4.32951e-10
K09971	general L-amino acid transport system permease protein	1.39445	0.496878	0.00500939	0.42059	2.36831	0.0301262
K09972	general L-amino acid transport system ATP-binding protein [EC:7.4.2.1]	1.38792	0.498751	0.00538925	0.410389	2.36546	0.0316013
K00564	16S rRNA (guanine1207-N2)-methyltransferase [EC:2.1.1.172]	1.35086	0.490248	0.00586082	0.389995	2.31173	0.0342672
K00568	2-polyprenyl-6-hydroxyphenyl methylase / 3-demethylubiquinone-9 3-methyltransferase [EC:2.1.1.222 2.1.1.64]	1.29752	0.346921	0.000183953	0.617564	1.97747	0.00222836
K03111	single-strand DNA-binding protein	1.26992	0.383023	0.000914712	0.51921	2.02063	0.00885389
K00368	nitrite reductase (NO-forming) [EC:1.7.2.1]	1.26385	0.182123	3.93401e-12	0.906892	1.6208	1.07547e-10
K07493	putative transposase	1.26082	0.131728	1.05512e-21	1.00263	1.519	1.01644e-19
K01802	peptidylprolyl isomerase [EC:5.2.1.8]	1.25327	0.464508	0.00697467	0.342847	2.16368	0.037526
K01433	formyltetrahydrofolate deformylase [EC:3.5.1.10]	1.24425	0.454173	0.00615165	0.354083	2.13441	0.0347528
K17103	CDP-diacylglycerol---serine O-phosphatidyltransferase [EC:2.7.8.8]	1.23378	0.470371	0.00871625	0.311867	2.15569	0.0464026
K00123	formate dehydrogenase major subunit [EC:1.17.1.9]	1.22189	0.24703	7.56316e-07	0.737719	1.70606	1.31899e-05
K16089	outer membrane receptor for ferrienterochelin and colicins	1.2042	0.420637	0.00419918	0.379765	2.02863	0.0301262
K09458	3-oxoacyl-[acyl-carrier-protein] synthase II [EC:2.3.1.179]	1.19396	0.403042	0.0030529	0.404008	1.9839	0.0238457
K09013	Fe-S cluster assembly ATP-binding protein	1.18958	0.127291	9.15712e-21	0.940098	1.43907	7.12494e-19
K09930	uncharacterized protein	1.18958	0.127291	9.15712e-21	0.940098	1.43907	7.12494e-19
K00227	Delta7-sterol 5-desaturase [EC:1.14.19.20]	1.18232	0.153367	1.26744e-14	0.881725	1.48291	5.02751e-13
K16299	ATP-binding cassette, subfamily C, bacterial EexD	1.16643	0.125864	1.9073e-20	0.919745	1.41312	1.42906e-18
K00549	5-methyltetrahydropteroyltriglutamate--homocysteine methyltransferase [EC:2.1.1.14]	1.15783	0.152291	2.89993e-14	0.859341	1.45631	1.06665e-12
K07133	uncharacterized protein	1.14356	0.12446	3.99561e-20	0.899626	1.3875	2.88683e-18
K14393	cation/acetate symporter	1.12941	0.339908	0.000891561	0.463199	1.79561	0.00867129
K01594	sulfinoalanine decarboxylase [EC:4.1.1.29]	1.12096	0.123078	8.41423e-20	0.879731	1.36219	5.67399e-18
K14623	DNA-damage-inducible protein D	1.12096	0.123078	8.41423e-20	0.879731	1.36219	5.67399e-18
K04561	nitric oxide reductase subunit B [EC:1.7.2.5]	1.11535	0.232639	1.63222e-06	0.659384	1.57131	2.77477e-05
K07488	transposase	1.11395	0.171051	7.39709e-11	0.778695	1.4492	1.78147e-09
K11991	tRNA(adenine34) deaminase [EC:3.5.4.33]	1.10696	0.407901	0.00665153	0.307492	1.90643	0.0361722
K01759	lactoylglutathione lyase [EC:4.4.1.5]	1.10418	0.344097	0.00133242	0.429757	1.77859	0.0118223
K01420	CRP/FNR family transcriptional regulator, anaerobic regulatory protein	1.08615	0.313928	0.000540426	0.470864	1.70144	0.00543921
K09808	lipoprotein-releasing system permease protein	1.08477	0.369949	0.00336547	0.359685	1.80986	0.025986
K11179	tRNA 2-thiouridine synthesizing protein E [EC:2.8.1.-]	1.07926	0.373453	0.00385301	0.347307	1.81122	0.0287625
K12974	KDO2-lipid IV(A) palmitoleoyltransferase [EC:2.3.1.242]	1.07377	0.41095	0.00897812	0.268319	1.87921	0.0475464
K03100	signal peptidase I [EC:3.4.21.89]	1.05737	0.365858	0.00385112	0.3403	1.77444	0.0287625
K00428	cytochrome c peroxidase [EC:1.11.1.5]	1.05465	0.119047	8.06683e-19	0.821321	1.28798	5.26426e-17
K10679	nitroreductase / dihydropteridine reductase [EC:1.-.-.- 1.5.1.34]	1.03705	0.269843	0.000121453	0.508171	1.56594	0.00156497
K02005	HlyD family secretion protein	1.0116	0.116443	3.70345e-18	0.783378	1.23982	2.27033e-16
K09794	uncharacterized protein	1.0116	0.116443	3.70345e-18	0.783378	1.23982	2.27033e-16
K07236	tRNA 2-thiouridine synthesizing protein C	0.969401	0.113893	1.71672e-17	0.746175	1.19263	9.92264e-16
K01738	cysteine synthase [EC:2.5.1.47]	0.927987	0.111388	8.0094e-17	0.70967	1.1463	4.37919e-15
K16506	protocadherin Fat 1/2/3	0.927987	0.111388	8.0094e-17	0.70967	1.1463	4.37919e-15
K19235	L,D-transpeptidase YbiS	0.907557	0.11015	1.7326e-16	0.691667	1.12345	9.22384e-15
K11065	thioredoxin-dependent peroxiredoxin [EC:1.11.1.24]	0.847298	0.106479	1.75712e-15	0.638602	1.05599	8.26666e-14
K02452	general secretion pathway protein C	0.847298	0.106479	1.75712e-15	0.638602	1.05599	8.26666e-14
K15034	ribosome-associated protein	0.847298	0.106479	1.75712e-15	0.638602	1.05599	8.26666e-14
K06915	uncharacterized protein	0.847298	0.106479	1.75712e-15	0.638602	1.05599	8.26666e-14
K07237	tRNA 2-thiouridine synthesizing protein B	0.827534	0.105267	3.80166e-15	0.621215	1.03385	1.60224e-13
K07494	putative transposase	0.827534	0.105267	3.80166e-15	0.621215	1.03385	1.60224e-13
K15977	putative oxidoreductase	0.827534	0.105267	3.80166e-15	0.621215	1.03385	1.60224e-13
K16494	protocadherin beta	0.827534	0.105267	3.80166e-15	0.621215	1.03385	1.60224e-13
K06223	DNA adenine methylase [EC:2.1.1.72]	0.827534	0.105267	3.80166e-15	0.621215	1.03385	1.60224e-13
K03571	rod shape-determining protein MreD	0.807923	0.104058	8.21911e-15	0.603973	1.01187	3.32545e-13
K10254	oleate hydratase [EC:4.2.1.53]	0.788457	0.102852	1.77514e-14	0.586871	0.990043	6.6502e-13
K12327	caldesmon	0.788457	0.102852	1.77514e-14	0.586871	0.990043	6.6502e-13
K14963	COMPASS component SWD3	0.788457	0.102852	1.77514e-14	0.586871	0.990043	6.6502e-13
K01710	dTDP-glucose 4,6-dehydratase [EC:4.2.1.46]	0.778778	0.200514	0.000102793	0.385777	1.17178	0.00133302
K00196	anaerobic carbon-monoxide dehydrogenase iron sulfur subunit	0.769133	0.101647	3.82893e-14	0.569908	0.968358	1.29099e-12
K01400	bacillolysin [EC:3.4.24.28]	0.769133	0.101647	3.82893e-14	0.569908	0.968358	1.29099e-12
K07005	uncharacterized protein	0.769133	0.101647	3.82893e-14	0.569908	0.968358	1.29099e-12
K10213	ribosylpyrimidine nucleosidase [EC:3.2.2.8]	0.769133	0.101647	3.82893e-14	0.569908	0.968358	1.29099e-12
K00310	pyrimidodiazepine synthase [EC:1.5.4.1]	0.769133	0.101647	3.82893e-14	0.569908	0.968358	1.29099e-12
K07318	adenine-specific DNA-methyltransferase [EC:2.1.1.72]	0.752336	0.19323	9.8819e-05	0.373612	1.13106	0.00128975
K03781	catalase [EC:1.11.1.6]	0.752336	0.223991	0.000782873	0.313322	1.19135	0.00768811
K03753	molybdopterin-guanine dinucleotide biosynthesis adapter protein	0.749945	0.100444	8.246e-14	0.553079	0.94681	2.7347e-12
K07452	5-methylcytosine-specific restriction enzyme B [EC:3.1.21.-]	0.739209	0.137091	6.9629e-08	0.470517	1.0079	1.35442e-06
K04017	formate-dependent nitrite reductase complex subunit NrfF	0.730888	0.0992391	1.77263e-13	0.536382	0.925393	5.69212e-12
K07052	uncharacterized protein	0.730888	0.0992391	1.77263e-13	0.536382	0.925393	5.69212e-12
K05366	penicillin-binding protein 1A [EC:2.4.1.129 3.4.16.4]	0.715497	0.204428	0.000465268	0.314825	1.11617	0.00495388
K16507	protocadherin-16/23	0.711957	0.0980332	3.80273e-13	0.519815	0.904098	1.18353e-11
K10100	F-box protein 6	0.711957	0.0980332	3.80273e-13	0.519815	0.904098	1.18353e-11
K10778	AraC family transcriptional regulator, regulatory protein of adaptative response / methylated-DNA-[protein]-cysteine methyltransferase [EC:2.1.1.63]	0.695492	0.158284	1.11307e-05	0.385261	1.00572	0.000174553
K06992	uncharacterized protein	0.693147	0.0968246	8.13903e-13	0.503374	0.88292	2.4575e-11
K07147	methionine sulfoxide reductase catalytic subunit [EC:1.8.-.-]	0.683787	0.21242	0.00128625	0.267451	1.10012	0.0115648
K17247	methionine sulfoxide reductase heme-binding subunit	0.681451	0.214158	0.00146261	0.261709	1.10119	0.0128646
K07218	nitrous oxidase accessory protein	0.674455	0.0956122	1.7376e-12	0.487059	0.861852	5.02166e-11
K16531	Bardet-Biedl syndrome 4 protein	0.674455	0.0956122	1.7376e-12	0.487059	0.861852	5.02166e-11
K01113	alkaline phosphatase D [EC:3.1.3.1]	0.674455	0.0956122	1.7376e-12	0.487059	0.861852	5.02166e-11
K01711	GDPmannose 4,6-dehydratase [EC:4.2.1.47]	0.66051	0.223702	0.00315077	0.222062	1.09896	0.0245154
K18828	tRNA(fMet)-specific endonuclease VapC [EC:3.1.-.-]	0.655876	0.0943949	3.69939e-12	0.470865	0.840886	1.03943e-10
K02458	general secretion pathway protein I	0.655876	0.0943949	3.69939e-12	0.470865	0.840886	1.03943e-10
K15523	protein-ribulosamine 3-kinase [EC:2.7.1.172]	0.654718	0.23227	0.0048206	0.199478	1.10996	0.0301262
K01150	deoxyribonuclease I [EC:3.1.21.1]	0.637405	0.0931714	7.85279e-12	0.454793	0.820018	2.11816e-10
K01992	ABC-2 type transport system permease protein	0.622475	0.228393	0.00642133	0.174833	1.07012	0.0355671
K03092	RNA polymerase sigma-54 factor	0.621329	0.227923	0.00640977	0.174608	1.06805	0.0355671
K03169	DNA topoisomerase III [EC:5.6.2.1]	0.619039	0.0919407	1.66166e-11	0.438839	0.79924	4.30967e-10
K03820	apolipoprotein N-acyltransferase [EC:2.3.1.269]	0.600774	0.0907013	3.5043e-11	0.423003	0.778545	8.64536e-10
K01342	subtilisin [EC:3.4.21.62]	0.600774	0.0907013	3.5043e-11	0.423003	0.778545	8.64536e-10
K11515	inner centromere protein	0.600774	0.0907013	3.5043e-11	0.423003	0.778545	8.64536e-10
K02377	GDP-L-fucose synthase [EC:1.1.1.271]	0.589407	0.214516	0.00600309	0.168963	1.00985	0.0345802
K18853	dihydromethanopterin reductase (acceptor) [EC:1.5.99.15]	0.582605	0.089452	7.36408e-11	0.407283	0.757928	1.78147e-09
K01790	dTDP-4-dehydrorhamnose 3,5-epimerase [EC:5.1.3.13]	0.581473	0.193046	0.00259457	0.203109	0.959837	0.0205032
K03566	LysR family transcriptional regulator, glycine cleavage system transcriptional activator	0.578078	0.20071	0.00397466	0.184694	0.971462	0.0295616
K02226	alpha-ribazole phosphatase [EC:3.1.3.73]	0.546544	0.0869182	3.21532e-10	0.376187	0.7169	7.47653e-09
K16890	cation channel sperm-associated protein 2	0.546544	0.0869182	3.21532e-10	0.376187	0.7169	7.47653e-09
K17226	sulfur-oxidizing protein SoxY	0.528643	0.0856307	6.67831e-10	0.36081	0.696477	1.50114e-08
K02479	two-component system, NarL family, response regulator	0.493087	0.0830066	2.84445e-09	0.330397	0.655777	6.12163e-08
K07453	putative restriction endonuclease	0.493087	0.0830066	2.84445e-09	0.330397	0.655777	6.12163e-08
K06237	collagen type IV alpha	0.457833	0.0803052	1.18992e-08	0.300438	0.615228	2.53391e-07
K00121	S-(hydroxymethyl)glutathione dehydrogenase / alcohol dehydrogenase [EC:1.1.1.284 1.1.1.1]	0.449064	0.129764	0.000538935	0.194731	0.703397	0.00543921
K01156	type III restriction enzyme [EC:3.1.21.5]	0.440312	0.0789206	2.41664e-08	0.28563	0.594993	4.98864e-07
K09946	uncharacterized protein	0.440312	0.0789206	2.41664e-08	0.28563	0.594993	4.98864e-07
K11703	collagen beta-1,O-galactosyltransferase [EC:2.4.1.50]	0.440312	0.0789206	2.41664e-08	0.28563	0.594993	4.98864e-07
K01070	S-formylglutathione hydrolase [EC:3.1.2.12]	0.430485	0.129375	0.000876548	0.176915	0.684056	0.00856646
K03529	chromosome segregation protein	0.422857	0.0775105	4.88422e-08	0.270939	0.574775	9.68703e-07
K04429	thousand and one amino acid protein kinase [EC:2.7.11.1]	0.422857	0.0775105	4.88422e-08	0.270939	0.574775	9.68703e-07
K10352	myosin heavy chain 9/10/11/14	0.422857	0.0775105	4.88422e-08	0.270939	0.574775	9.68703e-07
K14439	SWI/SNF-related matrix-associated actin-dependent regulator of chromatin subfamily A containing DEAD/H box 1 [EC:3.6.4.12]	0.405465	0.0760726	9.82251e-08	0.256366	0.554565	1.82302e-06
K06871	uncharacterized protein	0.405465	0.0760726	9.82251e-08	0.256366	0.554565	1.82302e-06
K07039	uncharacterized protein	0.388134	0.0746041	1.96542e-07	0.241912	0.534355	3.51862e-06
K03205	type IV secretion system protein VirD4 [EC:7.4.2.8]	0.388134	0.0746041	1.96542e-07	0.241912	0.534355	3.51862e-06
K16498	protocadherin delta 1	0.388134	0.0746041	1.96542e-07	0.241912	0.534355	3.51862e-06
K01003	oxaloacetate decarboxylase [EC:4.1.1.112]	0.37086	0.0731022	3.91254e-07	0.227582	0.514137	6.94305e-06
K16669	protocadherin Fat 4	0.364396	0.134971	0.00693775	0.0998585	0.628934	0.0374269
K12599	antiviral helicase SKI2 [EC:3.6.4.-]	0.336472	0.0699854	1.5264e-06	0.199303	0.473641	2.61688e-05
K09291	nucleoprotein TPR	0.336472	0.0699854	1.5264e-06	0.199303	0.473641	2.61688e-05
K01155	type II restriction enzyme [EC:3.1.21.4]	0.319353	0.0683631	2.99113e-06	0.185364	0.453343	4.87989e-05
K02010	iron(III) transport system ATP-binding protein [EC:7.2.2.7]	0.319353	0.0683631	2.99113e-06	0.185364	0.453343	4.87989e-05
K07486	transposase	0.319353	0.0683631	2.99113e-06	0.185364	0.453343	4.87989e-05
K06885	uncharacterized protein	0.319353	0.0683631	2.99113e-06	0.185364	0.453343	4.87989e-05
K07062	toxin FitB [EC:3.1.-.-]	0.302281	0.0666926	5.83036e-06	0.171566	0.432996	9.21471e-05
K15726	heavy metal efflux system protein	0.302281	0.0666926	5.83036e-06	0.171566	0.432996	9.21471e-05
K16263	amino acid efflux transporter	0.285252	0.064969	1.13044e-05	0.157915	0.412589	0.000174572
K02168	choline/glycine/proline betaine transport protein	0.285252	0.064969	1.13044e-05	0.157915	0.412589	0.000174572
K04514	Rho-associated protein kinase 1 [EC:2.7.11.1]	0.268264	0.0631866	2.18026e-05	0.144421	0.392107	0.000321946
K04601	cadherin EGF LAG seven-pass G-type receptor 2	0.268264	0.0631866	2.18026e-05	0.144421	0.392107	0.000321946
K00515	beta-carotene 15,15'-dioxygenase [EC:1.13.11.63]	0.268264	0.0631866	2.18026e-05	0.144421	0.392107	0.000321946
K12602	WD repeat-containing protein 61	0.251314	0.0613392	4.18307e-05	0.131092	0.371537	0.000587663
K13274	cell wall-associated protease [EC:3.4.21.-]	0.251314	0.0613392	4.18307e-05	0.131092	0.371537	0.000587663
K17900	lipase ATG15 [EC:3.1.1.3]	0.251314	0.0613392	4.18307e-05	0.131092	0.371537	0.000587663
K07343	DNA transformation protein and related proteins	0.251314	0.0613392	4.18307e-05	0.131092	0.371537	0.000587663
K07459	putative ATP-dependent endonuclease of the OLD family	0.234401	0.0594192	7.98454e-05	0.117941	0.35086	0.00105573
K07038	inner membrane protein	0.234401	0.0594192	7.98454e-05	0.117941	0.35086	0.00105573
K04851	voltage-dependent calcium channel L type alpha-1D	0.234401	0.0594192	7.98454e-05	0.117941	0.35086	0.00105573
K06134	3-demethoxyubiquinol 3-hydroxylase [EC:1.14.99.60]	0.21752	0.0574181	0.000151646	0.104983	0.330058	0.00184807
K07313	serine/threonine protein phosphatase 1 [EC:3.1.3.16]	0.21752	0.0574181	0.000151646	0.104983	0.330058	0.00184807
K07495	putative transposase	0.21752	0.0574181	0.000151646	0.104983	0.330058	0.00184807
K18626	trichohyalin	0.21752	0.0574181	0.000151646	0.104983	0.330058	0.00184807
K06483	integrin alpha 4	0.21752	0.0574181	0.000151646	0.104983	0.330058	0.00184807
K07503	endonuclease [EC:3.1.-.-]	0.21752	0.0574181	0.000151646	0.104983	0.330058	0.00184807
K07076	uncharacterized protein	0.200671	0.0553255	0.000286632	0.0922347	0.309107	0.00323942
K10407	kinesin light chain	0.200671	0.0553255	0.000286632	0.0922347	0.309107	0.00323942
K04372	MAP kinase interacting serine/threonine kinase [EC:2.7.11.1]	0.200671	0.0553255	0.000286632	0.0922347	0.309107	0.00323942
K16500	protocadherin-15	0.200671	0.0553255	0.000286632	0.0922347	0.309107	0.00323942
K01672	carbonic anhydrase [EC:4.2.1.1]	0.183849	0.0531291	0.000539316	0.0797183	0.287981	0.00543921
K03406	methyl-accepting chemotaxis protein	0.183849	0.0531291	0.000539316	0.0797183	0.287981	0.00543921
K03543	membrane fusion protein, multidrug efflux system	0.183849	0.0531291	0.000539316	0.0797183	0.287981	0.00543921
K06804	cadherin 12, type 2, N-cadherin 2	0.183849	0.0531291	0.000539316	0.0797183	0.287981	0.00543921
K11066	N-acetylmuramoyl-L-alanine amidase [EC:3.5.1.28]	0.183849	0.0531291	0.000539316	0.0797183	0.287981	0.00543921
K09968	uncharacterized protein	0.167054	0.0508137	0.00101053	0.067461	0.266647	0.00929227
K09265	transcription factor RLM1	0.167054	0.0508137	0.00101053	0.067461	0.266647	0.00929227
K03546	DNA repair protein SbcC/Rad50	0.167054	0.0508137	0.00101053	0.067461	0.266647	0.00929227
K02192	bacterioferritin-associated ferredoxin	0.167054	0.0508137	0.00101053	0.067461	0.266647	0.00929227
K03594	bacterioferritin [EC:1.16.3.1]	0.167054	0.0508137	0.00101053	0.067461	0.266647	0.00929227
K09915	uncharacterized protein	0.167054	0.0508137	0.00101053	0.067461	0.266647	0.00929227
K07726	putative transcriptional regulator	0.150282	0.0483605	0.00188651	0.0554974	0.245067	0.015451
K14572	midasin	0.150282	0.0483605	0.00188651	0.0554974	0.245067	0.015451
K17487	7,8-dihydroneopterin 2',3'-cyclic phosphate phosphodiesterase [EC:3.1.4.56]	0.150282	0.0483605	0.00188651	0.0554974	0.245067	0.015451
K04095	cell filamentation protein	0.150282	0.0483605	0.00188651	0.0554974	0.245067	0.015451
K00241	succinate dehydrogenase / fumarate reductase, cytochrome b subunit	0.150282	0.0483605	0.00188651	0.0554974	0.245067	0.015451
K12600	superkiller protein 3	0.150282	0.0483605	0.00188651	0.0554974	0.245067	0.015451
K17716	UDP-glucose 4-epimerase [EC:5.1.3.2]	0.150282	0.0483605	0.00188651	0.0554974	0.245067	0.015451
K19068	UDP-2-acetamido-2,6-beta-L-arabino-hexul-4-ose reductase [EC:1.1.1.367]	0.150282	0.0483605	0.00188651	0.0554974	0.245067	0.015451
K04600	cadherin EGF LAG seven-pass G-type receptor 1	0.150282	0.0483605	0.00188651	0.0554974	0.245067	0.015451
K09583	protein disulfide-isomerase A5 [EC:5.3.4.1]	0.150282	0.0483605	0.00188651	0.0554974	0.245067	0.015451
K00205	4Fe-4S ferredoxin	0.133531	0.0457453	0.00351136	0.0438722	0.223191	0.0265055
K02261	cytochrome c oxidase subunit 2	0.133531	0.0457453	0.00351136	0.0438722	0.223191	0.0265055
K15192	TATA-binding protein-associated factor [EC:3.6.4.-]	0.133531	0.0457453	0.00351136	0.0438722	0.223191	0.0265055
K07491	putative transposase	0.133531	0.0457453	0.00351136	0.0438722	0.223191	0.0265055
K03207	colanic acid biosynthesis protein WcaH [EC:3.6.1.-]	0.133531	0.0457453	0.00351136	0.0438722	0.223191	0.0265055
K11625	membrane protein YdfJ	0.133531	0.0457453	0.00351136	0.0438722	0.223191	0.0265055
K13530	AraC family transcriptional regulator, regulatory protein of adaptative response / methylphosphotriester-DNA alkyltransferase methyltransferase [EC:2.1.1.-]	0.116799	0.0429365	0.00652269	0.0326453	0.200953	0.0355671
K00372	assimilatory nitrate reductase catalytic subunit [EC:1.7.99.-]	0.116799	0.0429365	0.00652269	0.0326453	0.200953	0.0355671
K09190	uncharacterized protein	0.116799	0.0429365	0.00652269	0.0326453	0.200953	0.0355671
K08777	neutral peptidase B [EC:3.4.24.-]	0.116799	0.0429365	0.00652269	0.0326453	0.200953	0.0355671
K03559	biopolymer transport protein ExbD	0.116799	0.0429365	0.00652269	0.0326453	0.200953	0.0355671
K16628	collagen type VII alpha	0.116799	0.0429365	0.00652269	0.0326453	0.200953	0.0355671
K00830	alanine-glyoxylate transaminase / serine-glyoxylate transaminase / serine-pyruvate transaminase [EC:2.6.1.44 2.6.1.45 2.6.1.51]	-0.709599	0.270644	0.00874429	-1.24005	-0.179147	0.0464297
K00860	adenylylsulfate kinase [EC:2.7.1.25]	-0.742783	0.276576	0.00723911	-1.28486	-0.200704	0.0388454
K00574	cyclopropane-fatty-acyl-phospholipid synthase [EC:2.1.1.79]	-0.745168	0.283006	0.00846223	-1.29985	-0.190487	0.0451691
K08679	UDP-glucuronate 4-epimerase [EC:5.1.3.6]	-0.758323	0.291482	0.00927865	-1.32962	-0.187029	0.0490097
K11072	spermidine/putrescine transport system ATP-binding protein [EC:7.6.2.11]	-0.761922	0.277848	0.00610239	-1.30649	-0.21735	0.0345802
K02013	iron complex transport system ATP-binding protein [EC:7.2.2.-]	-0.761922	0.277848	0.00610239	-1.30649	-0.21735	0.0345802
K06878	tRNA-binding protein	-0.761922	0.277848	0.00610239	-1.30649	-0.21735	0.0345802
K00111	glycerol-3-phosphate dehydrogenase [EC:1.1.5.3]	-0.764323	0.278656	0.00609001	-1.31048	-0.218168	0.0345802
K00658	2-oxoglutarate dehydrogenase E2 component (dihydrolipoamide succinyltransferase) [EC:2.3.1.61]	-0.766727	0.279484	0.00608126	-1.31451	-0.218949	0.0345802
K00033	6-phosphogluconate dehydrogenase [EC:1.1.1.44 1.1.1.343]	-0.766727	0.279484	0.00608126	-1.31451	-0.218949	0.0345802
K01659	2-methylcitrate synthase [EC:2.3.3.5]	-0.769133	0.280332	0.00607607	-1.31857	-0.219692	0.0345802
K11070	spermidine/putrescine transport system permease protein	-0.773951	0.282089	0.00607623	-1.32684	-0.221066	0.0345802
K11075	putrescine transport system permease protein	-0.773951	0.282089	0.00607623	-1.32684	-0.221066	0.0345802
K07340	inner membrane protein	-0.781195	0.284423	0.00602168	-1.33865	-0.223737	0.0345802
K00042	2-hydroxy-3-oxopropionate reductase [EC:1.1.1.60]	-0.788457	0.281672	0.0051228	-1.34052	-0.236391	0.0301262
K00108	choline dehydrogenase [EC:1.1.99.1]	-0.788457	0.281672	0.0051228	-1.34052	-0.236391	0.0301262
K00128	aldehyde dehydrogenase (NAD+) [EC:1.2.1.3]	-0.788457	0.281672	0.0051228	-1.34052	-0.236391	0.0301262
K00130	betaine-aldehyde dehydrogenase [EC:1.2.1.8]	-0.788457	0.281672	0.0051228	-1.34052	-0.236391	0.0301262
K00135	succinate-semialdehyde dehydrogenase / glutarate-semialdehyde dehydrogenase [EC:1.2.1.16 1.2.1.79 1.2.1.20]	-0.788457	0.281672	0.0051228	-1.34052	-0.236391	0.0301262
K00140	malonate-semialdehyde dehydrogenase (acetylating) / methylmalonate-semialdehyde dehydrogenase [EC:1.2.1.18 1.2.1.27]	-0.788457	0.281672	0.0051228	-1.34052	-0.236391	0.0301262
K00164	2-oxoglutarate dehydrogenase E1 component [EC:1.2.4.2]	-0.788457	0.281672	0.0051228	-1.34052	-0.236391	0.0301262
K00202	formylmethanofuran dehydrogenase subunit C [EC:1.2.7.12]	-0.788457	0.281672	0.0051228	-1.34052	-0.236391	0.0301262
K00257	acyl-ACP dehydrogenase [EC:1.3.99.-]	-0.788457	0.281672	0.0051228	-1.34052	-0.236391	0.0301262
K00311	electron-transferring-flavoprotein dehydrogenase [EC:1.5.5.1]	-0.788457	0.281672	0.0051228	-1.34052	-0.236391	0.0301262
K00315	dimethylglycine dehydrogenase [EC:1.5.8.4]	-0.788457	0.281672	0.0051228	-1.34052	-0.236391	0.0301262
K00375	GntR family transcriptional regulator / MocR family aminotransferase	-0.788457	0.281672	0.0051228	-1.34052	-0.236391	0.0301262
K00432	glutathione peroxidase [EC:1.11.1.9]	-0.788457	0.281672	0.0051228	-1.34052	-0.236391	0.0301262
K00471	gamma-butyrobetaine dioxygenase [EC:1.14.11.1]	-0.788457	0.281672	0.0051228	-1.34052	-0.236391	0.0301262
K00625	phosphate acetyltransferase [EC:2.3.1.8]	-0.788457	0.281672	0.0051228	-1.34052	-0.236391	0.0301262
K00864	glycerol kinase [EC:2.7.1.30]	-0.788457	0.281672	0.0051228	-1.34052	-0.236391	0.0301262
K00865	glycerate 2-kinase [EC:2.7.1.165]	-0.788457	0.281672	0.0051228	-1.34052	-0.236391	0.0301262
K01126	glycerophosphoryl diester phosphodiesterase [EC:3.1.4.46]	-0.788457	0.281672	0.0051228	-1.34052	-0.236391	0.0301262
K01271	Xaa-Pro dipeptidase [EC:3.4.13.9]	-0.788457	0.281672	0.0051228	-1.34052	-0.236391	0.0301262
K01273	membrane dipeptidase [EC:3.4.13.19]	-0.788457	0.281672	0.0051228	-1.34052	-0.236391	0.0301262
K01436	amidohydrolase [EC:3.5.1.-]	-0.788457	0.281672	0.0051228	-1.34052	-0.236391	0.0301262
K01480	agmatinase [EC:3.5.3.11]	-0.788457	0.281672	0.0051228	-1.34052	-0.236391	0.0301262
K01494	dCTP deaminase [EC:3.5.4.13]	-0.788457	0.281672	0.0051228	-1.34052	-0.236391	0.0301262
K01578	malonyl-CoA decarboxylase [EC:4.1.1.9]	-0.788457	0.281672	0.0051228	-1.34052	-0.236391	0.0301262
K01620	threonine aldolase [EC:4.1.2.48]	-0.788457	0.281672	0.0051228	-1.34052	-0.236391	0.0301262
K01669	deoxyribodipyrimidine photo-lyase [EC:4.1.99.3]	-0.788457	0.281672	0.0051228	-1.34052	-0.236391	0.0301262
K01684	galactonate dehydratase [EC:4.2.1.6]	-0.788457	0.281672	0.0051228	-1.34052	-0.236391	0.0301262
K01758	cystathionine gamma-lyase [EC:4.4.1.1]	-0.788457	0.281672	0.0051228	-1.34052	-0.236391	0.0301262
K01799	maleate isomerase [EC:5.2.1.1]	-0.788457	0.281672	0.0051228	-1.34052	-0.236391	0.0301262
K01907	acetoacetyl-CoA synthetase [EC:6.2.1.16]	-0.788457	0.281672	0.0051228	-1.34052	-0.236391	0.0301262
K01938	formate--tetrahydrofolate ligase [EC:6.3.4.3]	-0.788457	0.281672	0.0051228	-1.34052	-0.236391	0.0301262
K02004	putative ABC transport system permease protein	-0.788457	0.281672	0.0051228	-1.34052	-0.236391	0.0301262
K02017	molybdate transport system ATP-binding protein [EC:7.3.2.5]	-0.788457	0.281672	0.0051228	-1.34052	-0.236391	0.0301262
K02020	molybdate transport system substrate-binding protein	-0.788457	0.281672	0.0051228	-1.34052	-0.236391	0.0301262
K02035	peptide/nickel transport system substrate-binding protein	-0.788457	0.281672	0.0051228	-1.34052	-0.236391	0.0301262
K02056	simple sugar transport system ATP-binding protein [EC:7.5.2.-]	-0.788457	0.281672	0.0051228	-1.34052	-0.236391	0.0301262
K02057	simple sugar transport system permease protein	-0.788457	0.281672	0.0051228	-1.34052	-0.236391	0.0301262
K03119	taurine dioxygenase [EC:1.14.11.17]	-0.788457	0.281672	0.0051228	-1.34052	-0.236391	0.0301262
K03417	methylisocitrate lyase [EC:4.1.3.30]	-0.788457	0.281672	0.0051228	-1.34052	-0.236391	0.0301262
K03522	electron transfer flavoprotein alpha subunit	-0.788457	0.281672	0.0051228	-1.34052	-0.236391	0.0301262
K03611	protein dithiol:quinone oxidoreductase [EC:1.8.5.9]	-0.788457	0.281672	0.0051228	-1.34052	-0.236391	0.0301262
K03718	Lrp/AsnC family transcriptional regulator, regulator for asnA, asnC and gidA	-0.788457	0.281672	0.0051228	-1.34052	-0.236391	0.0301262
K03719	Lrp/AsnC family transcriptional regulator, leucine-responsive regulatory protein	-0.788457	0.281672	0.0051228	-1.34052	-0.236391	0.0301262
K04030	ethanolamine utilization protein EutQ	-0.788457	0.281672	0.0051228	-1.34052	-0.236391	0.0301262
K05786	chloramphenicol-sensitive protein RarD	-0.788457	0.281672	0.0051228	-1.34052	-0.236391	0.0301262
K06188	aquaporin Z	-0.788457	0.281672	0.0051228	-1.34052	-0.236391	0.0301262
K07149	uncharacterized protein	-0.788457	0.281672	0.0051228	-1.34052	-0.236391	0.0301262
K07729	putative transcriptional regulator	-0.788457	0.281672	0.0051228	-1.34052	-0.236391	0.0301262
K08299	crotonobetainyl-CoA hydratase [EC:4.2.1.149]	-0.788457	0.281672	0.0051228	-1.34052	-0.236391	0.0301262
K08590	2-oxoglutaramate amidase [EC:3.5.1.111]	-0.788457	0.281672	0.0051228	-1.34052	-0.236391	0.0301262
K09181	acetyltransferase	-0.788457	0.281672	0.0051228	-1.34052	-0.236391	0.0301262
K09470	gamma-glutamylputrescine synthase [EC:6.3.1.11]	-0.788457	0.281672	0.0051228	-1.34052	-0.236391	0.0301262
K09471	gamma-glutamylputrescine oxidase [EC:1.4.3.-]	-0.788457	0.281672	0.0051228	-1.34052	-0.236391	0.0301262
K11073	putrescine transport system substrate-binding protein	-0.788457	0.281672	0.0051228	-1.34052	-0.236391	0.0301262
K11074	putrescine transport system permease protein	-0.788457	0.281672	0.0051228	-1.34052	-0.236391	0.0301262
K12369	dipeptide transport system permease protein	-0.788457	0.281672	0.0051228	-1.34052	-0.236391	0.0301262
K12972	glyoxylate/hydroxypyruvate reductase [EC:1.1.1.79 1.1.1.81]	-0.788457	0.281672	0.0051228	-1.34052	-0.236391	0.0301262
K13247	L-gulonate 3-dehydrogenase [EC:1.1.1.45]	-0.788457	0.281672	0.0051228	-1.34052	-0.236391	0.0301262
K13821	RHH-type transcriptional regulator, proline utilization regulon repressor / proline dehydrogenase / delta 1-pyrroline-5-carboxylate dehydrogenase [EC:1.5.5.2 1.2.1.88]	-0.788457	0.281672	0.0051228	-1.34052	-0.236391	0.0301262
K15270	S-adenosylmethionine uptake transporter	-0.788457	0.281672	0.0051228	-1.34052	-0.236391	0.0301262
K15551	taurine transport system substrate-binding protein	-0.788457	0.281672	0.0051228	-1.34052	-0.236391	0.0301262
K15552	taurine transport system permease protein	-0.788457	0.281672	0.0051228	-1.34052	-0.236391	0.0301262
K15583	oligopeptide transport system ATP-binding protein	-0.788457	0.281672	0.0051228	-1.34052	-0.236391	0.0301262
K15736	(S)-2-hydroxyglutarate dehydrogenase [EC:1.1.5.13]	-0.788457	0.281672	0.0051228	-1.34052	-0.236391	0.0301262
K15737	glutarate dioxygenase [EC:1.14.11.64]	-0.788457	0.281672	0.0051228	-1.34052	-0.236391	0.0301262
K02849	heptosyltransferase III [EC:2.4.-.-]	-0.788457	0.281672	0.0051228	-1.34052	-0.236391	0.0301262
K07028	uncharacterized protein	-0.788457	0.281672	0.0051228	-1.34052	-0.236391	0.0301262
K15630	GDP-D-glucose phosphorylase [EC:2.7.7.78]	-0.788457	0.281672	0.0051228	-1.34052	-0.236391	0.0301262
K01998	branched-chain amino acid transport system permease protein	-0.79574	0.296593	0.00729796	-1.37705	-0.214428	0.0390576
K01996	branched-chain amino acid transport system ATP-binding protein	-0.81771	0.29857	0.00616721	-1.4029	-0.232524	0.0347528
K00325	H+-translocating NAD(P) transhydrogenase subunit beta [EC:1.6.1.2 7.1.1.1]	-0.865969	0.297255	0.00357718	-1.44858	-0.283361	0.026902
K00324	H+-translocating NAD(P) transhydrogenase subunit alpha [EC:1.6.1.2 7.1.1.1]	-0.889826	0.300267	0.00304218	-1.47834	-0.301312	0.0238457
K03186	flavin prenyltransferase [EC:2.5.1.129]	-0.892351	0.311539	0.00417892	-1.50296	-0.281745	0.0301262
K00759	adenine phosphoribosyltransferase [EC:2.4.2.7]	-0.897409	0.304214	0.00317847	-1.49366	-0.301161	0.0246362
K12368	dipeptide transport system substrate-binding protein	-0.921583	0.306091	0.00260546	-1.52151	-0.321656	0.0205091
K00845	glucokinase [EC:2.7.1.2]	-0.93827	0.306754	0.00222295	-1.5395	-0.337043	0.0176354
K01760	cysteine-S-conjugate beta-lyase [EC:4.4.1.13]	-0.93827	0.306754	0.00222295	-1.5395	-0.337043	0.0176354
K10118	raffinose/stachyose/melibiose transport system permease protein	-0.93827	0.306754	0.00222295	-1.5395	-0.337043	0.0176354
K16904	dCTP diphosphatase [EC:3.6.1.12]	-0.93827	0.306754	0.00222295	-1.5395	-0.337043	0.0176354
K02033	peptide/nickel transport system permease protein	-0.93827	0.306754	0.00222295	-1.5395	-0.337043	0.0176354
K03841	fructose-1,6-bisphosphatase I [EC:3.1.3.11]	-0.93827	0.306754	0.00222295	-1.5395	-0.337043	0.0176354
K05800	Lrp/AsnC family transcriptional regulator	-0.93827	0.306754	0.00222295	-1.5395	-0.337043	0.0176354
K11477	glc operon protein GlcG	-0.93827	0.306754	0.00222295	-1.5395	-0.337043	0.0176354
K09773	[pyruvate, water dikinase]-phosphate phosphotransferase / [pyruvate, water dikinase] kinase [EC:2.7.4.28 2.7.11.33]	-0.958976	0.304929	0.00166134	-1.55662	-0.361326	0.0144866
K01995	branched-chain amino acid transport system ATP-binding protein	-0.979875	0.312452	0.0017122	-1.59227	-0.367481	0.0148025
K00240	succinate dehydrogenase / fumarate reductase, iron-sulfur subunit [EC:1.3.5.1 1.3.5.4]	-0.982501	0.300532	0.0010785	-1.57153	-0.393469	0.00987246
K01752	L-serine dehydratase [EC:4.3.1.17]	-0.991718	0.310479	0.00140239	-1.60024	-0.383191	0.0123888
K00239	succinate dehydrogenase / fumarate reductase, flavoprotein subunit [EC:1.3.5.1 1.3.5.4]	-0.99568	0.307726	0.00121386	-1.59881	-0.392547	0.0110615
K05834	homoserine/homoserine lactone efflux protein	-0.998325	0.308724	0.00122193	-1.60341	-0.393237	0.011085
K01997	branched-chain amino acid transport system permease protein	-1.00097	0.319177	0.00171204	-1.62655	-0.375399	0.0148025
K02262	cytochrome c oxidase subunit 3	-1.01427	0.325207	0.00181571	-1.65166	-0.376871	0.015451
K07088	NA	-1.04922	0.325883	0.00128361	-1.68794	-0.4105	0.0115648
K06351	inhibitor of KinA	-1.05873	0.33916	0.00179857	-1.72347	-0.393989	0.0154174
K07160	5-oxoprolinase (ATP-hydrolysing) subunit A [EC:3.5.2.9]	-1.05873	0.33916	0.00179857	-1.72347	-0.393989	0.0154174
K00626	acetyl-CoA C-acetyltransferase [EC:2.3.1.9]	-1.09861	0.333333	0.00098129	-1.75193	-0.445291	0.00929227
K00835	valine--pyruvate aminotransferase [EC:2.6.1.66]	-1.09861	0.333333	0.00098129	-1.75193	-0.445291	0.00929227
K07184	SH3 domain protein	-1.09861	0.333333	0.00098129	-1.75193	-0.445291	0.00929227
K09823	Fur family transcriptional regulator, zinc uptake regulator	-1.09861	0.333333	0.00098129	-1.75193	-0.445291	0.00929227
K14026	SEL1 protein	-1.15497	0.359256	0.001305	-1.85909	-0.450836	0.0116815
K01007	pyruvate, water dikinase [EC:2.7.9.2]	-1.19542	0.33899	0.000421241	-1.85982	-0.531008	0.00465667
K01740	O-acetylhomoserine (thiol)-lyase [EC:2.5.1.49]	-1.19834	0.346279	0.000538937	-1.87703	-0.519645	0.00543921
K11749	regulator of sigma E protease [EC:3.4.24.-]	-1.22189	0.358951	0.000663924	-1.92542	-0.518359	0.00658391
K11085	ATP-binding cassette, subfamily B, bacterial MsbA [EC:3.6.3.-]	-1.23378	0.455221	0.00672259	-2.126	-0.341561	0.0364606
K01637	isocitrate lyase [EC:4.1.3.1]	-1.23527	0.354312	0.000489586	-1.92971	-0.540831	0.0051585
K17222	L-cysteine S-thiosulfotransferase [EC:2.8.5.2]	-1.23527	0.354312	0.000489586	-1.92971	-0.540831	0.0051585
K00850	6-phosphofructokinase 1 [EC:2.7.1.11]	-1.25779	0.347291	0.000292645	-1.93847	-0.577115	0.003289
K00906	isocitrate dehydrogenase kinase/phosphatase [EC:2.7.11.5 3.1.3.-]	-1.27297	0.362846	0.000451011	-1.98413	-0.561801	0.00482749
K01638	malate synthase [EC:2.3.3.9]	-1.27297	0.362846	0.000451011	-1.98413	-0.561801	0.00482749
K02049	NitT/TauT family transport system ATP-binding protein	-1.27297	0.362846	0.000451011	-1.98413	-0.561801	0.00482749
K02553	regulator of ribonuclease activity A	-1.27297	0.362846	0.000451011	-1.98413	-0.561801	0.00482749
K07663	two-component system, OmpR family, catabolic regulation response regulator CreB	-1.27297	0.362846	0.000451011	-1.98413	-0.561801	0.00482749
K02034	peptide/nickel transport system permease protein	-1.27297	0.362846	0.000451011	-1.98413	-0.561801	0.00482749
K03182	4-hydroxy-3-polyprenylbenzoate decarboxylase [EC:4.1.1.98]	-1.28213	0.370779	0.000544326	-2.00885	-0.555418	0.00545134
K01262	Xaa-Pro aminopeptidase [EC:3.4.11.9]	-1.34133	0.49202	0.00640742	-2.30567	-0.376988	0.0355671
K07304	peptide-methionine (S)-S-oxide reductase [EC:1.8.4.11]	-1.38304	0.342208	5.31053e-05	-2.05376	-0.712326	0.00073083
K03743	nicotinamide-nucleotide amidase [EC:3.5.1.42]	-1.40265	0.336967	3.14672e-05	-2.06309	-0.742208	0.000457973
K00632	acetyl-CoA acyltransferase [EC:2.3.1.16]	-1.40265	0.382722	0.000247407	-2.15277	-0.652528	0.00289054
K07641	two-component system, OmpR family, sensor histidine kinase CreC [EC:2.7.13.3]	-1.40594	0.383848	0.000249521	-2.15827	-0.653612	0.00289054
K06445	acyl-CoA dehydrogenase [EC:1.3.99.-]	-1.40594	0.383905	0.000250047	-2.15838	-0.653501	0.00289054
K15831	formate hydrogenlyase subunit 6	-1.42583	0.386883	0.000228325	-2.1841	-0.667549	0.00271707
K03502	DNA polymerase V	-1.43586	0.390334	0.000234576	-2.2009	-0.670818	0.00277513
K03503	DNA polymerase V [EC:3.4.21.-]	-1.46634	0.397229	0.00022301	-2.24489	-0.687782	0.00268542
K01081	5'-nucleotidase [EC:3.1.3.5]	-1.5779	0.578211	0.00635407	-2.71117	-0.444623	0.0355671
K07112	uncharacterized protein	-1.62262	0.42745	0.000147021	-2.46041	-0.784834	0.00184807
K09774	lipopolysaccharide export system protein LptA	-1.78449	0.412534	1.52066e-05	-2.59304	-0.975935	0.000233053
K07305	peptide-methionine (R)-S-oxide reductase [EC:1.8.4.12]	-1.84061	0.43197	2.0354e-05	-2.68725	-0.993965	0.000307284
K01424	L-asparaginase [EC:3.5.1.1]	-1.86506	0.436656	1.94396e-05	-2.72089	-1.00923	0.000295687
K07516	3-hydroxyacyl-CoA dehydrogenase [EC:1.1.1.35]	-1.89912	0.483266	8.5033e-05	-2.8463	-0.951933	0.00111702
K03564	thioredoxin-dependent peroxiredoxin [EC:1.11.1.24]	-1.91764	0.603786	0.00149308	-3.10104	-0.734241	0.0130757
K00962	polyribonucleotide nucleotidyltransferase [EC:2.7.7.8]	-2.1025	0.506479	3.30729e-05	-3.09518	-1.10982	0.000477904
K06966	pyrimidine/purine-5'-nucleotide nucleosidase [EC:3.2.2.10 3.2.2.-]	-2.14065	0.462349	3.65772e-06	-3.04684	-1.23446	5.91966e-05
K06911	quercetin 2,3-dioxygenase [EC:1.13.11.24]	-2.18857	0.540152	5.0831e-05	-3.24725	-1.1299	0.000709181
K01897	long-chain acyl-CoA synthetase [EC:6.2.1.3]	-2.22059	0.559298	7.1778e-05	-3.31679	-1.12439	0.000968046
K00024	malate dehydrogenase [EC:1.1.1.37]	-2.22354	0.555881	6.33347e-05	-3.31305	-1.13403	0.000859906
K00540	F420H(2)-dependent quinone reductase [EC:1.1.98.-]	-2.23542	0.696014	0.00131932	-3.59958	-0.871257	0.0117576
K03525	type III pantothenate kinase [EC:2.7.1.33]	-2.26868	0.417849	5.65319e-08	-3.08765	-1.44972	1.11033e-06
K00259	alanine dehydrogenase [EC:1.4.1.1]	-2.70805	0.705534	0.000123889	-4.09087	-1.32523	0.00157627
K01448	N-acetylmuramoyl-L-alanine amidase [EC:3.5.1.28]	-2.70805	0.705534	0.000123889	-4.09087	-1.32523	0.00157627
K00940	nucleoside-diphosphate kinase [EC:2.7.4.6]	-3.01226	0.710514	2.23963e-05	-4.40484	-1.61968	0.000328317
