## SupplementaryMaterial for "The hidden pangenome: comparative genomics reveals pervasive diversity in symbiotic and free-living sulfur-oxidizing bacteria": Tab_S8.xlsx

### Sheet: Sheet1
Table S8 | MAGs that had lower read coverage than 100x. MAG ID can be found in Table S1 or S2. MAGs with coverage below 10x were excluded from the analysis
MAG ID	read coverage [x]	comment
2769A.sox2.bhec_GOM-CH_sox2	13
2769C.bhec_GOM-CH_sox	88
2769D.bhec_GOM-CH_sox	79
2769E.sox2.bhec_GOM-CH_sox2	56
1875D.bcry_GOM-DC673_sox2	97
C2484	84
C2488_GCA_002909145.1	74
Plume_18AURORA40	37
Plume_18KARASIK1	17
Plume_20KARASIK1	49
SUP05-5_GCA_900118405.1	21
1600D.bhec_GOM-CH_sox2	29
1600O.bhec_GOM-CH_sox	85
UWMA-0322_GCA_012959965-1	1	too low; excluded from analysis
UWMA-0125_GCA_012963715-1	4	too low; excluded from analysis
coralM13_PB3_sox	2	too low; excluded from analysis
spongeGsub_GCA_002007405	NA	reads corrupt; unresolved error
