## SupplementaryMaterial for "The hidden pangenome: comparative genomics reveals pervasive diversity in symbiotic and free-living sulfur-oxidizing bacteria": Tab_S10.xlsx

### Sheet: Sheet1
Table S10 | Proposed standards for high-quality taxa descriptions of uncultivated Bacteria and Archaea [Tab. 1 in Konstantinidis et al. 2017] and information whether the criteria were fulfilled for the proposed Candidatus species in this study.
Characteristic [Tab. 1 in Konstantinidis et al. 2017]	Standards [Tab. 1 in Konstantinidis et al. 2017]	Required [Konstantinidis et al. 2017]	fulfilled	crosslink
(1) Genome quality	>80% completeness with <5% contamination	Yes	Yes	Criteria in our study for inclusion of genome/MAG/SAG: >87% complete, <5% contamination; Tab. S1; Tab. S2
(2) Species genetic discreteness	<95% ANI to the closest species	Yes	Yes	Fig. S2
(3) Phylogenetic affiliation	Based on 16S rRNA gene or housekeeping gene analysis and tree reconstruction with the closest relatives	Yes	Yes	phylogenomic tree based on core genome of the bacterial family Fig. 2
(4) Category thresholds For (same) family, genus and species For a new domain, phylum, order, class and family	AAI: 45–65%, 65–95%, 95–100% 16S: 92–95%, 95–98.6%, >98.6% 16S: <75%, 75–83%, 83–86%, 86–89%, 89–92%	Yes	Yes	ANI and AAI per Candidatus species: >95%; AAI in novel genus > 66%
(5) Phenotypic discreteness	Bioinformatics annotation of metabolic pathways using the minimum standards for a genome sequence description	Yes	Yes	BlastKOALA results to annotate species core genome metabolic pathways; see Tab. S4
(6) Ecological characteristics	Recruit a shotgun metagenome against the genome sequence, define area of sequence discreteness, quantify intrapopulation sequence diversity level and estimate relative abundance. Similarly, assess abundance in additional metagenomes/samples (when available) and gene content or sequence identity differences between populations from different samples	Yes	Yes	Read mapping-based comparisons are part of the study and found throughout the manuscript
(7) Experimental validation	Verify bioinformatics predictions experimentally using methods, such as MAR-FISH, NanoSIMS or meta-transcriptomics/proteomics and so on	Optional	No
(8) Cell morphology	Microscopic identification by FISH or another visualization technique	Optional	No
(9) Data release	Submit genome sequence and Protologue to webserver	Yes	Yes	All accession numbers to the genome sequences are listed in Tab. S1 and Tab. S2
