## SupplementaryMaterial for "The hidden pangenome: comparative genomics reveals pervasive diversity in symbiotic and free-living sulfur-oxidizing bacteria": Tab_S11.xlsx

### Sheet: Tab_S9_Thioglobaceae_intersect_REPgeneIDs_annot
Table S11 | Representative ID and annotation of shared among all species of Thioglobaceae family included in this study.
Representative Sequence	Annotation
fig|343237.5.peg.1930	Chaperone protein HscA
fig|343239.4.peg.2052	Para-aminobenzoate synthase%2C aminase component (EC 2.6.1.85);Ontology_term=KEGG_ENZYME:2.6.1.85
fig|343239.3.peg.1410	Dihydroorotate dehydrogenase (NAD(+))%2C electron transfer subunit (EC 1.3.1.14);Ontology_term=KEGG_ENZYME:1.3.1.14
fig|343239.7.peg.1408	hypothetical protein
fig|343239.7.peg.824	Protein-L-isoaspartate O-methyltransferase (EC 2.1.1.77);Ontology_term=KEGG_ENZYME:2.1.1.77
fig|343240.7.peg.1005	Aspartyl-tRNA(Asn) amidotransferase subunit B (EC 6.3.5.6) @ Glutamyl-tRNA(Gln) amidotransferase subunit B (EC 6.3.5.7);Ontology_term=KEGG_ENZYME:6.3.5.6,KEGG_ENZYME:6.3.5.7
fig|343238.32.peg.11	Translation elongation factor P
fig|343238.32.peg.2105	Bis-ABC ATPase Uup
fig|343240.24.peg.1853	N-succinyl-L%2CL-diaminopimelate desuccinylase (EC 3.5.1.18);Ontology_term=KEGG_ENZYME:3.5.1.18
fig|343240.26.peg.326	Leucyl-tRNA synthetase (EC 6.1.1.4);Ontology_term=KEGG_ENZYME:6.1.1.4
fig|343240.26.peg.493	Thiazole synthase (EC 2.8.1.10);Ontology_term=KEGG_ENZYME:2.8.1.10
fig|343240.31.peg.396	Malonyl CoA-acyl carrier protein transacylase (EC 2.3.1.39);Ontology_term=KEGG_ENZYME:2.3.1.39
fig|343240.31.peg.396	Malonyl CoA-acyl carrier protein transacylase (EC 2.3.1.39);Ontology_term=KEGG_ENZYME:2.3.1.39
fig|343240.31.peg.678	FIG00899427: hypothetical protein
fig|343240.31.peg.678	FIG00899427: hypothetical protein
fig|343238.34.peg.579	Coproporphyrinogen III oxidase%2C aerobic (EC 1.3.3.3);Ontology_term=KEGG_ENZYME:1.3.3.3
fig|343238.34.peg.837	N-acetylglutamate kinase (EC 2.7.2.8);Ontology_term=KEGG_ENZYME:2.7.2.8
fig|235206.5.peg.1282	Uncharacterized integral membrane endopeptidase Bmul_2226
fig|235206.5.peg.1904	Succinyl-CoA ligase [ADP-forming] alpha chain (EC 6.2.1.5);Ontology_term=KEGG_ENZYME:6.2.1.5
fig|235206.5.peg.910	DEAD-box ATP-dependent RNA helicase DeaD ( CshA) (EC 3.6.4.13);Ontology_term=KEGG_ENZYME:3.6.4.13
fig|343238.13.peg.1396	Aspartate-semialdehyde dehydrogenase (EC 1.2.1.11);Ontology_term=KEGG_ENZYME:1.2.1.11
fig|343238.5.peg.305	Imidazole glycerol phosphate synthase amidotransferase subunit (EC 2.4.2.-);Ontology_term=KEGG_ENZYME:2.4.2.-
fig|343238.25.peg.1358	SSU ribosomal protein S14p (S29e) @ SSU ribosomal protein S14p (S29e)%2C zinc-independent
fig|655184.132.peg.430	Formamidopyrimidine-DNA glycosylase (EC 3.2.2.23);Ontology_term=KEGG_ENZYME:3.2.2.23
fig|655184.132.peg.626	Protein translocase subunit SecD
fig|655184.134.peg.1282	NADH-ubiquinone oxidoreductase chain I (EC 1.6.5.3);Ontology_term=KEGG_ENZYME:1.6.5.3
fig|655184.134.peg.446	Transcription-repair coupling factor
fig|655184.134.peg.1060	GTP-binding protein EngB
fig|655184.134.peg.623	Adenosylmethionine-8-amino-7-oxononanoate aminotransferase (EC 2.6.1.62);Ontology_term=KEGG_ENZYME:2.6.1.62
fig|655184.134.peg.864	Rod shape-determining protein RodA
fig|655184.132.peg.1062	Adenylosuccinate synthetase (EC 6.3.4.4);Ontology_term=KEGG_ENZYME:6.3.4.4
fig|655184.134.peg.1003	Trk potassium uptake system protein TrkA
fig|655184.132.peg.1190	Cysteine desulfurase (EC 2.8.1.7) > IscS;Ontology_term=KEGG_ENZYME:2.8.1.7
fig|2026721.5.peg.1058	Holliday junction ATP-dependent DNA helicase RuvB (EC 3.6.4.12)
fig|2026721.5.peg.1137	8-amino-7-oxononanoate synthase (EC 2.3.1.47)
fig|2026721.5.peg.1393	Lysyl-tRNA synthetase (class II) (EC 6.1.1.6);gene=lysS
fig|2026721.5.peg.425	Thiamin-phosphate pyrophosphorylase (EC 2.5.1.3)
fig|2026721.5.peg.703	Pyridoxal phosphate-containing protein YggS
fig|655184.147.peg.1020	Holo-[acyl-carrier-protein] synthase (EC 2.7.8.7);Ontology_term=KEGG_ENZYME:2.7.8.7
fig|655184.147.peg.250	GTP-binding protein TypA/BipA
fig|655184.147.peg.310	Fumarate hydratase class I%2C aerobic (EC 4.2.1.2);Ontology_term=KEGG_ENZYME:4.2.1.2
fig|655184.147.peg.361	tRNA-i(6)A37 methylthiotransferase (EC 2.8.4.3);Ontology_term=KEGG_ENZYME:2.8.4.3
fig|655184.147.peg.755	Lipid A export permease/ATP-binding protein MsbA
fig|413404.11.peg.1190	Translation elongation factor Ts;gene=tsf
fig|413404.11.peg.171	Succinyl-CoA ligase [ADP-forming] beta chain (EC 6.2.1.5);Ontology_term=GO:0004775;ec_number=6.2.1.5
fig|413404.11.peg.195	SSU ribosomal protein S3p (S3e)
fig|413404.11.peg.255	Ribose-5-phosphate isomerase A (EC 5.3.1.6);Ontology_term=GO:0004751;ec_number=5.3.1.6
fig|413404.11.peg.1066	Dihydrolipoamide dehydrogenase of pyruvate dehydrogenase complex (EC 1.8.1.4);Ontology_term=GO:0004148;ec_number=1.8.1.4
fig|413404.11.peg.605	Octanoate-[acyl-carrier-protein]-protein-N-octanoyltransferase (EC 2.3.1.181);gene=lipB;Ontology_term=GO:0033819;ec_number=2.3.1.181
fig|413404.11.peg.640	Iron-sulfur cluster assembly iron binding protein IscA
fig|413404.11.peg.825	tRNA-specific 2-thiouridylase MnmA (EC 2.8.1.13);gene=mnmA
fig|413404.11.peg.932	Pimeloyl-[acyl-carrier protein] methyl ester esterase BioH (EC 3.1.1.85);ec_number=3.1.1.85
fig|413404.11.peg.938	FIG002473: Protein YcaR in KDO2-Lipid A biosynthesis cluster
fig|1453289.3.peg.101	Lipid-A-disaccharide synthase (EC 2.4.1.182);Ontology_term=GO:0008915;ec_number=2.4.1.182
fig|1453289.3.peg.1152	Acetolactate synthase large subunit (EC 2.2.1.6);Ontology_term=GO:0003984;ec_number=2.2.1.6
fig|1453289.3.peg.278	Lipoprotein-releasing system ATP-binding protein LolD
fig|280773.35.peg.1012	IMP cyclohydrolase (EC 3.5.4.10) / Phosphoribosylaminoimidazolecarboxamide formyltransferase (EC 2.1.2.3);Ontology_term=KEGG_ENZYME:3.5.4.10,KEGG_ENZYME:2.1.2.3
fig|280773.35.peg.1383	Indole-3-glycerol phosphate synthase (EC 4.1.1.48);Ontology_term=KEGG_ENZYME:4.1.1.48
fig|280773.35.peg.706	16S rRNA (cytidine(1402)-2'-O)-methyltransferase (EC 2.1.1.198);Ontology_term=KEGG_ENZYME:2.1.1.198
fig|280773.13.peg.2049	ATP synthase F0 sector subunit a (EC 3.6.3.14);Ontology_term=KEGG_ENZYME:3.6.3.14
fig|280773.7.peg.1450	LSU ribosomal protein L13p (L13Ae)
fig|280773.7.peg.1570	Nucleoside 5-triphosphatase RdgB (dHAPTP%2C dITP%2C XTP-specific) (EC 3.6.1.15);Ontology_term=KEGG_ENZYME:3.6.1.15
fig|280773.7.peg.1640	Phosphoribosyl-ATP pyrophosphatase (EC 3.6.1.31);Ontology_term=KEGG_ENZYME:3.6.1.31
fig|280773.9.peg.1199	ADP compounds hydrolase NudE (EC 3.6.1.-);Ontology_term=KEGG_ENZYME:3.6.1.-
fig|280773.9.peg.49	Acyl carrier protein
fig|280773.9.peg.672	Bis(5'-nucleosyl)-tetraphosphatase (asymmetrical) (EC 3.6.1.17);Ontology_term=KEGG_ENZYME:3.6.1.17
fig|280773.10.peg.1115	LSU ribosomal protein L33p @ LSU ribosomal protein L33p%2C zinc-independent
fig|280773.10.peg.1266	ATP synthase gamma chain (EC 3.6.3.14);Ontology_term=KEGG_ENZYME:3.6.3.14
fig|280773.10.peg.1359	Tetraacyldisaccharide 4'-kinase (EC 2.7.1.130);Ontology_term=KEGG_ENZYME:2.7.1.130
fig|280773.13.peg.42	4-hydroxy-tetrahydrodipicolinate synthase (EC 4.3.3.7);Ontology_term=KEGG_ENZYME:4.3.3.7
fig|280773.6.peg.1246	NADH ubiquinone oxidoreductase chain A (EC 1.6.5.3);Ontology_term=KEGG_ENZYME:1.6.5.3
fig|280773.12.peg.102	Phosphopantothenoylcysteine decarboxylase (EC 4.1.1.36) / Phosphopantothenoylcysteine synthetase (EC 6.3.2.5);Ontology_term=KEGG_ENZYME:4.1.1.36,KEGG_ENZYME:6.3.2.5
fig|280773.12.peg.1577	Topoisomerase IV subunit B (EC 5.99.1.-);Ontology_term=KEGG_ENZYME:5.99.1.-
fig|280773.12.peg.2276	ATP-dependent DNA helicase RecG (EC 3.6.4.12);Ontology_term=KEGG_ENZYME:3.6.4.12
fig|280773.14.peg.1327	Valyl-tRNA synthetase (EC 6.1.1.9);Ontology_term=KEGG_ENZYME:6.1.1.9
fig|280773.14.peg.171	Transcription termination protein NusA
fig|280773.14.peg.456	DNA polymerase III alpha subunit (EC 2.7.7.7);Ontology_term=KEGG_ENZYME:2.7.7.7
fig|280773.13.peg.1631	3-oxoacyl-[acyl-carrier-protein] synthase%2C KASI (EC 2.3.1.41);Ontology_term=KEGG_ENZYME:2.3.1.41
fig|280773.34.peg.2626	D-arabinose 5-phosphate isomerase (EC 5.3.1.13);Ontology_term=KEGG_ENZYME:5.3.1.13
fig|377141.10.peg.1317	UDP-3-O-[3-hydroxymyristoyl] N-acetylglucosamine deacetylase (EC 3.5.1.108);Ontology_term=KEGG_ENZYME:3.5.1.108
fig|377141.10.peg.204	1-deoxy-D-xylulose 5-phosphate synthase (EC 2.2.1.7);Ontology_term=KEGG_ENZYME:2.2.1.7
fig|377141.10.peg.491	Glutamate synthase [NADPH] small chain (EC 1.4.1.13);Ontology_term=KEGG_ENZYME:1.4.1.13
fig|377141.12.peg.1231	Amidophosphoribosyltransferase (EC 2.4.2.14);Ontology_term=KEGG_ENZYME:2.4.2.14
fig|377141.12.peg.84	NADH-ubiquinone oxidoreductase chain B (EC 1.6.5.3);Ontology_term=KEGG_ENZYME:1.6.5.3
fig|377141.6.peg.1220	D-alanine--D-alanine ligase (EC 6.3.2.4);Ontology_term=KEGG_ENZYME:6.3.2.4
fig|280773.36.peg.947	Chaperone protein DnaJ
fig|1236.146.peg.401	Putative membrane protein YfjD
fig|1236.146.peg.536	Exodeoxyribonuclease VII small subunit (EC 3.1.11.6);Ontology_term=KEGG_ENZYME:3.1.11.6
fig|1236.146.peg.541	Transcription termination factor Rho
fig|1236.147.peg.1166	Peptide chain release factor 1
fig|1236.147.peg.1184	GTP-binding protein Obg
fig|1236.147.peg.1445	UPF0125 protein RatB
fig|1236.147.peg.1538	Exodeoxyribonuclease III (EC 3.1.11.2);Ontology_term=KEGG_ENZYME:3.1.11.2
fig|1236.147.peg.1543	hypothetical protein
fig|1236.147.peg.1608	1-hydroxy-2-methyl-2-(E)-butenyl 4-diphosphate synthase (EC 1.17.7.1);Ontology_term=KEGG_ENZYME:1.17.7.1
fig|1236.147.peg.163	Isoleucyl-tRNA synthetase (EC 6.1.1.5);Ontology_term=KEGG_ENZYME:6.1.1.5
fig|1236.146.peg.1523	3-hydroxyacyl-[acyl-carrier-protein] dehydratase%2C FabA form (EC 4.2.1.59) @ Trans-2-decenoyl-[acyl-carrier-protein] isomerase (EC 5.3.3.14);Ontology_term=KEGG_ENZYME:4.2.1.59,KEGG_ENZYME:5.3.3.14
fig|1236.147.peg.322	Peptide deformylase (EC 3.5.1.88);Ontology_term=KEGG_ENZYME:3.5.1.88
fig|1236.147.peg.337	tRNA (guanine(37)-N(1))-methyltransferase (EC 2.1.1.228);Ontology_term=KEGG_ENZYME:2.1.1.228
fig|1236.147.peg.544	3'-to-5' oligoribonuclease (orn)
fig|1236.146.peg.2030	Methionyl-tRNA synthetase (EC 6.1.1.10);Ontology_term=KEGG_ENZYME:6.1.1.10
fig|1236.146.peg.215	Nitrogen regulatory protein P-II
fig|1236.146.peg.2341	Ferredoxin%2C 2Fe-2S
fig|1236.146.peg.358	ATP-dependent Clp protease ATP-binding subunit ClpX
fig|571431.3.peg.876	Quinolinate phosphoribosyltransferase [decarboxylating] (EC 2.4.2.19);Ontology_term=KEGG_ENZYME:2.4.2.19
fig|571431.3.peg.987	Glycyl-tRNA synthetase alpha chain (EC 6.1.1.14);Ontology_term=KEGG_ENZYME:6.1.1.14
fig|571431.3.peg.989	Na+/H+ antiporter NhaD type
fig|571431.3.peg.1024	Protein translocase subunit SecA
fig|571431.3.peg.131	DNA topoisomerase IV subunit A (EC 5.99.1.3);Ontology_term=KEGG_ENZYME:5.99.1.3
fig|571431.3.peg.1315	Uncharacterized efflux ABC transporter%2C permease protein YadH
fig|571431.3.peg.1338	ATP synthase alpha chain (EC 3.6.3.14);Ontology_term=KEGG_ENZYME:3.6.3.14
fig|571431.3.peg.1443	DNA polymerase III epsilon subunit (EC 2.7.7.7);Ontology_term=KEGG_ENZYME:2.7.7.7
fig|571431.3.peg.159	DNA polymerase I (EC 2.7.7.7);Ontology_term=KEGG_ENZYME:2.7.7.7
fig|571431.3.peg.195	SSU ribosomal protein S15p (S13e)
fig|571431.3.peg.431	hypothetical protein
fig|571431.3.peg.434	Acetyl-coenzyme A carboxyl transferase alpha chain (EC 6.4.1.2);Ontology_term=KEGG_ENZYME:6.4.1.2
fig|571431.3.peg.498	Orotate phosphoribosyltransferase (EC 2.4.2.10);Ontology_term=KEGG_ENZYME:2.4.2.10
fig|571431.3.peg.639	Pyridoxamine 5'-phosphate oxidase (EC 1.4.3.5);Ontology_term=KEGG_ENZYME:1.4.3.5
fig|655184.128.peg.595	Membrane protein insertion efficiency factor YidD
fig|655184.128.peg.753	LSU ribosomal protein L5p (L11e)
fig|655184.128.peg.765	LSU ribosomal protein L3p (L3e)
fig|655184.128.peg.895	Inner membrane transport protein YajR
fig|655184.128.peg.957	DNA gyrase subunit A (EC 5.99.1.3);Ontology_term=KEGG_ENZYME:5.99.1.3
fig|655184.127.peg.422	SSU ribosomal protein S5p (S2e)
fig|655184.127.peg.426	SSU ribosomal protein S13p (S18e)
fig|655184.127.peg.437	Bacterial ribosome SSU maturation protein RimP
fig|655184.127.peg.596	LSU ribosomal protein L9p
fig|655184.127.peg.724	Chaperone protein HscB
fig|655184.128.peg.1168	ATP-dependent Clp protease proteolytic subunit ClpP (EC 3.4.21.92);Ontology_term=KEGG_ENZYME:3.4.21.92
fig|655184.128.peg.1206	Diaminopimelate decarboxylase (EC 4.1.1.20);Ontology_term=KEGG_ENZYME:4.1.1.20
fig|655184.128.peg.1244	TldE protein%2C part of TldE/TldD proteolytic complex
fig|655184.128.peg.284	LSU ribosomal protein L27p
fig|655184.128.peg.367	Excinuclease ABC subunit C
fig|655184.145.peg.612	NADH-ubiquinone oxidoreductase chain J (EC 1.6.5.3);Ontology_term=KEGG_ENZYME:1.6.5.3
fig|655184.145.peg.612	NADH-ubiquinone oxidoreductase chain J (EC 1.6.5.3);Ontology_term=KEGG_ENZYME:1.6.5.3
fig|655184.145.peg.614	NADH-ubiquinone oxidoreductase chain H (EC 1.6.5.3);Ontology_term=KEGG_ENZYME:1.6.5.3
fig|655184.145.peg.614	NADH-ubiquinone oxidoreductase chain H (EC 1.6.5.3);Ontology_term=KEGG_ENZYME:1.6.5.3
fig|655184.145.peg.645	4-hydroxy-tetrahydrodipicolinate reductase (EC 1.17.1.8);Ontology_term=KEGG_ENZYME:1.17.1.8
fig|655184.145.peg.645	4-hydroxy-tetrahydrodipicolinate reductase (EC 1.17.1.8);Ontology_term=KEGG_ENZYME:1.17.1.8
fig|655184.145.peg.1100	3-deoxy-D-manno-octulosonate 8-phosphate phosphatase (EC 3.1.3.45);Ontology_term=KEGG_ENZYME:3.1.3.45
fig|655184.145.peg.1100	3-deoxy-D-manno-octulosonate 8-phosphate phosphatase (EC 3.1.3.45);Ontology_term=KEGG_ENZYME:3.1.3.45
fig|655184.145.peg.790	ATPases of the AAA+ class
fig|655184.145.peg.790	ATPases of the AAA+ class
fig|655184.145.peg.872	Aspartyl-tRNA(Asn) amidotransferase subunit A (EC 6.3.5.6) @ Glutamyl-tRNA(Gln) amidotransferase subunit A (EC 6.3.5.7);Ontology_term=KEGG_ENZYME:6.3.5.6,KEGG_ENZYME:6.3.5.7
fig|655184.145.peg.872	Aspartyl-tRNA(Asn) amidotransferase subunit A (EC 6.3.5.6) @ Glutamyl-tRNA(Gln) amidotransferase subunit A (EC 6.3.5.7);Ontology_term=KEGG_ENZYME:6.3.5.6,KEGG_ENZYME:6.3.5.7
fig|655184.145.peg.888	Seryl-tRNA synthetase (EC 6.1.1.11);Ontology_term=KEGG_ENZYME:6.1.1.11
fig|655184.145.peg.888	Seryl-tRNA synthetase (EC 6.1.1.11);Ontology_term=KEGG_ENZYME:6.1.1.11
fig|655184.145.peg.891	Protein translocase subunit SecF
fig|655184.145.peg.891	Protein translocase subunit SecF
fig|655184.145.peg.907	Alanyl-tRNA synthetase (EC 6.1.1.7);Ontology_term=KEGG_ENZYME:6.1.1.7
fig|655184.145.peg.907	Alanyl-tRNA synthetase (EC 6.1.1.7);Ontology_term=KEGG_ENZYME:6.1.1.7
fig|655184.145.peg.913	Carbamoyl-phosphate synthase large chain (EC 6.3.5.5);Ontology_term=KEGG_ENZYME:6.3.5.5
fig|655184.145.peg.913	Carbamoyl-phosphate synthase large chain (EC 6.3.5.5);Ontology_term=KEGG_ENZYME:6.3.5.5
fig|655184.145.peg.970	Transketolase (EC 2.2.1.1);Ontology_term=KEGG_ENZYME:2.2.1.1
fig|655184.145.peg.970	Transketolase (EC 2.2.1.1);Ontology_term=KEGG_ENZYME:2.2.1.1
fig|655184.145.peg.982	LSU ribosomal protein L31p @ LSU ribosomal protein L31p%2C zinc-dependent
fig|655184.145.peg.982	LSU ribosomal protein L31p @ LSU ribosomal protein L31p%2C zinc-dependent
fig|655184.145.peg.983	Uroporphyrinogen III decarboxylase (EC 4.1.1.37);Ontology_term=KEGG_ENZYME:4.1.1.37
fig|655184.145.peg.983	Uroporphyrinogen III decarboxylase (EC 4.1.1.37);Ontology_term=KEGG_ENZYME:4.1.1.37
fig|655184.145.peg.985	Imidazoleglycerol-phosphate dehydratase (EC 4.2.1.19);Ontology_term=KEGG_ENZYME:4.2.1.19
fig|655184.145.peg.985	Imidazoleglycerol-phosphate dehydratase (EC 4.2.1.19);Ontology_term=KEGG_ENZYME:4.2.1.19
fig|655184.145.peg.1130	DNA translocase FtsK
fig|655184.145.peg.1130	DNA translocase FtsK
fig|655184.145.peg.1191	Glutamate--cysteine ligase (EC 6.3.2.2);Ontology_term=KEGG_ENZYME:6.3.2.2
fig|655184.145.peg.1191	Glutamate--cysteine ligase (EC 6.3.2.2);Ontology_term=KEGG_ENZYME:6.3.2.2
fig|655184.145.peg.1199	Oxidoreductase%2C short-chain dehydrogenase/reductase family
fig|655184.145.peg.1199	Oxidoreductase%2C short-chain dehydrogenase/reductase family
fig|655184.145.peg.1213	Phosphoglucosamine mutase (EC 5.4.2.10);Ontology_term=KEGG_ENZYME:5.4.2.10
fig|655184.145.peg.1213	Phosphoglucosamine mutase (EC 5.4.2.10);Ontology_term=KEGG_ENZYME:5.4.2.10
fig|655184.145.peg.1031	Glutamine synthetase type I (EC 6.3.1.2);Ontology_term=KEGG_ENZYME:6.3.1.2
fig|655184.145.peg.1031	Glutamine synthetase type I (EC 6.3.1.2);Ontology_term=KEGG_ENZYME:6.3.1.2
fig|655184.145.peg.1340	Glutamate-1-semialdehyde 2%2C1-aminomutase (EC 5.4.3.8);Ontology_term=KEGG_ENZYME:5.4.3.8
fig|655184.145.peg.1340	Glutamate-1-semialdehyde 2%2C1-aminomutase (EC 5.4.3.8);Ontology_term=KEGG_ENZYME:5.4.3.8
fig|655184.145.peg.1045	CDP-diacylglycerol--glycerol-3-phosphate 3-phosphatidyltransferase (EC 2.7.8.5);Ontology_term=KEGG_ENZYME:2.7.8.5
fig|655184.145.peg.1045	CDP-diacylglycerol--glycerol-3-phosphate 3-phosphatidyltransferase (EC 2.7.8.5);Ontology_term=KEGG_ENZYME:2.7.8.5
fig|655184.145.peg.16	Cardiolipin synthase (CMP-forming)%2C eukaryotic type Cls-II (EC 2.7.8.41);Ontology_term=KEGG_ENZYME:2.7.8.41
fig|655184.145.peg.16	Cardiolipin synthase (CMP-forming)%2C eukaryotic type Cls-II (EC 2.7.8.41);Ontology_term=KEGG_ENZYME:2.7.8.41
fig|655184.145.peg.17	Phosphoribosylformylglycinamidine cyclo-ligase (EC 6.3.3.1);Ontology_term=KEGG_ENZYME:6.3.3.1
fig|655184.145.peg.17	Phosphoribosylformylglycinamidine cyclo-ligase (EC 6.3.3.1);Ontology_term=KEGG_ENZYME:6.3.3.1
fig|655184.145.peg.201	Enolase (EC 4.2.1.11);Ontology_term=KEGG_ENZYME:4.2.1.11
fig|655184.145.peg.201	Enolase (EC 4.2.1.11);Ontology_term=KEGG_ENZYME:4.2.1.11
fig|655184.145.peg.204	Chaperone protein DnaK
fig|655184.145.peg.204	Chaperone protein DnaK
fig|655184.145.peg.21	Uridylate kinase (EC 2.7.4.22);Ontology_term=KEGG_ENZYME:2.7.4.22
fig|655184.145.peg.21	Uridylate kinase (EC 2.7.4.22);Ontology_term=KEGG_ENZYME:2.7.4.22
fig|655184.145.peg.22	Ribosome recycling factor
fig|655184.145.peg.22	Ribosome recycling factor
fig|655184.145.peg.283	LSU ribosomal protein L19p
fig|655184.145.peg.283	LSU ribosomal protein L19p
fig|655184.145.peg.41	Argininosuccinate synthase (EC 6.3.4.5);Ontology_term=KEGG_ENZYME:6.3.4.5
fig|655184.145.peg.41	Argininosuccinate synthase (EC 6.3.4.5);Ontology_term=KEGG_ENZYME:6.3.4.5
fig|377144.5.peg.698	Peptide chain release factor 3
fig|377144.44.peg.100	Phosphoribosyl-AMP cyclohydrolase (EC 3.5.4.19);Ontology_term=KEGG_ENZYME:3.5.4.19
fig|377144.45.peg.104	Dihydroneopterin aldolase (EC 4.1.2.25);Ontology_term=KEGG_ENZYME:4.1.2.25
fig|377144.45.peg.1666	Glutathione synthetase (EC 6.3.2.3);Ontology_term=KEGG_ENZYME:6.3.2.3
fig|1052209.6.peg.921	Glutamate N-acetyltransferase (EC 2.3.1.35) @ N-acetylglutamate synthase (EC 2.3.1.1);Ontology_term=KEGG_ENZYME:2.3.1.35,KEGG_ENZYME:2.3.1.1
fig|377144.48.peg.1497	Peptidyl-prolyl cis-trans isomerase PpiB (EC 5.2.1.8);Ontology_term=KEGG_ENZYME:5.2.1.8
fig|377144.49.peg.1404	LSU ribosomal protein L6p (L9e)
fig|377144.53.peg.1741	O-acetylhomoserine sulfhydrylase (EC 2.5.1.49) @ O-succinylhomoserine sulfhydrylase (EC 2.5.1.48);Ontology_term=KEGG_ENZYME:2.5.1.49,KEGG_ENZYME:2.5.1.48
fig|377144.53.peg.1747	Acetyl-coenzyme A carboxyl transferase beta chain (EC 6.4.1.2);Ontology_term=KEGG_ENZYME:6.4.1.2
fig|377144.33.peg.2094	N-acetylglucosamine-1-phosphate uridyltransferase (EC 2.7.7.23) / Glucosamine-1-phosphate N-acetyltransferase (EC 2.3.1.157);Ontology_term=KEGG_ENZYME:2.7.7.23,KEGG_ENZYME:2.3.1.157
fig|377144.19.peg.638	Glutamyl-tRNA synthetase (EC 6.1.1.17);Ontology_term=KEGG_ENZYME:6.1.1.17
fig|377144.20.peg.455	Ribulose-phosphate 3-epimerase (EC 5.1.3.1);Ontology_term=KEGG_ENZYME:5.1.3.1
fig|377144.20.peg.612	3-phosphoshikimate 1-carboxyvinyltransferase (EC 2.5.1.19);Ontology_term=KEGG_ENZYME:2.5.1.19
fig|377144.20.peg.626	GTP-binding protein Era
fig|377144.34.peg.1176	Gamma-glutamyl phosphate reductase (EC 1.2.1.41);Ontology_term=KEGG_ENZYME:1.2.1.41
fig|377144.26.peg.714	RidA/YER057c/UK114 superfamily protein
fig|377144.29.peg.217	Phosphoribosylaminoimidazole-succinocarboxamide synthase (EC 6.3.2.6);Ontology_term=KEGG_ENZYME:6.3.2.6
fig|377144.36.peg.77	Citrate synthase (si) (EC 2.3.3.1);Ontology_term=KEGG_ENZYME:2.3.3.1
fig|377144.37.peg.2472	Aspartate aminotransferase (EC 2.6.1.1);Ontology_term=KEGG_ENZYME:2.6.1.1
fig|377144.38.peg.1584	Exporter protein%2C RND family
fig|377144.39.peg.821	Acyl-CoA:1-acyl-sn-glycerol-3-phosphate acyltransferase (EC 2.3.1.51);Ontology_term=KEGG_ENZYME:2.3.1.51
fig|377144.40.peg.208	Dihydroorotate dehydrogenase (NAD(+))%2C catalytic subunit (EC 1.3.1.14);Ontology_term=KEGG_ENZYME:1.3.1.14
fig|377144.41.peg.757	3-demethylubiquinol 3-O-methyltransferase (EC 2.1.1.64) @ 2-polyprenyl-6-hydroxyphenyl methylase (EC 2.1.1.222);Ontology_term=KEGG_ENZYME:2.1.1.64,KEGG_ENZYME:2.1.1.222
fig|1705394.14.peg.657	tRNA pseudouridine(38-40) synthase (EC 5.4.99.12);Ontology_term=KEGG_ENZYME:5.4.99.12
fig|1705394.14.peg.731	Tryptophan synthase alpha chain (EC 4.2.1.20);Ontology_term=KEGG_ENZYME:4.2.1.20
fig|1705394.14.peg.128	Chorismate synthase (EC 4.2.3.5);Ontology_term=KEGG_ENZYME:4.2.3.5
fig|1705394.14.peg.1300	S-adenosylmethionine synthetase (EC 2.5.1.6);Ontology_term=KEGG_ENZYME:2.5.1.6
fig|1705394.14.peg.1431	LSU ribosomal protein L20p
fig|1705394.14.peg.1586	SSU rRNA (adenine(1518)-N(6)/adenine(1519)-N(6))-dimethyltransferase (EC 2.1.1.182);Ontology_term=KEGG_ENZYME:2.1.1.182
fig|1705394.14.peg.1590	Lipoyl synthase (EC 2.8.1.8);Ontology_term=KEGG_ENZYME:2.8.1.8
fig|1705394.14.peg.245	Phosphatidylserine decarboxylase (EC 4.1.1.65);Ontology_term=KEGG_ENZYME:4.1.1.65
fig|655186.6.peg.1210	Pyruvate dehydrogenase E1 component (EC 1.2.4.1);Ontology_term=KEGG_ENZYME:1.2.4.1
fig|2058498.8.peg.1421	NAD synthetase (EC 6.3.1.5) / Glutamine amidotransferase chain of NAD synthetase;Ontology_term=KEGG_ENZYME:6.3.1.5
fig|2058498.8.peg.1472	[4Fe-4S] cluster assembly scaffold protein Mrp (ApbC)
fig|2058498.8.peg.201	GTP cyclohydrolase 1 type 2 homolog YbgI
fig|2058498.8.peg.447	Protein YhfA
fig|2058498.8.peg.667	CTP synthase (EC 6.3.4.2);Ontology_term=KEGG_ENZYME:6.3.4.2
fig|2058498.8.peg.698	Glutamate 5-kinase (EC 2.7.2.11) / RNA-binding C-terminal domain PUA;Ontology_term=KEGG_ENZYME:2.7.2.11
fig|655186.6.peg.140	Glucosamine--fructose-6-phosphate aminotransferase [isomerizing] (EC 2.6.1.16);Ontology_term=KEGG_ENZYME:2.6.1.16
fig|655186.6.peg.104	NADH-ubiquinone oxidoreductase chain N (EC 1.6.5.3);Ontology_term=KEGG_ENZYME:1.6.5.3
fig|655186.6.peg.1474	UDP-N-acetylmuramate--alanine ligase (EC 6.3.2.8);Ontology_term=KEGG_ENZYME:6.3.2.8
fig|655186.6.peg.308	Signal recognition particle protein Ffh
fig|655186.6.peg.318	Ribonuclease III (EC 3.1.26.3);Ontology_term=KEGG_ENZYME:3.1.26.3
fig|655184.131.peg.1500	Homoserine O-succinyltransferase (EC 2.3.1.46);Ontology_term=KEGG_ENZYME:2.3.1.46
fig|1427364.10.peg.1390	Uncharacterized ferredoxin-like protein YfhL
fig|2026721.28.peg.1383	Iron-sulfur cluster assembly scaffold protein IscU
fig|2026721.28.peg.1383	Iron-sulfur cluster assembly scaffold protein IscU
fig|2026721.28.peg.1468	Imidazole glycerol phosphate synthase cyclase subunit
fig|2026721.28.peg.1468	Imidazole glycerol phosphate synthase cyclase subunit
fig|2026721.28.peg.1685	SSU ribosomal protein S4p (S9e) @ SSU ribosomal protein S4p (S9e)%2C zinc-independent
fig|2026721.28.peg.1685	SSU ribosomal protein S4p (S9e) @ SSU ribosomal protein S4p (S9e)%2C zinc-independent
fig|2026721.28.peg.489	NADH-ubiquinone oxidoreductase chain M (EC 1.6.5.3);Ontology_term=KEGG_ENZYME:1.6.5.3
fig|2026721.28.peg.489	NADH-ubiquinone oxidoreductase chain M (EC 1.6.5.3);Ontology_term=KEGG_ENZYME:1.6.5.3
fig|1427364.10.peg.1728	tRNA-5-carboxymethylaminomethyl-2-thiouridine(34) synthesis protein MnmG
fig|1427364.10.peg.28	GTP-binding and nucleic acid-binding protein YchF
fig|1427364.10.peg.1143	Histidinol dehydrogenase (EC 1.1.1.23);Ontology_term=KEGG_ENZYME:1.1.1.23
fig|1427364.10.peg.602	Porphobilinogen synthase (EC 4.2.1.24);Ontology_term=KEGG_ENZYME:4.2.1.24
fig|1427364.11.peg.1695	Undecaprenyl diphosphate synthase (EC 2.5.1.31);Ontology_term=KEGG_ENZYME:2.5.1.31
fig|1427364.11.peg.4	Triosephosphate isomerase (EC 5.3.1.1);Ontology_term=KEGG_ENZYME:5.3.1.1
fig|1427364.11.peg.481	Threonine synthase (EC 4.2.3.1);Ontology_term=KEGG_ENZYME:4.2.3.1
fig|1427364.12.peg.1478	Adenosylhomocysteinase (EC 3.3.1.1);Ontology_term=GO:0004013;ec_number=3.3.1.1
fig|1427364.12.peg.118	Anthranilate phosphoribosyltransferase (EC 2.4.2.18);gene=trpD;Ontology_term=GO:0004048;ec_number=2.4.2.18
fig|1427364.12.peg.1545	Peptidoglycan D%2CD-transpeptidase MrdA (EC 3.4.16.4);gene=mrdA;Ontology_term=GO:0009002;ec_number=3.4.16.4
fig|1427364.12.peg.123	RNA polymerase sigma factor RpoD
fig|1427364.12.peg.1631	NADH-ubiquinone oxidoreductase chain F (EC 1.6.5.3);Ontology_term=GO:0008137;ec_number=1.6.5.3
fig|1427364.12.peg.22	SSU ribosomal protein S8p (S15Ae)
fig|1427364.12.peg.324	Thioredoxin reductase (EC 1.8.1.9);gene=trxB;Ontology_term=GO:0004791;ec_number=1.8.1.9
fig|1427364.12.peg.68	Electron transport complex protein RnfB
fig|1427364.12.peg.806	Prolyl-tRNA synthetase (EC 6.1.1.15)%2C bacterial type;Ontology_term=GO:0004827;ec_number=6.1.1.15
fig|1427364.12.peg.860	SSU ribosomal protein S6p
fig|1427364.12.peg.898	Translation initiation factor 3
fig|1427364.12.peg.1248	Biotin synthase (EC 2.8.1.6);gene=bioB;Ontology_term=GO:0004076;ec_number=2.8.1.6
fig|1427364.12.peg.1273	3-oxoacyl-[acyl-carrier-protein] synthase%2C KASIII (EC 2.3.1.180);Ontology_term=GO:0033818;ec_number=2.3.1.180
fig|2026721.27.peg.898	Inositol-1-monophosphatase (EC 3.1.3.25);Ontology_term=KEGG_ENZYME:3.1.3.25
fig|2026721.27.peg.898	Inositol-1-monophosphatase (EC 3.1.3.25);Ontology_term=KEGG_ENZYME:3.1.3.25
fig|2026721.27.peg.961	NADPH-dependent 7-cyano-7-deazaguanine reductase (EC 1.7.1.13);Ontology_term=KEGG_ENZYME:1.7.1.13
fig|2026721.27.peg.961	NADPH-dependent 7-cyano-7-deazaguanine reductase (EC 1.7.1.13);Ontology_term=KEGG_ENZYME:1.7.1.13
fig|2026721.27.peg.1118	DNA topoisomerase I (EC 5.99.1.2);Ontology_term=KEGG_ENZYME:5.99.1.2
fig|2026721.27.peg.1118	DNA topoisomerase I (EC 5.99.1.2);Ontology_term=KEGG_ENZYME:5.99.1.2
fig|2026721.27.peg.303	RNA-binding protein YhbY
fig|2026721.27.peg.303	RNA-binding protein YhbY
fig|2026721.27.peg.335	Thiol peroxidase%2C Bcp-type (EC 1.11.1.15);Ontology_term=KEGG_ENZYME:1.11.1.15
fig|2026721.27.peg.335	Thiol peroxidase%2C Bcp-type (EC 1.11.1.15);Ontology_term=KEGG_ENZYME:1.11.1.15
fig|2026721.27.peg.1050	3-deoxy-manno-octulosonate cytidylyltransferase (EC 2.7.7.38);Ontology_term=KEGG_ENZYME:2.7.7.38
fig|2026721.27.peg.1050	3-deoxy-manno-octulosonate cytidylyltransferase (EC 2.7.7.38);Ontology_term=KEGG_ENZYME:2.7.7.38
fig|2026721.27.peg.396	LSU ribosomal protein L29p (L35e)
fig|2026721.27.peg.396	LSU ribosomal protein L29p (L35e)
fig|2026721.27.peg.484	Octaprenyl diphosphate synthase (EC 2.5.1.90);Ontology_term=KEGG_ENZYME:2.5.1.90
fig|2026721.27.peg.484	Octaprenyl diphosphate synthase (EC 2.5.1.90);Ontology_term=KEGG_ENZYME:2.5.1.90
fig|2026721.27.peg.65	Protoporphyrinogen IX oxidase%2C novel form%2C HemJ (EC 1.3.-.-);Ontology_term=KEGG_ENZYME:1.3.-.-
fig|2026721.27.peg.65	Protoporphyrinogen IX oxidase%2C novel form%2C HemJ (EC 1.3.-.-);Ontology_term=KEGG_ENZYME:1.3.-.-
fig|655184.146.peg.381	Glutamate synthase [NADPH] large chain (EC 1.4.1.13);Ontology_term=KEGG_ENZYME:1.4.1.13
fig|655184.146.peg.381	Glutamate synthase [NADPH] large chain (EC 1.4.1.13);Ontology_term=KEGG_ENZYME:1.4.1.13
fig|655184.146.peg.111	Enoyl-[acyl-carrier-protein] reductase [NADH] (EC 1.3.1.9);Ontology_term=KEGG_ENZYME:1.3.1.9
fig|655184.146.peg.111	Enoyl-[acyl-carrier-protein] reductase [NADH] (EC 1.3.1.9);Ontology_term=KEGG_ENZYME:1.3.1.9
fig|655184.146.peg.684	LSU ribosomal protein L18p (L5e)
fig|655184.146.peg.684	LSU ribosomal protein L18p (L5e)
fig|655184.146.peg.806	Phosphoribosylformylglycinamidine synthase%2C synthetase subunit (EC 6.3.5.3) / Phosphoribosylformylglycinamidine synthase%2C glutamine amidotransferase subunit (EC 6.3.5.3);Ontology_term=KEGG_ENZYME:6.3.5.3,KEGG_ENZYME:6.3.5.3
fig|655184.146.peg.806	Phosphoribosylformylglycinamidine synthase%2C synthetase subunit (EC 6.3.5.3) / Phosphoribosylformylglycinamidine synthase%2C glutamine amidotransferase subunit (EC 6.3.5.3);Ontology_term=KEGG_ENZYME:6.3.5.3,KEGG_ENZYME:6.3.5.3
fig|655184.146.peg.844	Trk potassium uptake system protein TrkH
fig|655184.146.peg.844	Trk potassium uptake system protein TrkH
fig|655184.146.peg.120	Phenylalanyl-tRNA synthetase alpha chain (EC 6.1.1.20);Ontology_term=KEGG_ENZYME:6.1.1.20
fig|655184.146.peg.120	Phenylalanyl-tRNA synthetase alpha chain (EC 6.1.1.20);Ontology_term=KEGG_ENZYME:6.1.1.20
fig|655184.146.peg.1366	DNA ligase (NAD(+)) (EC 6.5.1.2);Ontology_term=KEGG_ENZYME:6.5.1.2
fig|655184.146.peg.1366	DNA ligase (NAD(+)) (EC 6.5.1.2);Ontology_term=KEGG_ENZYME:6.5.1.2
fig|655184.146.peg.1446	NADH-ubiquinone oxidoreductase chain L (EC 1.6.5.3);Ontology_term=KEGG_ENZYME:1.6.5.3
fig|655184.146.peg.1446	NADH-ubiquinone oxidoreductase chain L (EC 1.6.5.3);Ontology_term=KEGG_ENZYME:1.6.5.3
fig|655184.146.peg.1471	hypothetical protein
fig|655184.146.peg.1471	hypothetical protein
fig|655184.146.peg.1499	ATP-dependent protease La (EC 3.4.21.53) Type I;Ontology_term=KEGG_ENZYME:3.4.21.53
fig|655184.146.peg.1499	ATP-dependent protease La (EC 3.4.21.53) Type I;Ontology_term=KEGG_ENZYME:3.4.21.53
fig|655184.146.peg.1535	LSU rRNA pseudouridine(955/2504/2580) synthase (EC 5.4.99.24);Ontology_term=KEGG_ENZYME:5.4.99.24
fig|655184.146.peg.1535	LSU rRNA pseudouridine(955/2504/2580) synthase (EC 5.4.99.24);Ontology_term=KEGG_ENZYME:5.4.99.24
fig|655184.146.peg.1795	Lipoprotein releasing system transmembrane protein LolC/LolE
fig|655184.146.peg.1795	Lipoprotein releasing system transmembrane protein LolC/LolE
fig|655184.146.peg.1818	16S rRNA (cytosine(1402)-N(4))-methyltransferase (EC 2.1.1.199);Ontology_term=KEGG_ENZYME:2.1.1.199
fig|655184.146.peg.1818	16S rRNA (cytosine(1402)-N(4))-methyltransferase (EC 2.1.1.199);Ontology_term=KEGG_ENZYME:2.1.1.199
fig|655184.146.peg.235	Aconitate hydratase 2 (EC 4.2.1.3);Ontology_term=KEGG_ENZYME:4.2.1.3
fig|655184.146.peg.235	Aconitate hydratase 2 (EC 4.2.1.3);Ontology_term=KEGG_ENZYME:4.2.1.3
fig|412965.8.peg.226	TldD protein%2C part of TldE/TldD proteolytic complex;gene=tldD
fig|412965.8.peg.246	Excinuclease ABC subunit A;gene=uvrA
fig|412965.8.peg.247	Phosphoribosylglycinamide formyltransferase (EC 2.1.2.2);gene=purN;Ontology_term=GO:0004644;ec_number=2.1.2.2
fig|412965.8.peg.332	23S rRNA (uridine(2552)-2'-O)-methyltransferase (EC 2.1.1.166);gene=ftsJ;ec_number=2.1.1.166
fig|412965.8.peg.409	Acetolactate synthase small subunit (EC 2.2.1.6);gene=ilvH;Ontology_term=GO:0003984;ec_number=2.2.1.6
fig|412965.8.peg.410	Ketol-acid reductoisomerase (NADP(+)) (EC 1.1.1.86);gene=ilvC;Ontology_term=GO:0004455;ec_number=1.1.1.86
fig|412965.8.peg.412	2-isopropylmalate synthase (EC 2.3.3.13);gene=leuA;Ontology_term=GO:0003852;ec_number=2.3.3.13
fig|412965.8.peg.580	Chorismate mutase I (EC 5.4.99.5) / Prephenate dehydratase (EC 4.2.1.51);gene=pheA;Ontology_term=GO:0004106,GO:0004664;ec_number=5.4.99.5,4.2.1.51
fig|412965.8.peg.615	5'-nucleotidase (EC 3.1.3.5);Ontology_term=GO:0008253;ec_number=3.1.3.5
fig|412965.8.peg.70	Phosphoglycerate kinase (EC 2.7.2.3);gene=pgk;Ontology_term=GO:0004618;ec_number=2.7.2.3
fig|412965.8.peg.169	LSU ribosomal protein L2p (L8e);gene=rplB
fig|412965.8.peg.846	Glycerol-3-phosphate dehydrogenase [NAD(P)+] (EC 1.1.1.94);gene=gpsA;Ontology_term=GO:0004367,GO:0004367,GO:0004367;ec_number=1.1.1.94
fig|412965.8.peg.864	Acyl-phosphate:glycerol-3-phosphate O-acyltransferase PlsY (EC 2.3.1.n3)
fig|412965.8.peg.868	Uncharacterized efflux ABC transporter%2C ATP-binding protein YadG
fig|412965.8.peg.916	tRNA-5-carboxymethylaminomethyl-2-thiouridine(34) synthesis protein MnmE;gene=trmE
fig|280773.4.peg.206	Outer membrane beta-barrel assembly protein BamD
fig|280773.4.peg.634	Pyridoxine 5'-phosphate synthase (EC 2.6.99.2);Ontology_term=KEGG_ENZYME:2.6.99.2
fig|280773.4.peg.854	Cytochrome c-type biogenesis protein CcmC%2C putative heme lyase for CcmE
fig|280773.4.peg.975	Thiopurine S-methyltransferase (EC 2.1.1.67);Ontology_term=KEGG_ENZYME:2.1.1.67
fig|1052212.14.peg.1078	Phosphoglycolate phosphatase (EC 3.1.3.18);Ontology_term=KEGG_ENZYME:3.1.3.18
fig|1052212.14.peg.343	Uncharacterized metal-dependent hydrolase YcfH
fig|1052212.14.peg.349	2%2C3%2C4%2C5-tetrahydropyridine-2%2C6-dicarboxylate N-succinyltransferase (EC 2.3.1.117);Ontology_term=KEGG_ENZYME:2.3.1.117
fig|377141.4.peg.1135	Aspartate carbamoyltransferase (EC 2.1.3.2);Ontology_term=KEGG_ENZYME:2.1.3.2
fig|1052212.15.peg.1169	Tryptophanyl-tRNA synthetase (EC 6.1.1.2);Ontology_term=KEGG_ENZYME:6.1.1.2
fig|1052212.15.peg.1933	Adenylosuccinate lyase (EC 4.3.2.2) @ SAICAR lyase (EC 4.3.2.2);Ontology_term=KEGG_ENZYME:4.3.2.2,KEGG_ENZYME:4.3.2.2
fig|1052212.15.peg.260	Threonyl-tRNA synthetase (EC 6.1.1.3);Ontology_term=KEGG_ENZYME:6.1.1.3
fig|1052212.15.peg.44	Anthranilate synthase%2C amidotransferase component (EC 4.1.3.27) @ Para-aminobenzoate synthase%2C amidotransferase component (EC 2.6.1.85);Ontology_term=KEGG_ENZYME:4.1.3.27,KEGG_ENZYME:2.6.1.85
fig|1052212.17.peg.1055	Histidinol-phosphate aminotransferase (EC 2.6.1.9);Ontology_term=KEGG_ENZYME:2.6.1.9
fig|1052212.17.peg.1379	3%2C4-dihydroxy-2-butanone 4-phosphate synthase (EC 4.1.99.12) / GTP cyclohydrolase II (EC 3.5.4.25);Ontology_term=KEGG_ENZYME:4.1.99.12,KEGG_ENZYME:3.5.4.25
fig|1052212.17.peg.402	Cytochrome c heme lyase subunit CcmF
fig|1052212.17.peg.537	Replicative DNA helicase (DnaB) (EC 3.6.4.12);Ontology_term=KEGG_ENZYME:3.6.4.12
fig|1052212.17.peg.633	Carbamoyl-phosphate synthase small chain (EC 6.3.5.5);Ontology_term=KEGG_ENZYME:6.3.5.5
fig|377141.4.peg.1348	DNA gyrase subunit B (EC 5.99.1.3);Ontology_term=KEGG_ENZYME:5.99.1.3
fig|1052212.19.peg.1284	Phosphoribosylformimino-5-aminoimidazole carboxamide ribotide isomerase (EC 5.3.1.16);Ontology_term=KEGG_ENZYME:5.3.1.16
fig|1052212.18.peg.1339	Phosphomethylpyrimidine synthase ThiC (EC 4.1.99.17);Ontology_term=KEGG_ENZYME:4.1.99.17
fig|113267.4.peg.682	3-dehydroquinate synthase (EC 4.2.3.4);Ontology_term=KEGG_ENZYME:4.2.3.4
fig|113267.4.peg.1228	GTP cyclohydrolase I (EC 3.5.4.16) type 2;Ontology_term=KEGG_ENZYME:3.5.4.16
fig|113267.4.peg.1276	Methenyltetrahydrofolate cyclohydrolase (EC 3.5.4.9) / Methylenetetrahydrofolate dehydrogenase (NADP+) (EC 1.5.1.5);Ontology_term=KEGG_ENZYME:3.5.4.9,KEGG_ENZYME:1.5.1.5
fig|113267.4.peg.1371	Tyrosyl-tRNA synthetase (EC 6.1.1.1);Ontology_term=KEGG_ENZYME:6.1.1.1
fig|113267.4.peg.1528	Heat shock protein GrpE
fig|113267.4.peg.198	Exodeoxyribonuclease I (EC 3.1.11.1);Ontology_term=KEGG_ENZYME:3.1.11.1
fig|2360.11.peg.38	Translation initiation factor 2
fig|1009020.4.peg.2445	Dihydroorotase (EC 3.5.2.3);Ontology_term=KEGG_ENZYME:3.5.2.3
fig|1009020.4.peg.2445	Dihydroorotase (EC 3.5.2.3);Ontology_term=KEGG_ENZYME:3.5.2.3
fig|1009020.4.peg.2686	NADH-ubiquinone oxidoreductase chain D (EC 1.6.5.3);Ontology_term=KEGG_ENZYME:1.6.5.3
fig|1009020.4.peg.2686	NADH-ubiquinone oxidoreductase chain D (EC 1.6.5.3);Ontology_term=KEGG_ENZYME:1.6.5.3
fig|1009020.4.peg.2942	23S rRNA (adenine(2503)-C(2))-methyltransferase @ tRNA (adenine(37)-C(2))-methyltransferase (EC 2.1.1.192);Ontology_term=KEGG_ENZYME:2.1.1.192
fig|1009020.4.peg.2942	23S rRNA (adenine(2503)-C(2))-methyltransferase @ tRNA (adenine(37)-C(2))-methyltransferase (EC 2.1.1.192);Ontology_term=KEGG_ENZYME:2.1.1.192
fig|1009020.4.peg.512	UDP-N-acetylenolpyruvoylglucosamine reductase (EC 1.3.1.98);Ontology_term=KEGG_ENZYME:1.3.1.98
fig|1009020.4.peg.512	UDP-N-acetylenolpyruvoylglucosamine reductase (EC 1.3.1.98);Ontology_term=KEGG_ENZYME:1.3.1.98
fig|1009020.3.peg.140	2-methoxy-6-polyprenyl-1%2C4-benzoquinol methylase (EC 2.1.1.201);Ontology_term=KEGG_ENZYME:2.1.1.201
fig|1009020.3.peg.140	2-methoxy-6-polyprenyl-1%2C4-benzoquinol methylase (EC 2.1.1.201);Ontology_term=KEGG_ENZYME:2.1.1.201
fig|1009020.3.peg.2042	DNA-directed RNA polymerase alpha subunit (EC 2.7.7.6);Ontology_term=KEGG_ENZYME:2.7.7.6
fig|1009020.3.peg.2042	DNA-directed RNA polymerase alpha subunit (EC 2.7.7.6);Ontology_term=KEGG_ENZYME:2.7.7.6
fig|1009020.3.peg.887	Cytidylate kinase (EC 2.7.4.25);Ontology_term=KEGG_ENZYME:2.7.4.25
fig|1009020.3.peg.887	Cytidylate kinase (EC 2.7.4.25);Ontology_term=KEGG_ENZYME:2.7.4.25
fig|1009020.3.peg.888	SSU ribosomal protein S1p
fig|1009020.3.peg.888	SSU ribosomal protein S1p
fig|2360.10.peg.528	3-oxoacyl-[acyl-carrier-protein] synthase%2C KASII (EC 2.3.1.179);Ontology_term=KEGG_ENZYME:2.3.1.179
fig|2360.9.peg.1360	Peptidyl-tRNA hydrolase (EC 3.1.1.29);Ontology_term=KEGG_ENZYME:3.1.1.29
fig|2360.9.peg.2328	Poly(A) polymerase (EC 2.7.7.19);Ontology_term=KEGG_ENZYME:2.7.7.19
fig|2360.9.peg.609	N(6)-L-threonylcarbamoyladenine synthase (EC 2.3.1.234);Ontology_term=KEGG_ENZYME:2.3.1.234
fig|2360.11.peg.1105	Acetyl-CoA synthetase (EC 6.2.1.1);Ontology_term=KEGG_ENZYME:6.2.1.1
fig|655184.135.peg.2592	Endonuclease III (EC 4.2.99.18);Ontology_term=KEGG_ENZYME:4.2.99.18
fig|655184.135.peg.2647	hypothetical protein
fig|655184.135.peg.464	Protein translocase subunit YajC
fig|655184.135.peg.721	D-alanine aminotransferase (EC 2.6.1.21);Ontology_term=KEGG_ENZYME:2.6.1.21
fig|655184.135.peg.776	Cell division-associated%2C ATP-dependent zinc metalloprotease FtsH
fig|655184.135.peg.924	LSU ribosomal protein L4p (L1e)
fig|655184.135.peg.932	SSU ribosomal protein S17p (S11e)
fig|655184.135.peg.933	LSU ribosomal protein L14p (L23e)
fig|655184.135.peg.968	RNA polymerase-binding transcription factor DksA
fig|655184.135.peg.1268	Pyruvate kinase (EC 2.7.1.40);Ontology_term=KEGG_ENZYME:2.7.1.40
fig|655184.135.peg.1482	NADH-ubiquinone oxidoreductase chain K (EC 1.6.5.3);Ontology_term=KEGG_ENZYME:1.6.5.3
fig|655184.135.peg.1695	1-deoxy-D-xylulose 5-phosphate reductoisomerase (EC 1.1.1.267);Ontology_term=KEGG_ENZYME:1.1.1.267
fig|655184.135.peg.1710	Shikimate 5-dehydrogenase I alpha (EC 1.1.1.25);Ontology_term=KEGG_ENZYME:1.1.1.25
fig|655184.135.peg.2110	NADH-ubiquinone oxidoreductase chain C (EC 1.6.5.3);Ontology_term=KEGG_ENZYME:1.6.5.3
fig|655184.135.peg.2387	2%2C3-bisphosphoglycerate-independent phosphoglycerate mutase (EC 5.4.2.12);Ontology_term=KEGG_ENZYME:5.4.2.12
fig|655184.129.peg.993	NADH-ubiquinone oxidoreductase chain E (EC 1.6.5.3);Ontology_term=KEGG_ENZYME:1.6.5.3
fig|655184.129.peg.138	Chaperone protein HtpG
fig|655184.129.peg.260	Lipopolysaccharide ABC transporter%2C ATP-binding protein LptB
fig|655184.129.peg.522	Thioredoxin
fig|655184.130.peg.636	CDP-diacylglycerol--serine O-phosphatidyltransferase (EC 2.7.8.8);Ontology_term=KEGG_ENZYME:2.7.8.8
fig|655184.130.peg.730	Ribose-phosphate pyrophosphokinase (EC 2.7.6.1);Ontology_term=KEGG_ENZYME:2.7.6.1
fig|655184.130.peg.802	Phosphate:acyl-ACP acyltransferase PlsX (EC 2.3.1.n2)
fig|655184.130.peg.969	4-hydroxy-3-methylbut-2-enyl diphosphate reductase (EC 1.17.7.4);Ontology_term=KEGG_ENZYME:1.17.7.4
fig|655184.130.peg.139	Cytosol aminopeptidase PepA (EC 3.4.11.1);Ontology_term=KEGG_ENZYME:3.4.11.1
fig|655184.130.peg.1575	tRNA (guanine(46)-N(7))-methyltransferase (EC 2.1.1.33);Ontology_term=KEGG_ENZYME:2.1.1.33
fig|655184.130.peg.309	SSU ribosomal protein S11p (S14e)
fig|655186.11.peg.80	SSU ribosomal protein S9p (S16e)
fig|655186.11.peg.819	Cysteine synthase B (EC 2.5.1.47);Ontology_term=KEGG_ENZYME:2.5.1.47
fig|655186.11.peg.939	Threonine dehydratase biosynthetic (EC 4.3.1.19);Ontology_term=KEGG_ENZYME:4.3.1.19
fig|655186.11.peg.111	Protein translocase subunit SecY
fig|655186.11.peg.120	LSU ribosomal protein L24p (L26e)
fig|655186.11.peg.124	LSU ribosomal protein L16p (L10e)
fig|655186.11.peg.179	Branched-chain amino acid aminotransferase (EC 2.6.1.42);Ontology_term=KEGG_ENZYME:2.6.1.42
fig|655186.11.peg.224	2-C-methyl-D-erythritol 2%2C4-cyclodiphosphate synthase (EC 4.6.1.12);Ontology_term=KEGG_ENZYME:4.6.1.12
fig|655186.11.peg.446	[4Fe-4S] cluster carrier protein NfuA
fig|655186.11.peg.478	Iron-sulfur cluster regulator IscR
fig|655186.11.peg.521	Translation elongation factor LepA
fig|655186.11.peg.524	ATP phosphoribosyltransferase (EC 2.4.2.17) > HisGs;Ontology_term=KEGG_ENZYME:2.4.2.17
fig|655186.11.peg.525	UDP-N-acetylglucosamine 1-carboxyvinyltransferase (EC 2.5.1.7);Ontology_term=KEGG_ENZYME:2.5.1.7
fig|655186.11.peg.596	Phosphoserine aminotransferase (EC 2.6.1.52);Ontology_term=KEGG_ENZYME:2.6.1.52
fig|655186.11.peg.625	Phosphopantetheine adenylyltransferase (EC 2.7.7.3);Ontology_term=KEGG_ENZYME:2.7.7.3
fig|655186.11.peg.691	NAD-dependent glyceraldehyde-3-phosphate dehydrogenase (EC 1.2.1.12);Ontology_term=KEGG_ENZYME:1.2.1.12
fig|655186.11.peg.705	Transcription elongation factor GreA
fig|655186.11.peg.736	LSU ribosomal protein L21p
fig|655186.11.peg.745	Arginyl-tRNA synthetase (EC 6.1.1.19);Ontology_term=KEGG_ENZYME:6.1.1.19
fig|655186.11.peg.790	Malonyl-[acyl-carrier protein] O-methyltransferase (EC 2.1.1.197);Ontology_term=KEGG_ENZYME:2.1.1.197
