## SupplementaryMaterial for "The hidden pangenome: comparative genomics reveals pervasive diversity in symbiotic and free-living sulfur-oxidizing bacteria": Tab_S12.xlsx

### Sheet: Tab_S7_SUP05_intersect_REPgeneIDs_annot
Table S12 | Representative ID and annotation of unique genes shared exclusively among SUP05-clade species. This list includes genes shared with divSUP05-5 which could not been assigned to either of the two genera in our study (separated by black bar)
Representative sequence ID	Annotation
fig|343240.29.peg.5	HflK protein
fig|343238.32.peg.698	Nitrate/nitrite sensor protein
fig|655184.134.peg.233	Cytochrome c-type biogenesis protein CcmG/DsbE%2C thiol:disulfide oxidoreductase
fig|2026721.5.peg.17	DSZ20_04315;product=hypothetical protein
fig|655184.147.peg.1099	hypothetical protein
fig|413404.11.peg.947	Oxaloacetate decarboxylase Na(+) pump%2C gamma chain (EC 4.1.1.3);Ontology_term=GO:0008948;ec_number=4.1.1.3
fig|413404.11.peg.950	hypothetical protein
fig|280773.14.peg.1919	hypothetical protein
fig|280773.36.peg.609	Ribonuclease P protein component (EC 3.1.26.5);Ontology_term=KEGG_ENZYME:3.1.26.5
fig|1236.147.peg.1582	Outer membrane protein assembly factor YaeT
fig|1236.146.peg.1646	Efflux transporter%2C RND family%2C MFP subunit%2C AcrA/E family
fig|571431.3.peg.854	hypothetical protein
fig|655184.128.peg.735	CCA tRNA nucleotidyltransferase (EC 2.7.7.72);Ontology_term=KEGG_ENZYME:2.7.7.72
fig|655184.128.peg.138	Acriflavin resistance protein
fig|655184.145.peg.871	Aspartyl-tRNA(Asn) amidotransferase subunit C (EC 6.3.5.6) @ Glutamyl-tRNA(Gln) amidotransferase subunit C (EC 6.3.5.7);Ontology_term=KEGG_ENZYME:6.3.5.6,KEGG_ENZYME:6.3.5.7
fig|655184.145.peg.871	Aspartyl-tRNA(Asn) amidotransferase subunit C (EC 6.3.5.6) @ Glutamyl-tRNA(Gln) amidotransferase subunit C (EC 6.3.5.7);Ontology_term=KEGG_ENZYME:6.3.5.6,KEGG_ENZYME:6.3.5.7
fig|655184.145.peg.400	Rod shape-determining protein MreC
fig|655184.145.peg.400	Rod shape-determining protein MreC
fig|377144.36.peg.1686	FKBP-type peptidyl-prolyl cis-trans isomerase SlpA (EC 5.2.1.8);Ontology_term=KEGG_ENZYME:5.2.1.8
fig|1705394.14.peg.878	Dephospho-CoA kinase (EC 2.7.1.24);Ontology_term=KEGG_ENZYME:2.7.1.24
fig|1705394.14.peg.916	Adenylylsulfate reductase membrane anchor
fig|1705394.14.peg.94	hypothetical protein
fig|1705394.14.peg.1391	Ferredoxin
fig|1705394.14.peg.1425	Glycine oxidase ThiO (EC 1.4.3.19);Ontology_term=KEGG_ENZYME:1.4.3.19
fig|1705394.14.peg.279	Glutathione S-transferase
fig|655186.6.peg.284	Membrane protein%2C suppressor for copper-sensitivity ScsD
fig|655186.6.peg.961	Aspartokinase (EC 2.7.2.4);Ontology_term=KEGG_ENZYME:2.7.2.4
fig|655186.6.peg.1178	Two-component system sensor histidine kinase
fig|412965.8.peg.119	DsrS
fig|412965.8.peg.156	UDP-N-acetylmuramoyl-tripeptide--D-alanyl-D-alanine ligase (EC 6.3.2.10);gene=murF;Ontology_term=GO:0047480;ec_number=6.3.2.10
fig|280773.4.peg.304	[Protein-PII] uridylyltransferase (EC 2.7.7.59) / [Protein-PII]-UMP uridylyl-removing enzyme;Ontology_term=KEGG_ENZYME:2.7.7.59
fig|280773.4.peg.128	Peptidase%2C M23/M37 family
fig|1052212.14.peg.1079	Pyrroline-5-carboxylate reductase (EC 1.5.1.2);Ontology_term=KEGG_ENZYME:1.5.1.2
fig|1052212.14.peg.273	hypothetical protein
fig|1052212.15.peg.1181	hypothetical protein
fig|1052212.18.peg.1418	Sulfide:quinone oxidoreductase%2C Type VI
fig|2360.11.peg.1229	Glycyl-tRNA synthetase beta chain (EC 6.1.1.14);Ontology_term=KEGG_ENZYME:6.1.1.14
fig|655184.135.peg.1704	Membrane protein
fig|655184.129.peg.766	Lipoprotein signal peptidase (EC 3.4.23.36);Ontology_term=KEGG_ENZYME:3.4.23.36
fig|655184.130.peg.1428	3-deoxy-D-manno-octulosonic acid transferase (EC 2.4.99.12)(EC 2.4.99.13);Ontology_term=KEGG_ENZYME:2.4.99.12,KEGG_ENZYME:2.4.99.13
INCL divSUP05-5:
fig|343240.24.peg.1856	Phosphoserine phosphatase (EC 3.1.3.3);Ontology_term=KEGG_ENZYME:3.1.3.3
fig|655184.134.peg.462	Phage shock protein E
fig|2026721.5.peg.884	Protein similar to glutamate synthase [NADPH] small chain%2C clustered with sulfite reductase
fig|655184.147.peg.1046	tRNA-(cytosine32)-2-thiocytidine synthetase TtcA
fig|413404.11.peg.956	Protein similar to cobyrinic acid a%2Cc-diamide synthetase clustered with dissimilatory sulfite reductase
fig|571431.3.peg.670	hypothetical protein
fig|571431.3.peg.758	hypothetical protein
fig|571431.3.peg.415	tRNA 5-methylaminomethyl-2-thiouridine synthase subunit TusB
fig|655184.145.peg.247	Sulfite reduction-associated complex DsrMKJOP protein DsrP ( HmeB)
fig|655184.145.peg.247	Sulfite reduction-associated complex DsrMKJOP protein DsrP ( HmeB)
fig|377144.3.peg.871	Nitrate/nitrite response regulator protein
fig|377144.34.peg.2317	Sugar kinase
fig|1705394.14.peg.702	hypothetical protein
fig|1705394.14.peg.1038	Sulfur oxidation protein SoxB
fig|655186.6.peg.334	Similar to tRNA 2-thiouridine synthesis protein TusE and issimilatory sulfite reductase%2C gamma subunit
fig|2026721.27.peg.860	Dissimilatory sulfite reductase%2C alpha subunit (EC 1.8.99.5);Ontology_term=KEGG_ENZYME:1.8.99.5
fig|2026721.27.peg.860	Dissimilatory sulfite reductase%2C alpha subunit (EC 1.8.99.5);Ontology_term=KEGG_ENZYME:1.8.99.5
fig|2026721.27.peg.441	hypothetical protein
fig|2026721.27.peg.441	hypothetical protein
fig|280773.4.peg.412	Aminomethyltransferase (glycine cleavage system T protein) (EC 2.1.2.10);Ontology_term=KEGG_ENZYME:2.1.2.10
fig|1052212.16.peg.75	Tetratricopeptide repeat family protein
fig|1052212.17.peg.616	Sulfite reduction-associated complex DsrMKJOP iron-sulfur protein DsrO (HmeA)
fig|1052212.17.peg.625	Dissimilatory sulfite reductase%2C beta subunit (EC 1.8.99.5);Ontology_term=KEGG_ENZYME:1.8.99.5
fig|113267.4.peg.1559	hypothetical protein
fig|1009020.4.peg.3589	RND efflux system%2C inner membrane transporter
fig|1009020.4.peg.3589	RND efflux system%2C inner membrane transporter
fig|655184.135.peg.2518	Similar to phosphoglycolate phosphatase%2C clustered with ubiquinone biosynthesis SAM-dependent O-methyltransferase
fig|655186.11.peg.264	Transcriptional regulator%2C ArsR family
