## SupplementaryMaterial for "The hidden pangenome: comparative genomics reveals pervasive diversity in symbiotic and free-living sulfur-oxidizing bacteria": Tab_S13.xlsx

### Sheet: Tab_S8_Arctic_intersect_REPgeneIDs_annot
Table S13 | Representative ID and annotation of unique genes shared exclusively among Arctic96BD-clade species. This list includes genes shared with divSUP05-5 which could not been assigned to either of the two genera in our study (separated by black bar)
Representative sequence ID	Annotation
fig|1427364.11.peg.763	hypothetical protein
fig|655184.131.peg.10	hypothetical protein
fig|655184.131.peg.1016	hypothetical protein
fig|655184.131.peg.1018	Amidohydrolase family protein
fig|655184.131.peg.1021	DNA-binding protein Fis
fig|655184.131.peg.1153	Uncharacterized MFS-type transporter
fig|655184.131.peg.1254	Cyclopropane-fatty-acyl-phospholipid synthase (EC 2.1.1.79);Ontology_term=KEGG_ENZYME:2.1.1.79
fig|655184.131.peg.1269	hypothetical protein
fig|655184.131.peg.1310	beta-keto acid cleavage protein
fig|655184.131.peg.1333	hypothetical protein
fig|655184.131.peg.1505	hypothetical protein
fig|1427364.10.peg.1391	Peptidyl-prolyl cis-trans isomerase (EC 5.2.1.8);Ontology_term=KEGG_ENZYME:5.2.1.8
fig|655184.131.peg.1555	hypothetical protein
fig|655184.131.peg.1681	UDP-N-acetylmuramoyl-tripeptide--D-alanyl-D-alanine ligase (EC 6.3.2.10);Ontology_term=KEGG_ENZYME:6.3.2.10
fig|655184.131.peg.347	hypothetical protein
fig|655184.131.peg.491	hypothetical protein
fig|655184.131.peg.51	hypothetical protein
fig|655184.131.peg.518	Transcriptional regulator%2C GntR family domain / Aspartate aminotransferase (EC 2.6.1.1);Ontology_term=KEGG_ENZYME:2.6.1.1
fig|655184.131.peg.620	hypothetical protein
fig|655184.131.peg.626	hypothetical protein
fig|655184.131.peg.629	Electron transfer flavoprotein-ubiquinone oxidoreductase (EC 1.5.5.1);Ontology_term=KEGG_ENZYME:1.5.5.1
fig|655184.131.peg.771	Nucleoside ABC transporter%2C permease protein 1
fig|655184.131.peg.819	hypothetical protein
fig|655184.131.peg.838	Transcriptional regulator%2C LysR family
fig|655184.131.peg.859	Protein secretion chaperonin CsaA
fig|2026721.28.peg.1112	Omega-amino acid--pyruvate aminotransferase (EC 2.6.1.18);Ontology_term=KEGG_ENZYME:2.6.1.18
fig|2026721.28.peg.1112	Omega-amino acid--pyruvate aminotransferase (EC 2.6.1.18);Ontology_term=KEGG_ENZYME:2.6.1.18
fig|2026721.28.peg.1114	Agmatinase (EC 3.5.3.11);Ontology_term=KEGG_ENZYME:3.5.3.11
fig|2026721.28.peg.1114	Agmatinase (EC 3.5.3.11);Ontology_term=KEGG_ENZYME:3.5.3.11
fig|2026721.28.peg.1185	arpA protein - Streptomyces griseus
fig|2026721.28.peg.1185	arpA protein - Streptomyces griseus
fig|2026721.28.peg.1189	hypothetical protein
fig|2026721.28.peg.1189	hypothetical protein
fig|2026721.28.peg.127	hypothetical protein
fig|2026721.28.peg.127	hypothetical protein
fig|2026721.28.peg.1287	permease YjgP/YjgQ family protein
fig|2026721.28.peg.1287	permease YjgP/YjgQ family protein
fig|2026721.28.peg.130	hypothetical protein
fig|2026721.28.peg.130	hypothetical protein
fig|2026721.28.peg.1406	hypothetical protein
fig|2026721.28.peg.1406	hypothetical protein
fig|2026721.28.peg.1449	tRNA-modifying protein YgfZ
fig|2026721.28.peg.1449	tRNA-modifying protein YgfZ
fig|2026721.28.peg.1632	hypothetical protein
fig|2026721.28.peg.1632	hypothetical protein
fig|2026721.28.peg.1763	D-amino acid dehydrogenase (EC 1.4.99.6);Ontology_term=KEGG_ENZYME:1.4.99.6
fig|2026721.28.peg.1763	D-amino acid dehydrogenase (EC 1.4.99.6);Ontology_term=KEGG_ENZYME:1.4.99.6
fig|2026721.28.peg.307	Cystathionine beta-lyase (EC 4.4.1.8);Ontology_term=KEGG_ENZYME:4.4.1.8
fig|2026721.28.peg.307	Cystathionine beta-lyase (EC 4.4.1.8);Ontology_term=KEGG_ENZYME:4.4.1.8
fig|2026721.28.peg.495	D-3-phosphoglycerate dehydrogenase (EC 1.1.1.95);Ontology_term=KEGG_ENZYME:1.1.1.95
fig|2026721.28.peg.495	D-3-phosphoglycerate dehydrogenase (EC 1.1.1.95);Ontology_term=KEGG_ENZYME:1.1.1.95
fig|2026721.28.peg.52	Sulphite exporter CyuZ
fig|2026721.28.peg.52	Sulphite exporter CyuZ
fig|2026721.28.peg.614	hypothetical protein
fig|2026721.28.peg.614	hypothetical protein
fig|2026721.28.peg.62	putative histidinol dehydrogenase (but probably not)
fig|2026721.28.peg.62	putative histidinol dehydrogenase (but probably not)
fig|2026721.28.peg.690	Sarcosine oxidase alpha subunit (EC 1.5.3.1);Ontology_term=KEGG_ENZYME:1.5.3.1
fig|2026721.28.peg.690	Sarcosine oxidase alpha subunit (EC 1.5.3.1);Ontology_term=KEGG_ENZYME:1.5.3.1
fig|2026721.28.peg.691	Sarcosine oxidase delta subunit (EC 1.5.3.1);Ontology_term=KEGG_ENZYME:1.5.3.1
fig|2026721.28.peg.691	Sarcosine oxidase delta subunit (EC 1.5.3.1);Ontology_term=KEGG_ENZYME:1.5.3.1
fig|2026721.28.peg.758	hypothetical protein
fig|2026721.28.peg.758	hypothetical protein
fig|2026721.28.peg.77	hypothetical protein
fig|2026721.28.peg.77	hypothetical protein
fig|2026721.28.peg.920	Taurine ABC transporter%2C substrate-binding protein TauA
fig|2026721.28.peg.920	Taurine ABC transporter%2C substrate-binding protein TauA
fig|1427364.10.peg.1642	Dimethylglycine dehydrogenase (EC 1.5.99.2);Ontology_term=KEGG_ENZYME:1.5.99.2
fig|1427364.10.peg.1654	hypothetical protein
fig|1427364.10.peg.1738	Formate dehydrogenase chain D (EC 1.2.1.2);Ontology_term=KEGG_ENZYME:1.2.1.2
fig|1427364.10.peg.1765	Transcriptional regulator%2C AsnC family
fig|1427364.10.peg.1806	Arylesterase precursor (EC 3.1.1.2);Ontology_term=KEGG_ENZYME:3.1.1.2
fig|1427364.10.peg.298	PutR%2C transcriptional activator of PutA and PutP
fig|1427364.10.peg.316	Acyl-CoA synthetase clustered with carnitinyl-CoA dehydratase
fig|1427364.10.peg.378	Alpha-ketoglutarate-dependent taurine dioxygenase (EC 1.14.11.17);Ontology_term=KEGG_ENZYME:1.14.11.17
fig|1427364.10.peg.41	4-carboxymuconolactone decarboxylase (EC 4.1.1.44);Ontology_term=KEGG_ENZYME:4.1.1.44
fig|1427364.10.peg.467	Ectoine hydrolase
fig|1427364.10.peg.468	Cystathionine gamma-synthase (EC 2.5.1.48);Ontology_term=KEGG_ENZYME:2.5.1.48
fig|1427364.10.peg.489	Putrescine transport system permease protein PotH (TC 3.A.1.11.2)
fig|1427364.10.peg.490	Putrescine transport ATP-binding protein PotG (TC 3.A.1.11.2)
fig|1427364.10.peg.493	glutamine synthetase family protein
fig|1427364.10.peg.536	SmpA/OmlA domain protein
fig|1427364.10.peg.1177	Glycine betaine ABC transport system%2C glycine betaine-binding protein OpuAC
fig|1427364.10.peg.1179	FIG00909589: hypothetical protein
fig|1427364.10.peg.632	Saccharopine dehydrogenase [NADP%2C L-glutamate-forming] (EC 1.5.1.10);Ontology_term=KEGG_ENZYME:1.5.1.10
fig|1427364.10.peg.1183	Glutamine synthetase type I (EC 6.3.1.2);Ontology_term=KEGG_ENZYME:6.3.1.2
fig|1427364.10.peg.748	Dimethylsulfoniopropionate demethylase (EC 2.1.1.269);Ontology_term=KEGG_ENZYME:2.1.1.269
fig|1427364.10.peg.758	hypothetical protein
fig|1427364.10.peg.828	Taurine transport ATP-binding protein TauB
fig|1427364.10.peg.829	Taurine transport system permease protein TauC
fig|1427364.11.peg.106	FIG00884660: hypothetical protein
fig|1427364.11.peg.1087	hypothetical protein
fig|1427364.11.peg.1119	Glutamine amidotransferase protein GlxB (EC 2.4.2.-);Ontology_term=KEGG_ENZYME:2.4.2.-
fig|1427364.11.peg.1121	Transcriptional regulator%2C MerR family
fig|1427364.11.peg.1158	Conserved domain protein
fig|1427364.11.peg.1182	hypothetical protein
fig|1427364.11.peg.124	Sarcosine oxidase alpha subunit (EC 1.5.3.1);Ontology_term=KEGG_ENZYME:1.5.3.1
fig|1427364.10.peg.123	Sarcosine oxidase delta subunit (EC 1.5.3.1);Ontology_term=KEGG_ENZYME:1.5.3.1
fig|1427364.11.peg.1491	Aspartokinase (EC 2.7.2.4);Ontology_term=KEGG_ENZYME:2.7.2.4
fig|1427364.11.peg.1517	phytanoyl-CoA dioxygenase family protein
fig|1427364.11.peg.1584	NAD-reducing hydrogenase subunit HoxF (EC 1.12.1.2);Ontology_term=KEGG_ENZYME:1.12.1.2
fig|1427364.11.peg.1587	Trimethylamine methyltransferase family protein
fig|1427364.10.peg.1263	membrane protein
fig|1427364.11.peg.300	Acyl-coenzyme A dehydrogenase FadE
fig|1427364.11.peg.310	CCA tRNA nucleotidyltransferase (EC 2.7.7.72);Ontology_term=KEGG_ENZYME:2.7.7.72
fig|1427364.11.peg.378	Rieske 2Fe-2S family protein
fig|1427364.10.peg.1312	hypothetical protein
fig|1427364.11.peg.476	Low-specificity L-threonine aldolase (EC 4.1.2.48);Ontology_term=KEGG_ENZYME:4.1.2.48
fig|1427364.11.peg.491	Oxidoreductase
fig|1427364.11.peg.511	FIG023103: Predicted transmembrane protein
fig|1427364.11.peg.6	hypothetical protein
fig|1427364.12.peg.1361	hypothetical protein
fig|1427364.12.peg.463	hypothetical protein
fig|1427364.12.peg.1431	Putative predicted metal-dependent hydrolase
fig|1427364.12.peg.1451	Acriflavin resistance protein
fig|1427364.12.peg.158	hypothetical protein
fig|1427364.12.peg.1464	Glycyl-tRNA synthetase beta chain (EC 6.1.1.14);Ontology_term=GO:0004820;ec_number=6.1.1.14
fig|1427364.12.peg.1029	Nucleoside ABC transporter%2C ATP-binding protein
fig|1427364.12.peg.1500	Membrane-bound lytic murein transglycosylase D
fig|1427364.12.peg.1507	Carbon starvation induced protein CsiD
fig|1427364.12.peg.1508	L-2-hydroxyglutarate oxidase (EC 1.1.3.15);Ontology_term=GO:0003973,GO:0003973,GO:0003973,GO:0003973;ec_number=1.1.3.15
fig|1427364.12.peg.162	D-3-phosphoglycerate dehydrogenase (EC 1.1.1.95);Ontology_term=GO:0004617;ec_number=1.1.1.95
fig|1427364.12.peg.1517	Putrescine transport system permease protein PotI (TC 3.A.1.11.2)
fig|1427364.12.peg.3	3-hydroxyacyl-CoA dehydrogenase [fadN-fadA-fadE operon] (EC 1.1.1.35) / Enoyl-CoA hydratase [fadN-fadA-fadE operon] (EC 4.2.1.17);Ontology_term=GO:0003857,GO:0004300;ec_number=1.1.1.35,4.2.1.17
fig|1427364.12.peg.1543	Rod shape-determining protein MreC
fig|1427364.12.peg.1566	hypothetical protein
fig|1427364.12.peg.169	Aldehyde dehydrogenase B (EC 1.2.1.22);Ontology_term=GO:0008911;ec_number=1.2.1.22
fig|1427364.12.peg.1609	Glutamine synthetase type III (EC 6.3.1.2);gene=glnT;Ontology_term=GO:0004356;ec_number=6.3.1.2
fig|1427364.12.peg.1610	Glutamate synthase [NADPH] large chain (EC 1.4.1.13);Ontology_term=GO:0004355;ec_number=1.4.1.13
fig|1427364.12.peg.485	Dimethylglycine dehydrogenase (EC 1.5.99.2);ec_number=1.5.99.2
fig|1427364.12.peg.1611	Glutamate synthase [NADPH] putative GlxC chain (EC 1.4.1.13);Ontology_term=GO:0004355;ec_number=1.4.1.13
fig|1427364.12.peg.1612	Glutamine amidotransferase protein GlxB (EC 2.4.2.-);Ontology_term=GO:0000107,GO:0000107,GO:0000107,GO:0000107,GO:0000107,GO:0000107;ec_number=2.4.2.-
fig|1427364.12.peg.1613	Glutamine synthetase type I (EC 6.3.1.2);Ontology_term=GO:0004356;ec_number=6.3.1.2
fig|1427364.12.peg.1615	Ethanolamine utilization protein EutQ
fig|1427364.12.peg.1621	hypothetical protein
fig|1427364.12.peg.175	Dimethylsulfoniopropionate (DSMP) lyase DddP
fig|1427364.12.peg.1688	Oxidoreductase%2C short-chain dehydrogenase/reductase family
fig|1427364.12.peg.1691	Carnitinyl-CoA dehydratase (EC 4.2.1.149);ec_number=4.2.1.149
fig|1427364.12.peg.1705	hypothetical protein
fig|1427364.12.peg.196	Carnitine 3-dehydrogenase (EC 1.1.1.108) / Carnitine utilization associated thioesterase;Ontology_term=GO:0047728;ec_number=1.1.1.108
fig|1427364.12.peg.1031	Nucleoside ABC transporter%2C permease protein 2
fig|1427364.12.peg.228	hypothetical protein
fig|1427364.12.peg.229	Nitrilotriacetate monooxygenase component B (EC 1.14.13.-);Ontology_term=GO:0008688,GO:0008688,GO:0008688,GO:0008688,GO:0008688,GO:0008688,GO:0008688,GO:0008688,GO:0008688,GO:0008688,GO:0008688,GO:0008688,GO:0008688,GO:0008688,GO:0008688,GO:0008688,GO:0008688,GO:0008688,GO:0008688,GO:0008688,GO:0008688,GO:0008688,GO:0008688,GO:0008688,GO:0008688,GO:0008688,GO:0008688,GO:0008688,GO:0008688,GO:0008…
fig|1427364.12.peg.230	Alkanal monooxygenase alpha chain (EC 1.14.14.3);Ontology_term=GO:0047646;ec_number=1.14.14.3
fig|1427364.12.peg.231	Aldehyde dehydrogenase (EC 1.2.1.3);Ontology_term=GO:0004029;ec_number=1.2.1.3
fig|1427364.12.peg.249	hypothetical protein
fig|1427364.12.peg.250	3-hydroxyacyl-CoA dehydrogenase [fadN-fadA-fadE operon] (EC 1.1.1.35) / Enoyl-CoA hydratase [fadN-fadA-fadE operon] (EC 4.2.1.17);Ontology_term=GO:0003857,GO:0004300;ec_number=1.1.1.35,4.2.1.17
fig|1427364.12.peg.252	3-methylmercaptopropionyl-CoA dehydrogenase (DmdC)
fig|1427364.12.peg.274	DNA recombination and repair protein RecF
fig|1427364.12.peg.278	Dethiobiotin synthetase (EC 6.3.3.3);gene=bioD;Ontology_term=GO:0004141;ec_number=6.3.3.3
fig|1427364.12.peg.310	Cytochrome oxidase biogenesis protein Surf1%2C facilitates heme A insertion
fig|1427364.12.peg.315	OsmC/Ohr family protein
fig|1427364.12.peg.346	Dephospho-CoA kinase (EC 2.7.1.24);Ontology_term=GO:0004140;ec_number=2.7.1.24
fig|1427364.12.peg.384	Homolog of pyrrolnitrin biosynthesis enzyme PrnB from tryptophan dioxygenase family
fig|1427364.12.peg.401	Molybdenum ABC transporter ATP-binding protein ModC;gene=modC
fig|1427364.12.peg.577	hypothetical protein
fig|1427364.12.peg.1134	Ribulose-5-phosphate 4-epimerase and related epimerases and aldolases
fig|1427364.12.peg.404	Uncharacterized corrinoid protein
fig|1427364.12.peg.1137	Electron transfer flavoprotein%2C alpha subunit
fig|1427364.12.peg.409	hypothetical protein
fig|1427364.12.peg.411	Formate--tetrahydrofolate ligase (EC 6.3.4.3);Ontology_term=GO:0004329;ec_number=6.3.4.3
fig|1427364.12.peg.5	Proline dehydrogenase (EC 1.5.5.2) / Delta-1-pyrroline-5-carboxylate dehydrogenase (EC 1.2.1.88);ec_number=1.5.5.2,1.2.1.88
fig|1427364.12.peg.693	hypothetical protein
fig|1427364.12.peg.81	Aminotransferase%2C DegT/DnrJ/EryC1/StrS family
fig|1427364.12.peg.708	N-acetylmuramoyl-L-alanine amidase (EC 3.5.1.28);Ontology_term=GO:0008745;ec_number=3.5.1.28
fig|1427364.12.peg.712	hypothetical protein
fig|1427364.12.peg.724	hypothetical protein
fig|1427364.12.peg.1148	Alanine racemase (EC 5.1.1.1);gene=alr;Ontology_term=GO:0008784;ec_number=5.1.1.1
fig|1427364.12.peg.742	Branched-chain amino acid ABC transporter%2C substrate-binding protein LivJ (TC 3.A.1.4.1)
fig|1427364.12.peg.744	hypothetical protein;gene=rarD
fig|1427364.12.peg.776	hypothetical protein
fig|1427364.12.peg.778	hypothetical protein
fig|1427364.12.peg.421	Fructose-bisphosphate aldolase class I (EC 4.1.2.13);Ontology_term=GO:0004332;ec_number=4.1.2.13
fig|1427364.12.peg.816	Two-component system sensor histidine kinase
fig|1427364.12.peg.839	Molybdenum cofactor guanylyltransferase (EC 2.7.7.77);gene=mobA;Ontology_term=GO:0061603;ec_number=2.7.7.77
fig|1427364.12.peg.856	hypothetical protein
fig|1427364.12.peg.893	Lipoprotein signal peptidase (EC 3.4.23.36);gene=lspA;ec_number=3.4.23.36
fig|1427364.12.peg.100	Sarcosine dehydrogenase (EC 1.5.8.3);Ontology_term=GO:0008480;ec_number=1.5.8.3
fig|1427364.12.peg.922	Peptide deformylase (EC 3.5.1.88);gene=def;Ontology_term=GO:0042586;ec_number=3.5.1.88
fig|1427364.12.peg.924	Ammonium transporter
fig|1427364.12.peg.436	Alpha-ketoglutarate-dependent taurine dioxygenase (EC 1.14.11.17);Ontology_term=GO:0000908;ec_number=1.14.11.17
fig|1427364.12.peg.928	Betaine--homocysteine S-methyltransferase (EC 2.1.1.5);Ontology_term=GO:0047150;ec_number=2.1.1.5
fig|1427364.12.peg.932	Glutamate synthase [NADPH] putative GlxC chain (EC 1.4.1.13);Ontology_term=GO:0004355;ec_number=1.4.1.13
fig|1427364.12.peg.935	Aminomethyltransferase
fig|1427364.12.peg.937	Glycine betaine ABC transport system%2C ATP-binding protein OpuAA (EC 3.6.3.32);Ontology_term=GO:0015418;ec_number=3.6.3.32
fig|1427364.12.peg.939	GbcA Glycine betaine demethylase subunit A
fig|1427364.12.peg.941	hypothetical protein
fig|1427364.12.peg.942	Sarcosine oxidase beta subunit (EC 1.5.3.1);Ontology_term=GO:0008115;ec_number=1.5.3.1
fig|1427364.12.peg.945	hypothetical protein
fig|1427364.12.peg.1207	hypothetical protein;gene=bamA
fig|1427364.12.peg.448	hypothetical protein
fig|1427364.12.peg.1223	3-hydroxyisobutyrate dehydrogenase family protein
fig|1427364.12.peg.1224	Gluconate dehydratase (EC 4.2.1.39);Ontology_term=GO:0047929;ec_number=4.2.1.39
fig|1427364.12.peg.1233	Sulfoacetaldehyde acetyltransferase (EC 2.3.3.15);gene=xsc;Ontology_term=GO:0050487;ec_number=2.3.3.15
fig|1427364.12.peg.137	hypothetical protein
fig|1427364.12.peg.1270	COG1399 protein%2C clustered with ribosomal protein L32p
fig|1427364.12.peg.1284	hypothetical protein
fig|1427364.12.peg.1317	Transporter%2C LysE family
fig|1427364.12.peg.1318	ring-cleaving dioxygenase%2C putative
fig|1427364.12.peg.1333	Cell division protein FtsA;gene=ftsA
fig|655184.146.peg.32	hypothetical protein
fig|655184.146.peg.32	hypothetical protein
fig|655184.146.peg.334	FIG00909793: hypothetical protein
fig|655184.146.peg.334	FIG00909793: hypothetical protein
fig|655184.146.peg.342	Nicotinate-nucleotide adenylyltransferase (EC 2.7.7.18);Ontology_term=KEGG_ENZYME:2.7.7.18
fig|655184.146.peg.342	Nicotinate-nucleotide adenylyltransferase (EC 2.7.7.18);Ontology_term=KEGG_ENZYME:2.7.7.18
fig|655184.146.peg.346	Cytochrome c-type biogenesis protein CcmG/DsbE%2C thiol:disulfide oxidoreductase
fig|655184.146.peg.346	Cytochrome c-type biogenesis protein CcmG/DsbE%2C thiol:disulfide oxidoreductase
fig|655184.146.peg.40	hypothetical protein
fig|655184.146.peg.40	hypothetical protein
fig|655184.146.peg.404	Aquaporin Z
fig|655184.146.peg.404	Aquaporin Z
fig|655184.146.peg.414	hypothetical protein
fig|655184.146.peg.414	hypothetical protein
fig|655184.146.peg.417	Permease of the drug/metabolite transporter (DMT) superfamily
fig|655184.146.peg.417	Permease of the drug/metabolite transporter (DMT) superfamily
fig|655184.146.peg.419	ABC transporter%2C ATP-binding protein
fig|655184.146.peg.419	ABC transporter%2C ATP-binding protein
fig|655184.146.peg.443	hypothetical protein
fig|655184.146.peg.443	hypothetical protein
fig|655184.146.peg.448	hypothetical protein
fig|655184.146.peg.448	hypothetical protein
fig|655184.146.peg.1113	hypothetical protein
fig|655184.146.peg.1113	hypothetical protein
fig|655184.146.peg.486	BAX protein
fig|655184.146.peg.486	BAX protein
fig|655184.146.peg.490	hypothetical protein
fig|655184.146.peg.490	hypothetical protein
fig|655184.146.peg.1117	small multidrug resistance family (SMR) protein
fig|655184.146.peg.1117	small multidrug resistance family (SMR) protein
fig|655184.146.peg.538	hypothetical protein
fig|655184.146.peg.538	hypothetical protein
fig|655184.146.peg.606	O-acetylhomoserine sulfhydrylase (EC 2.5.1.49) @ O-succinylhomoserine sulfhydrylase (EC 2.5.1.48);Ontology_term=KEGG_ENZYME:2.5.1.49,KEGG_ENZYME:2.5.1.48
fig|655184.146.peg.606	O-acetylhomoserine sulfhydrylase (EC 2.5.1.49) @ O-succinylhomoserine sulfhydrylase (EC 2.5.1.48);Ontology_term=KEGG_ENZYME:2.5.1.49,KEGG_ENZYME:2.5.1.48
fig|655184.146.peg.1126	hypothetical protein
fig|655184.146.peg.1126	hypothetical protein
fig|655184.146.peg.727	Flavin-containing monooxygenase
fig|655184.146.peg.727	Flavin-containing monooxygenase
fig|655184.146.peg.756	Polysaccharide deacetylase family protein
fig|655184.146.peg.756	Polysaccharide deacetylase family protein
fig|655184.146.peg.759	Murein hydrolase activator EnvC
fig|655184.146.peg.759	Murein hydrolase activator EnvC
fig|655184.146.peg.1140	hypothetical protein
fig|655184.146.peg.1140	hypothetical protein
fig|655184.146.peg.773	Acetylspermidine deacetylase (EC 3.5.1.48)%3B Deacetylases%2C including yeast histone deacetylase and acetoin utilization protein;Ontology_term=KEGG_ENZYME:3.5.1.48
fig|655184.146.peg.773	Acetylspermidine deacetylase (EC 3.5.1.48)%3B Deacetylases%2C including yeast histone deacetylase and acetoin utilization protein;Ontology_term=KEGG_ENZYME:3.5.1.48
fig|655184.146.peg.775	Pantoate--beta-alanine ligase (EC 6.3.2.1);Ontology_term=KEGG_ENZYME:6.3.2.1
fig|655184.146.peg.775	Pantoate--beta-alanine ligase (EC 6.3.2.1);Ontology_term=KEGG_ENZYME:6.3.2.1
fig|655184.146.peg.843	K(+)-stimulated pyrophosphate-energized sodium pump
fig|655184.146.peg.843	K(+)-stimulated pyrophosphate-energized sodium pump
fig|655184.146.peg.115	Uncharacterized MFS-type transporter
fig|655184.146.peg.115	Uncharacterized MFS-type transporter
fig|655184.146.peg.1154	Succinate-semialdehyde dehydrogenase [NAD(P)+] (EC 1.2.1.16);Ontology_term=KEGG_ENZYME:1.2.1.16
fig|655184.146.peg.1154	Succinate-semialdehyde dehydrogenase [NAD(P)+] (EC 1.2.1.16);Ontology_term=KEGG_ENZYME:1.2.1.16
fig|655184.146.peg.920	Serine-pyruvate aminotransferase/archaeal aspartate aminotransferase
fig|655184.146.peg.920	Serine-pyruvate aminotransferase/archaeal aspartate aminotransferase
fig|655184.146.peg.929	hypothetical protein
fig|655184.146.peg.929	hypothetical protein
fig|655184.146.peg.947	Trimethylamine methyltransferase family protein
fig|655184.146.peg.947	Trimethylamine methyltransferase family protein
fig|655184.146.peg.1158	Putrescine ABC transporter putrescine-binding protein PotF (TC 3.A.1.11.2)
fig|655184.146.peg.1158	Putrescine ABC transporter putrescine-binding protein PotF (TC 3.A.1.11.2)
fig|655184.146.peg.966	Trimethylamine methyltransferase family protein
fig|655184.146.peg.966	Trimethylamine methyltransferase family protein
fig|655184.146.peg.1166	Glutamine amidotransferase%2C class I
fig|655184.146.peg.1166	Glutamine amidotransferase%2C class I
fig|655184.146.peg.1176	hypothetical protein
fig|655184.146.peg.1176	hypothetical protein
fig|655184.146.peg.1184	Choline dehydrogenase (EC 1.1.99.1);Ontology_term=KEGG_ENZYME:1.1.99.1
fig|655184.146.peg.1184	Choline dehydrogenase (EC 1.1.99.1);Ontology_term=KEGG_ENZYME:1.1.99.1
fig|655184.146.peg.1186	Betaine aldehyde dehydrogenase (EC 1.2.1.8);Ontology_term=KEGG_ENZYME:1.2.1.8
fig|655184.146.peg.1186	Betaine aldehyde dehydrogenase (EC 1.2.1.8);Ontology_term=KEGG_ENZYME:1.2.1.8
fig|655184.146.peg.1197	Glycine betaine ABC transport system%2C permease protein OpuAB / Glycine betaine ABC transport system%2C permease protein OpuAB
fig|655184.146.peg.1197	Glycine betaine ABC transport system%2C permease protein OpuAB / Glycine betaine ABC transport system%2C permease protein OpuAB
fig|655184.146.peg.1250	Uncharacterized MFS-type transporter
fig|655184.146.peg.1250	Uncharacterized MFS-type transporter
fig|655184.146.peg.1254	Metal dependent phosphohydrolase
fig|655184.146.peg.1254	Metal dependent phosphohydrolase
fig|655184.146.peg.1260	Electron transfer flavoprotein%2C beta subunit
fig|655184.146.peg.1260	Electron transfer flavoprotein%2C beta subunit
fig|655184.146.peg.1263	Phosphate acetyltransferase (EC 2.3.1.8);Ontology_term=KEGG_ENZYME:2.3.1.8
fig|655184.146.peg.1263	Phosphate acetyltransferase (EC 2.3.1.8);Ontology_term=KEGG_ENZYME:2.3.1.8
fig|655184.146.peg.1271	Sarcosine dehydrogenase (EC 1.5.8.3);Ontology_term=KEGG_ENZYME:1.5.8.3
fig|655184.146.peg.1271	Sarcosine dehydrogenase (EC 1.5.8.3);Ontology_term=KEGG_ENZYME:1.5.8.3
fig|655184.146.peg.100	Glutathione peroxidase (EC 1.11.1.9) @ Thioredoxin peroxidase (EC 1.11.1.15);Ontology_term=KEGG_ENZYME:1.11.1.9,KEGG_ENZYME:1.11.1.15
fig|655184.146.peg.100	Glutathione peroxidase (EC 1.11.1.9) @ Thioredoxin peroxidase (EC 1.11.1.15);Ontology_term=KEGG_ENZYME:1.11.1.9,KEGG_ENZYME:1.11.1.15
fig|655184.146.peg.1311	Lysophospholipid transporter LplT / 2-acylglycerophosphoethanolamine acyltransferase (EC 2.3.1.40) / Acyl-[acyl-carrier-protein] synthetase (EC 6.2.1.20);Ontology_term=KEGG_ENZYME:2.3.1.40,KEGG_ENZYME:6.2.1.20
fig|655184.146.peg.1311	Lysophospholipid transporter LplT / 2-acylglycerophosphoethanolamine acyltransferase (EC 2.3.1.40) / Acyl-[acyl-carrier-protein] synthetase (EC 6.2.1.20);Ontology_term=KEGG_ENZYME:2.3.1.40,KEGG_ENZYME:6.2.1.20
fig|655184.146.peg.1385	Gamma-butyrobetaine%2C2-oxoglutarate dioxygenase (EC 1.14.11.1);Ontology_term=KEGG_ENZYME:1.14.11.1
fig|655184.146.peg.1385	Gamma-butyrobetaine%2C2-oxoglutarate dioxygenase (EC 1.14.11.1);Ontology_term=KEGG_ENZYME:1.14.11.1
fig|655184.146.peg.1419	hypothetical protein
fig|655184.146.peg.1419	hypothetical protein
fig|655184.146.peg.1424	Efflux ABC transporter%2C permease protein
fig|655184.146.peg.1424	Efflux ABC transporter%2C permease protein
fig|655184.146.peg.1425	Efflux ABC transporter%2C ATP-binding protein
fig|655184.146.peg.1425	Efflux ABC transporter%2C ATP-binding protein
fig|655184.146.peg.1429	Homoserine O-acetyltransferase (EC 2.3.1.31);Ontology_term=KEGG_ENZYME:2.3.1.31
fig|655184.146.peg.1429	Homoserine O-acetyltransferase (EC 2.3.1.31);Ontology_term=KEGG_ENZYME:2.3.1.31
fig|655184.146.peg.1436	hypothetical protein
fig|655184.146.peg.1436	hypothetical protein
fig|655184.146.peg.1478	Murein endolytic transglycosylase MltG
fig|655184.146.peg.1478	Murein endolytic transglycosylase MltG
fig|655184.146.peg.1493	hypothetical protein
fig|655184.146.peg.1493	hypothetical protein
fig|655184.146.peg.1501	Thiol:disulfide interchange protein DsbC
fig|655184.146.peg.1501	Thiol:disulfide interchange protein DsbC
fig|655184.146.peg.1528	ATP-dependent DNA helicase pcrA (EC 3.6.1.-);Ontology_term=KEGG_ENZYME:3.6.1.-
fig|655184.146.peg.1528	ATP-dependent DNA helicase pcrA (EC 3.6.1.-);Ontology_term=KEGG_ENZYME:3.6.1.-
fig|655184.146.peg.1553	hypothetical protein
fig|655184.146.peg.1553	hypothetical protein
fig|655184.146.peg.1554	Uncharacterized pterin binding enzyme
fig|655184.146.peg.1554	Uncharacterized pterin binding enzyme
fig|655184.146.peg.1557	hypothetical protein
fig|655184.146.peg.1557	hypothetical protein
fig|655184.146.peg.1566	Glutamine amidotransferase%2C class I
fig|655184.146.peg.1566	Glutamine amidotransferase%2C class I
fig|655184.146.peg.1567	Uncharacterized MFS-type transporter
fig|655184.146.peg.1567	Uncharacterized MFS-type transporter
fig|655184.146.peg.1568	Glycerol kinase (EC 2.7.1.30);Ontology_term=KEGG_ENZYME:2.7.1.30
fig|655184.146.peg.1568	Glycerol kinase (EC 2.7.1.30);Ontology_term=KEGG_ENZYME:2.7.1.30
fig|655184.146.peg.1571	Molybdenum ABC transporter permease protein ModB
fig|655184.146.peg.1571	Molybdenum ABC transporter permease protein ModB
fig|655184.146.peg.1578	N-alpha-acetyl-L-2%2C4-diaminobutyrate deacetylase
fig|655184.146.peg.1578	N-alpha-acetyl-L-2%2C4-diaminobutyrate deacetylase
fig|655184.146.peg.1588	Aminomethyl transferase family protein
fig|655184.146.peg.1588	Aminomethyl transferase family protein
fig|655184.146.peg.1590	Enoyl-CoA hydratase (EC 4.2.1.17);Ontology_term=KEGG_ENZYME:4.2.1.17
fig|655184.146.peg.1590	Enoyl-CoA hydratase (EC 4.2.1.17);Ontology_term=KEGG_ENZYME:4.2.1.17
fig|655184.146.peg.1591	3-methylmercaptopropionyl-CoA ligase (EC 6.2.1.44) of DmdB1 type;Ontology_term=KEGG_ENZYME:6.2.1.44
fig|655184.146.peg.1591	3-methylmercaptopropionyl-CoA ligase (EC 6.2.1.44) of DmdB1 type;Ontology_term=KEGG_ENZYME:6.2.1.44
fig|655184.146.peg.1626	Glutamate synthase [NADPH] large chain (EC 1.4.1.13);Ontology_term=KEGG_ENZYME:1.4.1.13
fig|655184.146.peg.1626	Glutamate synthase [NADPH] large chain (EC 1.4.1.13);Ontology_term=KEGG_ENZYME:1.4.1.13
fig|655184.146.peg.1633	Alcohol dehydrogenase (EC 1.1.1.1);Ontology_term=KEGG_ENZYME:1.1.1.1
fig|655184.146.peg.1633	Alcohol dehydrogenase (EC 1.1.1.1);Ontology_term=KEGG_ENZYME:1.1.1.1
fig|655184.146.peg.1639	Microsomal dipeptidase (EC 3.4.13.19);Ontology_term=KEGG_ENZYME:3.4.13.19
fig|655184.146.peg.1639	Microsomal dipeptidase (EC 3.4.13.19);Ontology_term=KEGG_ENZYME:3.4.13.19
fig|655184.146.peg.164	hypothetical protein
fig|655184.146.peg.164	hypothetical protein
fig|655184.146.peg.166	hypothetical protein
fig|655184.146.peg.166	hypothetical protein
fig|655184.146.peg.1665	Long-chain-fatty-acid--CoA ligase (EC 6.2.1.3);Ontology_term=KEGG_ENZYME:6.2.1.3
fig|655184.146.peg.1665	Long-chain-fatty-acid--CoA ligase (EC 6.2.1.3);Ontology_term=KEGG_ENZYME:6.2.1.3
fig|655184.146.peg.1064	Arginase/agmatinase/formimionoglutamate hydrolase%2C arginase family
fig|655184.146.peg.1064	Arginase/agmatinase/formimionoglutamate hydrolase%2C arginase family
fig|655184.146.peg.1065	Sarcosine dehydrogenase (EC 1.5.8.3);Ontology_term=KEGG_ENZYME:1.5.8.3
fig|655184.146.peg.1065	Sarcosine dehydrogenase (EC 1.5.8.3);Ontology_term=KEGG_ENZYME:1.5.8.3
fig|655184.146.peg.1683	Aminomethyltransferase (glycine cleavage system T protein) (EC 2.1.2.10);Ontology_term=KEGG_ENZYME:2.1.2.10
fig|655184.146.peg.1683	Aminomethyltransferase (glycine cleavage system T protein) (EC 2.1.2.10);Ontology_term=KEGG_ENZYME:2.1.2.10
fig|655184.146.peg.1684	Glycine cleavage system H protein
fig|655184.146.peg.1684	Glycine cleavage system H protein
fig|655184.146.peg.1692	Oxidoreductase%2C GMC family
fig|655184.146.peg.1692	Oxidoreductase%2C GMC family
fig|655184.146.peg.1693	Creatinase (EC 3.5.3.3);Ontology_term=KEGG_ENZYME:3.5.3.3
fig|655184.146.peg.1693	Creatinase (EC 3.5.3.3);Ontology_term=KEGG_ENZYME:3.5.3.3
fig|655184.146.peg.1694	Flavodoxin reductases (ferredoxin-NADPH reductases) family 1
fig|655184.146.peg.1694	Flavodoxin reductases (ferredoxin-NADPH reductases) family 1
fig|655184.146.peg.1699	hypothetical protein
fig|655184.146.peg.1699	hypothetical protein
fig|655184.146.peg.1700	hypothetical protein
fig|655184.146.peg.1700	hypothetical protein
fig|655184.146.peg.1072	Acyl-CoA dehydrogenase PA4979
fig|655184.146.peg.1072	Acyl-CoA dehydrogenase PA4979
fig|655184.146.peg.1738	Pyrroline-5-carboxylate reductase (EC 1.5.1.2);Ontology_term=KEGG_ENZYME:1.5.1.2
fig|655184.146.peg.1738	Pyrroline-5-carboxylate reductase (EC 1.5.1.2);Ontology_term=KEGG_ENZYME:1.5.1.2
fig|655184.146.peg.1073	hypothetical protein
fig|655184.146.peg.1073	hypothetical protein
fig|655184.146.peg.1838	Transmembrane protein YfcA
fig|655184.146.peg.1838	Transmembrane protein YfcA
fig|655184.146.peg.1840	Phytanoyl-CoA dioxygenase
fig|655184.146.peg.1840	Phytanoyl-CoA dioxygenase
fig|655184.146.peg.210	hypothetical protein
fig|655184.146.peg.210	hypothetical protein
fig|655184.146.peg.244	Malonate-semialdehyde dehydrogenase [inositol] (EC 1.2.1.18);Ontology_term=KEGG_ENZYME:1.2.1.18
fig|655184.146.peg.244	Malonate-semialdehyde dehydrogenase [inositol] (EC 1.2.1.18);Ontology_term=KEGG_ENZYME:1.2.1.18
fig|655184.146.peg.253	hypothetical protein
fig|655184.146.peg.253	hypothetical protein
INCL divSUP05-5:
fig|1427364.10.peg.1236	Cytochrome c-type biogenesis protein CcmG/DsbE%2C thiol:disulfide oxidoreductase
fig|1427364.11.peg.64	Ribonuclease P protein component (EC 3.1.26.5);Ontology_term=KEGG_ENZYME:3.1.26.5
fig|1427364.12.peg.571	Rhodanese-related sulfurtransferase
